# Gene co-expression network analysis reveal core responsive genes in *Parascaris univalens* tissues following ivermectin exposure

**DOI:** 10.1101/2023.12.07.570202

**Authors:** Faruk Dube, Nicolas Delhomme, Frida Martin, Andrea Hinas, Magnus Åbrink, Staffan Svärd, Eva Tydén

## Abstract

Anthelmintic resistance in equine parasite *Parascaris univalens*, compromises ivermectin (IVM) effectiveness and necessitates an in-depth understanding of its resistance mechanisms. Most research, primarily focused on holistic gene expression analyses, may overlook vital tissue-specific responses and often limit the scope of novel genes. This study leveraged gene co-expression network analysis to elucidate tissue-specific transcriptional responses and to identify core genes implicated in the IVM response in *P. univalens*. Adult worms (n=28) were exposed to 10^-11^ M and 10^-9^ M IVM *in vitro* for 24 hours. RNA-sequencing examined transcriptional changes in the anterior end and intestine. Differential expression analysis revealed pronounced tissue differences, with the intestine exhibiting substantially more IVM-induced transcriptional activity. Gene co-expression network analysis identified seven modules significantly associated with the response to IVM. Within these, 219 core genes were detected, largely expressed in the intestinal tissue and spanning diverse biological processes with unspecific patterns. After 10^-11^ M IVM, intestinal tissue core genes showed transcriptional suppression, cell cycle inhibition, and ribosomal alterations. Interestingly, genes *PgR028_g047* (*sorb-1*), *PgB01_g200* (*gmap-1*) and *PgR046_g017* (*col-37* & *col-102*) switched from downregulation at 10^-11^ M to upregulation at 10^-9^ M IVM. The 10^-9^ M concentration induced expression of cuticle and membrane integrity core genes in the intestinal tissue. No clear core gene patterns were visible in the anterior end after 10^-11^ M IVM. However, after 10^-9^ M IVM, the anterior end mostly displayed downregulation, indicating disrupted transcriptional regulation. One interesting finding was the non-modular calcium-signaling gene, *PgR047_g066 (gegf-1)*, which uniquely connected 71 genes across four modules. These genes were enriched for transmembrane signaling activity, suggesting that *PgR047_g066 (gegf-1)* could have a key signaling role. By unveiling tissue-specific expression patterns and highlighting biological processes through unbiased core gene detection, this study reveals intricate IVM responses in *P. univalens*. These findings suggest alternative drug uptake of IVM and can guide functional validations to further IVM resistance mechanism understanding.

**Author summary:** In our study, we tackled the challenge of understanding how the equine roundworm *Parascaris univalens* has become resistant to ivermectin (IVM). We exposed adult worms in laboratory conditions to IVM and thereafter dissected two tissues, the frontal part and the intestine of the worm. We used gene networks and focused on how these two tissues respond at the genetic level to exposure of IVM. We discovered that the response to IVM is highly tissue-specific. The intestinal tissue, in particular, showed a much stronger reaction to the drug compared to the frontal part of the worm. We identified 219 key genes, mainly in the intestinal tissue, involved in various biological functions that play a crucial role in how the parasite deals with IVM. Interestingly, we found a decrease in gene activity leading to cellular disruptions at lower drug concentration, whereas genes responsible for maintaining the worm’s structural integrity were triggered at high concentration. One of our significant finding was the identification of, *PgR047_g066 (gegf-1)*, which seems to act as a master regulator, coordinating the response of numerous other genes. This finding opens new avenues for understanding the complex ways in which *P. univalens* respond to drug treatment. Our research not only sheds light on the specific ways *P. univalens* responds to IVM, but it also demonstrates the power of looking at gene networks to uncover new and important genes. These insights can be crucial for developing new strategies to combat drug resistance in parasites, a matter of great importance in both veterinary and human medicine.
