## Supplementary material for "Gene co-expression network analysis reveal core responsive genes in *Parascaris univalens* tissues following ivermectin exposure": S2A Table

source	term_id	driver_term	term_name	term_size	effective_domain_size	p_value	intersection_size	intersection
GO:BP	GO:0050794	TRUE	regulation of cellular process	778	12032	0.02914719301407779	75	PgB01_g109,PgB01_g111,PgB03_g085,PgB03_g132,PgB03_g133,PgB04_g036,PgB05_g113,PgB05_g158,PgB06_g118,PgB14X_g059,PgB22_g024,PgB26_g023,PgE145_g001,PgR001X_g006,PgR001X_g298,PgR002_g011,PgR002_g145,PgR002_g154,PgR002_g280,PgR003_g173,PgR006_g165,PgR007_g096,PgR007_g150,PgR008_g075,PgR008_g174,PgR009X_g079,PgR009X_g124,PgR009X_g211,PgR011_g190,PgR012_g045,PgR013_g104,PgR013_g107,PgR013_g132,PgR014X_g…
GO:BP	GO:0065007	FALSE	biological regulation	824	12032	0.03836215580451018	78	PgB01_g109,PgB01_g111,PgB03_g085,PgB03_g132,PgB03_g133,PgB04_g036,PgB05_g113,PgB05_g158,PgB06_g118,PgB14X_g059,PgB22_g024,PgB26_g023,PgB44_g001,PgE145_g001,PgR001X_g006,PgR001X_g298,PgR002_g011,PgR002_g145,PgR002_g154,PgR002_g280,PgR003_g173,PgR004_g100,PgR005X_g205,PgR006_g165,PgR007_g096,PgR007_g150,PgR008_g075,PgR008_g174,PgR009X_g079,PgR009X_g124,PgR009X_g211,PgR011_g190,PgR012_g045,PgR013_g1…
GO:BP	GO:0050789	FALSE	regulation of biological process	800	12032	0.04173565441552373	76	PgB01_g109,PgB01_g111,PgB03_g085,PgB03_g132,PgB03_g133,PgB04_g036,PgB05_g113,PgB05_g158,PgB06_g118,PgB14X_g059,PgB22_g024,PgB26_g023,PgE145_g001,PgR001X_g006,PgR001X_g298,PgR002_g011,PgR002_g145,PgR002_g154,PgR002_g280,PgR003_g173,PgR005X_g205,PgR006_g165,PgR007_g096,PgR007_g150,PgR008_g075,PgR008_g174,PgR009X_g079,PgR009X_g124,PgR009X_g211,PgR011_g190,PgR012_g045,PgR013_g104,PgR013_g107,PgR013_g…
GO:MF	GO:0005515	TRUE	protein binding	1418	12032	5.259123683270521e-4	131	PgB01_g011,PgB03_g132,PgB04_g118,PgB05_g066,PgB05_g113,PgB06_g031,PgB06_g118,PgB07_g005,PgB07_g022,PgB08_g044,PgB10_g070,PgB11_g019,PgB17_g016,PgB17_g040,PgB18_g016,PgB18_g021,PgB20_g044,PgB21_g003,PgB29_g006,PgR002_g154,PgR003_g173,PgR004_g105,PgR004_g221,PgR004_g223,PgR005X_g129,PgR005X_g154,PgR005X_g213,PgR005X_g220,PgR006_g112,PgR007_g021,PgR007_g031,PgR007_g076,PgR007_g142,PgR007_g149,PgR008…
