## Supplementary material for "Gene co-expression network analysis reveal core responsive genes in *Parascaris univalens* tissues following ivermectin exposure": S2B Table

source	term_id	driver_term	term_name	term_size	effective_domain_size	p_value	intersection_size	intersection
GO:BP	GO:0006518	TRUE	peptide metabolic process	241	12032	1.0477268433249672e-37	72	PgB01_g225,PgB03_g078,PgB03_g100,PgB04_g093,PgB05_g027,PgB05_g149,PgB08_g065,PgB11_g065,PgB13_g043,PgB18_g007,PgB20_g001,PgR002_g150,PgR003_g263,PgR004_g053,PgR004_g183,PgR004_g238,PgR005X_g078,PgR005X_g147,PgR005X_g182,PgR009X_g003,PgR009X_g243,PgR010_g013,PgR010_g045,PgR010_g121,PgR010_g123,PgR011_g073,PgR011_g195,PgR013_g026,PgR015_g083,PgR017X_g064,PgR018_g076,PgR018_g118,PgR019_g005,PgR019_g…
GO:BP	GO:0006412	FALSE	translation	227	12032	1.3141798452355335e-37	70	PgB01_g225,PgB03_g078,PgB03_g100,PgB04_g093,PgB05_g027,PgB05_g149,PgB08_g065,PgB11_g065,PgB13_g043,PgB18_g007,PgB20_g001,PgR002_g150,PgR003_g263,PgR004_g053,PgR004_g183,PgR004_g238,PgR005X_g078,PgR005X_g147,PgR005X_g182,PgR009X_g003,PgR009X_g243,PgR010_g013,PgR010_g045,PgR010_g121,PgR010_g123,PgR011_g073,PgR011_g195,PgR013_g026,PgR015_g083,PgR017X_g064,PgR018_g076,PgR018_g118,PgR019_g005,PgR021_g…
GO:BP	GO:0043043	FALSE	peptide biosynthetic process	231	12032	4.800727969027163e-37	70	PgB01_g225,PgB03_g078,PgB03_g100,PgB04_g093,PgB05_g027,PgB05_g149,PgB08_g065,PgB11_g065,PgB13_g043,PgB18_g007,PgB20_g001,PgR002_g150,PgR003_g263,PgR004_g053,PgR004_g183,PgR004_g238,PgR005X_g078,PgR005X_g147,PgR005X_g182,PgR009X_g003,PgR009X_g243,PgR010_g013,PgR010_g045,PgR010_g121,PgR010_g123,PgR011_g073,PgR011_g195,PgR013_g026,PgR015_g083,PgR017X_g064,PgR018_g076,PgR018_g118,PgR019_g005,PgR021_g…
GO:BP	GO:0043604	FALSE	amide biosynthetic process	248	12032	8.577647787704149e-35	70	PgB01_g225,PgB03_g078,PgB03_g100,PgB04_g093,PgB05_g027,PgB05_g149,PgB08_g065,PgB11_g065,PgB13_g043,PgB18_g007,PgB20_g001,PgR002_g150,PgR003_g263,PgR004_g053,PgR004_g183,PgR004_g238,PgR005X_g078,PgR005X_g147,PgR005X_g182,PgR009X_g003,PgR009X_g243,PgR010_g013,PgR010_g045,PgR010_g121,PgR010_g123,PgR011_g073,PgR011_g195,PgR013_g026,PgR015_g083,PgR017X_g064,PgR018_g076,PgR018_g118,PgR019_g005,PgR021_g…
GO:BP	GO:0043603	FALSE	amide metabolic process	271	12032	6.308427599167148e-34	72	PgB01_g225,PgB03_g078,PgB03_g100,PgB04_g093,PgB05_g027,PgB05_g149,PgB08_g065,PgB11_g065,PgB13_g043,PgB18_g007,PgB20_g001,PgR002_g150,PgR003_g263,PgR004_g053,PgR004_g183,PgR004_g238,PgR005X_g078,PgR005X_g147,PgR005X_g182,PgR009X_g003,PgR009X_g243,PgR010_g013,PgR010_g045,PgR010_g121,PgR010_g123,PgR011_g073,PgR011_g195,PgR013_g026,PgR015_g083,PgR017X_g064,PgR018_g076,PgR018_g118,PgR019_g005,PgR019_g…
GO:BP	GO:1901566	FALSE	organonitrogen compound biosynthetic process	409	12032	5.206529881644169e-27	79	PgB01_g225,PgB03_g078,PgB03_g100,PgB04_g093,PgB05_g027,PgB05_g051,PgB05_g149,PgB06_g076,PgB08_g065,PgB11_g065,PgB13_g043,PgB18_g007,PgB20_g001,PgR002_g117,PgR002_g150,PgR003_g263,PgR004_g053,PgR004_g183,PgR004_g238,PgR005X_g078,PgR005X_g147,PgR005X_g182,PgR009X_g003,PgR009X_g243,PgR010_g013,PgR010_g045,PgR010_g121,PgR010_g123,PgR011_g073,PgR011_g195,PgR013_g026,PgR015_g083,PgR016_g135,PgR017X_g06…
GO:BP	GO:0044271	FALSE	cellular nitrogen compound biosynthetic process	711	12032	2.647308461920693e-11	78	PgB01_g225,PgB03_g078,PgB03_g100,PgB04_g093,PgB05_g027,PgB05_g149,PgB08_g065,PgB11_g065,PgB13_g043,PgB18_g007,PgB20_g001,PgR002_g117,PgR002_g150,PgR003_g263,PgR004_g053,PgR004_g183,PgR004_g238,PgR005X_g078,PgR005X_g147,PgR005X_g182,PgR009X_g003,PgR009X_g243,PgR010_g013,PgR010_g045,PgR010_g121,PgR010_g123,PgR011_g073,PgR011_g195,PgR013_g026,PgR015_g083,PgR016_g135,PgR017X_g064,PgR018_g076,PgR018_g…
GO:BP	GO:0010467	FALSE	gene expression	922	12032	3.6020598779984587e-11	92	PgB01_g225,PgB03_g078,PgB03_g100,PgB04_g093,PgB05_g027,PgB05_g149,PgB08_g065,PgB11_g065,PgB13_g030,PgB13_g043,PgB18_g007,PgB20_g001,PgB23_g030,PgR001X_g060,PgR001X_g185,PgR002_g150,PgR002_g254,PgR003_g263,PgR004_g053,PgR004_g183,PgR004_g238,PgR005X_g078,PgR005X_g147,PgR005X_g182,PgR009X_g003,PgR009X_g243,PgR010_g013,PgR010_g045,PgR010_g121,PgR010_g123,PgR011_g073,PgR011_g189,PgR011_g195,PgR013_g0…
GO:BP	GO:0044249	FALSE	cellular biosynthetic process	1177	12032	2.890577398413916e-10	106	PgB01_g225,PgB03_g078,PgB03_g100,PgB04_g093,PgB05_g027,PgB05_g051,PgB05_g149,PgB06_g076,PgB07_g034,PgB08_g065,PgB11_g065,PgB13_g030,PgB13_g043,PgB18_g007,PgB20_g001,PgB23_g030,PgR001X_g060,PgR001X_g185,PgR002_g117,PgR002_g150,PgR002_g221,PgR002_g254,PgR003_g263,PgR004_g053,PgR004_g183,PgR004_g238,PgR005X_g078,PgR005X_g147,PgR005X_g182,PgR009X_g003,PgR009X_g243,PgR010_g013,PgR010_g045,PgR010_g121,…
GO:BP	GO:1901576	FALSE	organic substance biosynthetic process	1211	12032	7.438825305364144e-10	107	PgB01_g225,PgB03_g078,PgB03_g100,PgB04_g093,PgB05_g027,PgB05_g051,PgB05_g149,PgB06_g076,PgB07_g034,PgB08_g065,PgB11_g065,PgB13_g030,PgB13_g043,PgB18_g007,PgB20_g001,PgB23_g030,PgR001X_g060,PgR001X_g185,PgR002_g117,PgR002_g150,PgR002_g221,PgR002_g254,PgR003_g263,PgR004_g053,PgR004_g183,PgR004_g238,PgR005X_g078,PgR005X_g147,PgR005X_g182,PgR009X_g003,PgR009X_g243,PgR010_g013,PgR010_g045,PgR010_g121,…
GO:BP	GO:0009059	FALSE	macromolecule biosynthetic process	992	12032	1.0130687753768795e-9	93	PgB01_g225,PgB03_g078,PgB03_g100,PgB04_g093,PgB05_g027,PgB05_g149,PgB06_g076,PgB08_g065,PgB11_g065,PgB13_g030,PgB13_g043,PgB18_g007,PgB20_g001,PgB23_g030,PgR001X_g060,PgR001X_g185,PgR002_g150,PgR002_g254,PgR003_g263,PgR004_g053,PgR004_g183,PgR004_g238,PgR005X_g078,PgR005X_g147,PgR005X_g182,PgR009X_g003,PgR009X_g243,PgR010_g013,PgR010_g045,PgR010_g121,PgR010_g123,PgR011_g073,PgR011_g189,PgR011_g19…
GO:BP	GO:0009058	FALSE	biosynthetic process	1230	12032	1.9817439123920406e-9	107	PgB01_g225,PgB03_g078,PgB03_g100,PgB04_g093,PgB05_g027,PgB05_g051,PgB05_g149,PgB06_g076,PgB07_g034,PgB08_g065,PgB11_g065,PgB13_g030,PgB13_g043,PgB18_g007,PgB20_g001,PgB23_g030,PgR001X_g060,PgR001X_g185,PgR002_g117,PgR002_g150,PgR002_g221,PgR002_g254,PgR003_g263,PgR004_g053,PgR004_g183,PgR004_g238,PgR005X_g078,PgR005X_g147,PgR005X_g182,PgR009X_g003,PgR009X_g243,PgR010_g013,PgR010_g045,PgR010_g121,…
GO:BP	GO:0019538	FALSE	protein metabolic process	1188	12032	3.5650353781002027e-7	98	PgB01_g058,PgB01_g171,PgB01_g225,PgB01_g238,PgB03_g078,PgB03_g100,PgB04_g093,PgB05_g027,PgB05_g149,PgB06_g076,PgB08_g065,PgB11_g065,PgB13_g043,PgB16_g011,PgB18_g007,PgB20_g001,PgR001X_g060,PgR002_g150,PgR002_g254,PgR003_g263,PgR004_g053,PgR004_g183,PgR004_g238,PgR005X_g078,PgR005X_g147,PgR005X_g182,PgR009X_g003,PgR009X_g243,PgR010_g013,PgR010_g045,PgR010_g121,PgR010_g123,PgR011_g073,PgR011_g189,P…
GO:BP	GO:0034641	FALSE	cellular nitrogen compound metabolic process	1134	12032	6.535363430556153e-7	94	PgB01_g225,PgB03_g078,PgB03_g100,PgB04_g093,PgB05_g027,PgB05_g141,PgB05_g149,PgB08_g065,PgB11_g065,PgB13_g030,PgB13_g043,PgB18_g007,PgB20_g001,PgB23_g030,PgR001X_g185,PgR002_g117,PgR002_g150,PgR003_g263,PgR004_g053,PgR004_g183,PgR004_g238,PgR005X_g078,PgR005X_g147,PgR005X_g182,PgR009X_g003,PgR009X_g243,PgR010_g013,PgR010_g045,PgR010_g121,PgR010_g123,PgR011_g073,PgR011_g195,PgR013_g026,PgR015_g005…
GO:BP	GO:1901564	FALSE	organonitrogen compound metabolic process	1400	12032	9.557542147929246e-7	109	PgB01_g058,PgB01_g171,PgB01_g225,PgB01_g238,PgB03_g078,PgB03_g100,PgB04_g093,PgB05_g027,PgB05_g051,PgB05_g149,PgB06_g076,PgB08_g065,PgB11_g065,PgB13_g043,PgB16_g011,PgB18_g007,PgB20_g001,PgR001X_g060,PgR002_g117,PgR002_g150,PgR002_g254,PgR003_g263,PgR004_g053,PgR004_g183,PgR004_g238,PgR005X_g078,PgR005X_g147,PgR005X_g182,PgR009X_g003,PgR009X_g243,PgR010_g013,PgR010_g045,PgR010_g121,PgR010_g123,Pg…
GO:BP	GO:0044237	FALSE	cellular metabolic process	2010	12032	5.5606154979812894e-5	136	PgB01_g058,PgB01_g209,PgB01_g225,PgB02X_g153,PgB03_g078,PgB03_g100,PgB04_g093,PgB05_g027,PgB05_g051,PgB05_g141,PgB05_g149,PgB06_g072,PgB06_g076,PgB07_g034,PgB08_g065,PgB11_g065,PgB13_g030,PgB13_g043,PgB18_g007,PgB20_g001,PgB23_g030,PgR001X_g060,PgR001X_g185,PgR002_g117,PgR002_g150,PgR002_g221,PgR002_g254,PgR003_g263,PgR004_g053,PgR004_g183,PgR004_g238,PgR005X_g078,PgR005X_g147,PgR005X_g182,PgR008…
GO:BP	GO:0008152	FALSE	metabolic process	2568	12032	0.004179936071070269	156	PgB01_g058,PgB01_g171,PgB01_g209,PgB01_g225,PgB01_g238,PgB02X_g153,PgB03_g078,PgB03_g084,PgB03_g100,PgB04_g093,PgB05_g027,PgB05_g051,PgB05_g141,PgB05_g149,PgB06_g072,PgB06_g076,PgB07_g034,PgB08_g065,PgB11_g065,PgB13_g030,PgB13_g043,PgB16_g011,PgB18_g007,PgB20_g001,PgB23_g030,PgR001X_g060,PgR001X_g185,PgR002_g117,PgR002_g150,PgR002_g221,PgR002_g254,PgR003_g263,PgR004_g053,PgR004_g183,PgR004_g238,P…
GO:BP	GO:0045333	TRUE	cellular respiration	43	12032	0.004477787566593892	10	PgB02X_g153,PgR008_g166,PgR020_g088,PgR020_g089,PgR020_g090,PgR035X_g061,PgR058_g058,PgR075_g032,PgR104_g017,PgR105_g039
GO:BP	GO:0009060	FALSE	aerobic respiration	39	12032	0.012801701481282535	9	PgB02X_g153,PgR008_g166,PgR020_g088,PgR020_g089,PgR020_g090,PgR035X_g061,PgR058_g058,PgR075_g032,PgR105_g039
GO:BP	GO:0015980	FALSE	energy derivation by oxidation of organic compounds	51	12032	0.021595615909578012	10	PgB02X_g153,PgR008_g166,PgR020_g088,PgR020_g089,PgR020_g090,PgR035X_g061,PgR058_g058,PgR075_g032,PgR104_g017,PgR105_g039
GO:BP	GO:0009987	FALSE	cellular process	3339	12032	0.028795025916273063	189	PgB01_g029,PgB01_g039,PgB01_g058,PgB01_g098,PgB01_g099,PgB01_g209,PgB01_g225,PgB02X_g141,PgB02X_g147,PgB02X_g153,PgB03_g078,PgB03_g100,PgB04_g093,PgB05_g027,PgB05_g051,PgB05_g141,PgB05_g149,PgB06_g029,PgB06_g072,PgB06_g076,PgB06_g125,PgB07_g034,PgB08_g065,PgB11_g065,PgB13_g030,PgB13_g043,PgB16_g027,PgB16_g050,PgB17_g037,PgB17_g043,PgB18_g007,PgB19_g013,PgB20_g001,PgB20_g008,PgB23_g030,PgB30_g008,…
GO:BP	GO:0044238	FALSE	primary metabolic process	2395	12032	0.04035345825299914	142	PgB01_g058,PgB01_g171,PgB01_g209,PgB01_g225,PgB01_g238,PgB03_g078,PgB03_g084,PgB03_g100,PgB04_g093,PgB05_g027,PgB05_g051,PgB05_g141,PgB05_g149,PgB06_g076,PgB07_g034,PgB08_g065,PgB11_g065,PgB13_g030,PgB13_g043,PgB16_g011,PgB18_g007,PgB20_g001,PgB23_g030,PgR001X_g060,PgR001X_g185,PgR002_g117,PgR002_g150,PgR002_g254,PgR003_g263,PgR004_g053,PgR004_g183,PgR004_g238,PgR005X_g078,PgR005X_g147,PgR005X_g1…
GO:CC	GO:0005840	TRUE	ribosome	134	12032	2.7618692719779085e-50	65	PgB01_g225,PgB02X_g104,PgB03_g100,PgB04_g093,PgB08_g065,PgB11_g065,PgB13_g043,PgB18_g007,PgB20_g001,PgR003_g263,PgR004_g053,PgR004_g183,PgR004_g238,PgR005X_g078,PgR005X_g147,PgR005X_g182,PgR009X_g003,PgR010_g013,PgR010_g045,PgR010_g121,PgR010_g123,PgR011_g073,PgR011_g195,PgR015_g083,PgR017X_g064,PgR018_g076,PgR018_g118,PgR019_g005,PgR021_g072,PgR027_g135,PgR028_g005,PgR028_g124,PgR029_g047,PgR032…
GO:CC	GO:0043232	FALSE	intracellular non-membrane-bounded organelle	371	12032	2.36353480735467e-28	76	PgB01_g225,PgB01_g237,PgB02X_g104,PgB03_g065,PgB03_g100,PgB04_g093,PgB05_g141,PgB08_g065,PgB11_g065,PgB13_g043,PgB18_g007,PgB20_g001,PgR003_g194,PgR003_g263,PgR004_g053,PgR004_g183,PgR004_g238,PgR005X_g078,PgR005X_g147,PgR005X_g182,PgR009X_g003,PgR010_g013,PgR010_g045,PgR010_g121,PgR010_g123,PgR011_g073,PgR011_g195,PgR012_g086,PgR015_g005,PgR015_g083,PgR017X_g064,PgR018_g076,PgR018_g118,PgR019_g0…
GO:CC	GO:0043228	FALSE	non-membrane-bounded organelle	371	12032	2.36353480735467e-28	76	PgB01_g225,PgB01_g237,PgB02X_g104,PgB03_g065,PgB03_g100,PgB04_g093,PgB05_g141,PgB08_g065,PgB11_g065,PgB13_g043,PgB18_g007,PgB20_g001,PgR003_g194,PgR003_g263,PgR004_g053,PgR004_g183,PgR004_g238,PgR005X_g078,PgR005X_g147,PgR005X_g182,PgR009X_g003,PgR010_g013,PgR010_g045,PgR010_g121,PgR010_g123,PgR011_g073,PgR011_g195,PgR012_g086,PgR015_g005,PgR015_g083,PgR017X_g064,PgR018_g076,PgR018_g118,PgR019_g0…
GO:CC	GO:0005622	FALSE	intracellular anatomical structure	1103	12032	1.210649289001405e-21	125	PgB01_g225,PgB01_g237,PgB01_g238,PgB02X_g104,PgB02X_g153,PgB03_g065,PgB03_g100,PgB04_g093,PgB05_g007,PgB05_g141,PgB05_g149,PgB06_g076,PgB06_g125,PgB08_g065,PgB11_g065,PgB12X_g032,PgB13_g030,PgB13_g043,PgB16_g050,PgB17_g037,PgB17_g043,PgB18_g007,PgB20_g001,PgB20_g025,PgB23_g030,PgB24X_g017,PgR002_g117,PgR002_g150,PgR002_g221,PgR003_g194,PgR003_g263,PgR004_g045,PgR004_g053,PgR004_g183,PgR004_g238,P…
GO:CC	GO:0043229	FALSE	intracellular organelle	907	12032	1.2937922487709205e-21	111	PgB01_g225,PgB01_g237,PgB02X_g104,PgB02X_g153,PgB03_g065,PgB03_g100,PgB04_g093,PgB05_g141,PgB06_g076,PgB06_g125,PgB08_g065,PgB11_g065,PgB12X_g032,PgB13_g030,PgB13_g043,PgB16_g050,PgB17_g037,PgB17_g043,PgB18_g007,PgB20_g001,PgB20_g025,PgB23_g030,PgB24X_g017,PgR002_g117,PgR002_g221,PgR003_g194,PgR003_g263,PgR004_g053,PgR004_g183,PgR004_g238,PgR005X_g078,PgR005X_g147,PgR005X_g182,PgR009X_g003,PgR010…
GO:CC	GO:0043226	FALSE	organelle	913	12032	2.2362808263472296e-21	111	PgB01_g225,PgB01_g237,PgB02X_g104,PgB02X_g153,PgB03_g065,PgB03_g100,PgB04_g093,PgB05_g141,PgB06_g076,PgB06_g125,PgB08_g065,PgB11_g065,PgB12X_g032,PgB13_g030,PgB13_g043,PgB16_g050,PgB17_g037,PgB17_g043,PgB18_g007,PgB20_g001,PgB20_g025,PgB23_g030,PgB24X_g017,PgR002_g117,PgR002_g221,PgR003_g194,PgR003_g263,PgR004_g053,PgR004_g183,PgR004_g238,PgR005X_g078,PgR005X_g147,PgR005X_g182,PgR009X_g003,PgR010…
GO:CC	GO:0044391	FALSE	ribosomal subunit	38	12032	7.319113080120733e-16	20	PgB01_g225,PgB02X_g104,PgR003_g263,PgR005X_g078,PgR010_g013,PgR027_g135,PgR028_g005,PgR028_g124,PgR036_g069,PgR038X_g041,PgR047_g068,PgR052_g043,PgR052_g060,PgR053_g032,PgR062_g016,PgR076_g018,PgR102_g021,PgR102_g036,PgR169_g006,PgR306_g002
GO:CC	GO:1990904	FALSE	ribonucleoprotein complex	90	12032	5.2118354651353336e-12	25	PgB01_g029,PgB01_g225,PgB02X_g104,PgB13_g030,PgB23_g030,PgR003_g263,PgR005X_g078,PgR010_g013,PgR027_g135,PgR028_g005,PgR028_g124,PgR036_g069,PgR038X_g041,PgR038X_g088,PgR047_g068,PgR052_g043,PgR052_g060,PgR053_g032,PgR062_g016,PgR069_g046,PgR076_g018,PgR102_g021,PgR102_g036,PgR169_g006,PgR306_g002
GO:CC	GO:0110165	FALSE	cellular anatomical entity	2219	12032	3.0617193166081105e-11	167	PgB01_g098,PgB01_g099,PgB01_g225,PgB01_g237,PgB01_g238,PgB02X_g104,PgB02X_g153,PgB03_g065,PgB03_g100,PgB04_g093,PgB05_g007,PgB05_g141,PgB05_g149,PgB06_g011,PgB06_g029,PgB06_g076,PgB06_g125,PgB08_g065,PgB11_g065,PgB12X_g032,PgB13_g030,PgB13_g043,PgB16_g050,PgB16_g054,PgB17_g037,PgB17_g043,PgB18_g007,PgB20_g001,PgB20_g008,PgB20_g025,PgB23_g030,PgB24X_g017,PgB30_g008,PgR002_g117,PgR002_g150,PgR002_g…
GO:CC	GO:0015934	FALSE	large ribosomal subunit	20	12032	3.193831401808305e-10	12	PgB01_g225,PgB02X_g104,PgR005X_g078,PgR010_g013,PgR027_g135,PgR028_g005,PgR036_g069,PgR052_g043,PgR052_g060,PgR102_g021,PgR102_g036,PgR306_g002
GO:CC	GO:0005575	FALSE	cellular_component	2337	12032	6.806903216476989e-10	169	PgB01_g029,PgB01_g098,PgB01_g099,PgB01_g225,PgB01_g237,PgB01_g238,PgB02X_g104,PgB02X_g153,PgB03_g065,PgB03_g100,PgB04_g093,PgB05_g007,PgB05_g141,PgB05_g149,PgB06_g011,PgB06_g029,PgB06_g076,PgB06_g125,PgB08_g065,PgB11_g065,PgB12X_g032,PgB13_g030,PgB13_g043,PgB16_g050,PgB16_g054,PgB17_g037,PgB17_g043,PgB18_g007,PgB20_g001,PgB20_g008,PgB20_g025,PgB23_g030,PgB24X_g017,PgB30_g008,PgR002_g117,PgR002_g1…
GO:CC	GO:0005739	TRUE	mitochondrion	102	12032	5.5928246129561344e-9	23	PgB02X_g104,PgB02X_g153,PgB06_g125,PgB12X_g032,PgB16_g050,PgB17_g037,PgB20_g025,PgR002_g117,PgR002_g221,PgR004_g053,PgR012_g111,PgR014X_g076,PgR016_g135,PgR017X_g064,PgR032X_g027,PgR032X_g028,PgR035X_g061,PgR041_g045,PgR044_g012,PgR075_g032,PgR095X_g003,PgR105_g039,PgR229_g002
GO:CC	GO:0022626	FALSE	cytosolic ribosome	6	12032	4.7309268604712585e-7	6	PgB01_g225,PgR010_g013,PgR027_g135,PgR028_g005,PgR052_g060,PgR102_g021
GO:CC	GO:0022625	FALSE	cytosolic large ribosomal subunit	6	12032	4.7309268604712585e-7	6	PgB01_g225,PgR010_g013,PgR027_g135,PgR028_g005,PgR052_g060,PgR102_g021
GO:CC	GO:0005737	FALSE	cytoplasm	463	12032	1.8837796012799895e-5	46	PgB01_g225,PgB02X_g104,PgB02X_g153,PgB05_g007,PgB05_g149,PgB06_g076,PgB06_g125,PgB12X_g032,PgB16_g050,PgB17_g037,PgB17_g043,PgB20_g025,PgB24X_g017,PgR002_g117,PgR002_g150,PgR002_g221,PgR004_g045,PgR004_g053,PgR010_g013,PgR010_g053,PgR012_g111,PgR013_g026,PgR014X_g076,PgR016_g135,PgR017X_g064,PgR018_g112,PgR019_g079,PgR027_g119,PgR027_g135,PgR028_g005,PgR032X_g027,PgR032X_g028,PgR035X_g061,PgR041_…
GO:CC	GO:0015935	FALSE	small ribosomal subunit	18	12032	2.7300540017401997e-5	8	PgR003_g263,PgR028_g124,PgR038X_g041,PgR047_g068,PgR053_g032,PgR062_g016,PgR076_g018,PgR169_g006
GO:CC	GO:0005743	FALSE	mitochondrial inner membrane	40	12032	5.640914670083935e-5	11	PgB02X_g153,PgB20_g025,PgR002_g117,PgR002_g221,PgR004_g053,PgR016_g135,PgR032X_g028,PgR035X_g061,PgR044_g012,PgR075_g032,PgR105_g039
GO:CC	GO:0019866	FALSE	organelle inner membrane	40	12032	5.640914670083935e-5	11	PgB02X_g153,PgB20_g025,PgR002_g117,PgR002_g221,PgR004_g053,PgR016_g135,PgR032X_g028,PgR035X_g061,PgR044_g012,PgR075_g032,PgR105_g039
GO:CC	GO:0005740	FALSE	mitochondrial envelope	60	12032	1.1439850189587665e-4	13	PgB02X_g153,PgB20_g025,PgR002_g117,PgR002_g221,PgR004_g053,PgR016_g135,PgR032X_g027,PgR032X_g028,PgR035X_g061,PgR044_g012,PgR075_g032,PgR095X_g003,PgR105_g039
GO:CC	GO:0032991	FALSE	protein-containing complex	707	12032	1.5064695763367214e-4	59	PgB01_g029,PgB01_g225,PgB01_g237,PgB01_g238,PgB02X_g104,PgB02X_g153,PgB03_g065,PgB05_g007,PgB05_g141,PgB13_g030,PgB20_g025,PgB23_g030,PgB24X_g017,PgR002_g117,PgR002_g254,PgR003_g194,PgR003_g263,PgR004_g045,PgR005X_g078,PgR008_g166,PgR010_g013,PgR012_g086,PgR013_g026,PgR016_g135,PgR018_g112,PgR018_g119,PgR019_g079,PgR027_g119,PgR027_g135,PgR028_g005,PgR028_g124,PgR032X_g028,PgR032X_g087,PgR035X_g0…
GO:CC	GO:0031966	FALSE	mitochondrial membrane	53	12032	1.7370026136592122e-4	12	PgB02X_g153,PgB20_g025,PgR002_g117,PgR002_g221,PgR004_g053,PgR016_g135,PgR032X_g027,PgR032X_g028,PgR035X_g061,PgR044_g012,PgR075_g032,PgR105_g039
GO:CC	GO:0031975	FALSE	envelope	72	12032	1.8251936133190493e-4	14	PgB02X_g153,PgB20_g025,PgR002_g117,PgR002_g221,PgR004_g053,PgR016_g135,PgR032X_g027,PgR032X_g028,PgR035X_g061,PgR044_g012,PgR075_g032,PgR095X_g003,PgR105_g039,PgR142_g009
GO:CC	GO:0031967	FALSE	organelle envelope	72	12032	1.8251936133190493e-4	14	PgB02X_g153,PgB20_g025,PgR002_g117,PgR002_g221,PgR004_g053,PgR016_g135,PgR032X_g027,PgR032X_g028,PgR035X_g061,PgR044_g012,PgR075_g032,PgR095X_g003,PgR105_g039,PgR142_g009
GO:CC	GO:0098800	FALSE	inner mitochondrial membrane protein complex	29	12032	1.838432547661262e-4	9	PgB02X_g153,PgB20_g025,PgR002_g117,PgR016_g135,PgR032X_g028,PgR035X_g061,PgR044_g012,PgR075_g032,PgR105_g039
GO:CC	GO:0098803	FALSE	respiratory chain complex	14	12032	0.0010424420778289462	6	PgB02X_g153,PgB20_g025,PgR008_g166,PgR032X_g028,PgR075_g032,PgR105_g039
GO:CC	GO:0070469	FALSE	respirasome	14	12032	0.0010424420778289462	6	PgB02X_g153,PgB20_g025,PgR008_g166,PgR032X_g028,PgR075_g032,PgR105_g039
GO:CC	GO:0098798	FALSE	mitochondrial protein-containing complex	44	12032	0.001131509219487604	10	PgB02X_g104,PgB02X_g153,PgB20_g025,PgR002_g117,PgR016_g135,PgR032X_g028,PgR035X_g061,PgR044_g012,PgR075_g032,PgR105_g039
GO:CC	GO:0005829	FALSE	cytosol	17	12032	0.003827200202378149	6	PgB01_g225,PgR010_g013,PgR027_g135,PgR028_g005,PgR052_g060,PgR102_g021
GO:CC	GO:1990204	FALSE	oxidoreductase complex	19	12032	0.007769424779909298	6	PgB02X_g153,PgB20_g025,PgR008_g166,PgR032X_g028,PgR075_g032,PgR105_g039
GO:CC	GO:0005746	FALSE	mitochondrial respirasome	13	12032	0.01012927450831891	5	PgB02X_g153,PgB20_g025,PgR032X_g028,PgR075_g032,PgR105_g039
GO:CC	GO:0005750	FALSE	mitochondrial respiratory chain complex III	4	12032	0.020668252360182215	3	PgB02X_g153,PgR075_g032,PgR105_g039
GO:CC	GO:0045275	FALSE	respiratory chain complex III	4	12032	0.020668252360182215	3	PgB02X_g153,PgR075_g032,PgR105_g039
GO:CC	GO:0031090	FALSE	organelle membrane	152	12032	0.02776721437969699	17	PgB02X_g153,PgB06_g076,PgB20_g025,PgR002_g117,PgR002_g221,PgR004_g053,PgR010_g053,PgR016_g135,PgR018_g112,PgR019_g079,PgR027_g119,PgR032X_g027,PgR032X_g028,PgR035X_g061,PgR044_g012,PgR075_g032,PgR105_g039
GO:CC	GO:1902495	FALSE	transmembrane transporter complex	35	12032	0.04710338844771081	7	PgB02X_g153,PgB20_g025,PgR032X_g028,PgR035X_g061,PgR075_g032,PgR105_g039,PgR150_g001
GO:CC	GO:1990351	FALSE	transporter complex	35	12032	0.04710338844771081	7	PgB02X_g153,PgB20_g025,PgR032X_g028,PgR035X_g061,PgR075_g032,PgR105_g039,PgR150_g001
GO:MF	GO:0003735	TRUE	structural constituent of ribosome	136	12032	1.0592381806304945e-50	66	PgB01_g225,PgB02X_g104,PgB03_g100,PgB04_g093,PgB08_g065,PgB11_g065,PgB13_g043,PgB17_g037,PgB18_g007,PgB20_g001,PgR003_g263,PgR004_g053,PgR004_g183,PgR004_g238,PgR005X_g078,PgR005X_g147,PgR005X_g182,PgR009X_g003,PgR010_g013,PgR010_g045,PgR010_g121,PgR010_g123,PgR011_g073,PgR011_g195,PgR015_g083,PgR017X_g064,PgR018_g076,PgR018_g118,PgR019_g005,PgR021_g072,PgR027_g135,PgR028_g005,PgR028_g124,PgR029_…
GO:MF	GO:0005198	FALSE	structural molecule activity	268	12032	9.263280623336135e-32	69	PgB01_g225,PgB01_g237,PgB02X_g104,PgB03_g065,PgB03_g100,PgB04_g093,PgB08_g065,PgB11_g065,PgB13_g043,PgB17_g037,PgB18_g007,PgB20_g001,PgR003_g263,PgR004_g053,PgR004_g183,PgR004_g238,PgR005X_g078,PgR005X_g147,PgR005X_g182,PgR009X_g003,PgR010_g013,PgR010_g045,PgR010_g121,PgR010_g123,PgR011_g073,PgR011_g195,PgR012_g086,PgR015_g083,PgR017X_g064,PgR018_g076,PgR018_g118,PgR019_g005,PgR021_g072,PgR027_g1…
GO:MF	GO:0009055	TRUE	electron transfer activity	21	12032	0.036235281916197334	6	PgR008_g166,PgR009X_g053,PgR020_g088,PgR020_g089,PgR020_g090,PgR035X_g061
