## Supplementary material for "Gene co-expression network analysis reveal core responsive genes in *Parascaris univalens* tissues following ivermectin exposure": S3 Table

source	term_id	driver_term	term_name	term_size	effective_domain_size	p_value	intersection_size	intersection
GO:BP	GO:0034220	TRUE	monoatomic ion transmembrane transport	148	12032	0.012231272557846631	31	PgB01_g098,PgB01_g099,PgB04_g083,PgB05_g069,PgB05_g098,PgB13_g015,PgB20_g017,PgB30_g008,PgR001X_g130,PgR003_g006,PgR004_g146,PgR011_g157,PgR017X_g092,PgR021_g060,PgR023_g002,PgR024_g102,PgR026_g001,PgR028_g009,PgR028_g015,PgR028_g017,PgR033_g078,PgR034_g019,PgR035X_g077,PgR037_g041,PgR039_g027,PgR041_g093,PgR074X_g024,PgR085_g055,PgR091_g018,PgR166_g016,PgR198_g004
GO:BP	GO:0006811	FALSE	monoatomic ion transport	299	12032	0.021206006101956523	51	PgB01_g098,PgB01_g099,PgB04_g083,PgB04_g183,PgB05_g069,PgB05_g098,PgB07_g064,PgB13_g015,PgB15_g054,PgB20_g017,PgB28_g012,PgB28_g013,PgB30_g008,PgR001X_g130,PgR001X_g203,PgR003_g006,PgR004_g100,PgR004_g146,PgR009X_g190,PgR011_g157,PgR017X_g092,PgR017X_g096,PgR020_g115,PgR021_g060,PgR023_g002,PgR024_g102,PgR026_g001,PgR028_g009,PgR028_g015,PgR028_g017,PgR031_g019,PgR031_g103,PgR032X_g105,PgR033_g07…
GO:CC	GO:0071944	TRUE	cell periphery	111	12032	0.012098095684153043	24	PgB01_g158,PgB05_g069,PgB15_g032,PgB20_g017,PgB22_g010,PgB25_g006,PgB28_g012,PgR001X_g203,PgR006_g072,PgR007_g044,PgR008_g134,PgR009X_g182,PgR023_g002,PgR024_g102,PgR028_g009,PgR029_g113,PgR030_g069,PgR039_g027,PgR058_g037,PgR068_g050,PgR085_g055,PgR098_g016,PgR186_g001,PgR269_g002
GO:MF	GO:0005216	TRUE	monoatomic ion channel activity	213	12032	2.2889450355563777e-8	53	PgB01_g098,PgB01_g099,PgB04_g083,PgB05_g069,PgB05_g098,PgB10_g063,PgB13_g015,PgB15_g054,PgB20_g017,PgB28_g012,PgB28_g013,PgB30_g008,PgR001X_g130,PgR001X_g203,PgR003_g006,PgR004_g146,PgR006_g058,PgR006_g122,PgR006_g125,PgR007_g013,PgR009X_g190,PgR010_g177,PgR011_g157,PgR013_g083,PgR017X_g014,PgR017X_g092,PgR020_g115,PgR021_g060,PgR023_g002,PgR024_g102,PgR026_g001,PgR028_g009,PgR028_g015,PgR028_g01…
GO:MF	GO:0022803	FALSE	passive transmembrane transporter activity	222	12032	1.1605978601959987e-7	53	PgB01_g098,PgB01_g099,PgB04_g083,PgB05_g069,PgB05_g098,PgB10_g063,PgB13_g015,PgB15_g054,PgB20_g017,PgB28_g012,PgB28_g013,PgB30_g008,PgR001X_g130,PgR001X_g203,PgR003_g006,PgR004_g146,PgR006_g058,PgR006_g122,PgR006_g125,PgR007_g013,PgR009X_g190,PgR010_g177,PgR011_g157,PgR013_g083,PgR017X_g014,PgR017X_g092,PgR020_g115,PgR021_g060,PgR023_g002,PgR024_g102,PgR026_g001,PgR028_g009,PgR028_g015,PgR028_g01…
GO:MF	GO:0015267	FALSE	channel activity	222	12032	1.1605978601959987e-7	53	PgB01_g098,PgB01_g099,PgB04_g083,PgB05_g069,PgB05_g098,PgB10_g063,PgB13_g015,PgB15_g054,PgB20_g017,PgB28_g012,PgB28_g013,PgB30_g008,PgR001X_g130,PgR001X_g203,PgR003_g006,PgR004_g146,PgR006_g058,PgR006_g122,PgR006_g125,PgR007_g013,PgR009X_g190,PgR010_g177,PgR011_g157,PgR013_g083,PgR017X_g014,PgR017X_g092,PgR020_g115,PgR021_g060,PgR023_g002,PgR024_g102,PgR026_g001,PgR028_g009,PgR028_g015,PgR028_g01…
GO:MF	GO:0042302	TRUE	structural constituent of cuticle	61	12032	9.305426502542283e-7	23	PgB02X_g144,PgB04_g109,PgB11_g052,PgR002_g184,PgR011_g148,PgR015_g017,PgR019_g135,PgR031_g047,PgR037_g095,PgR045_g016,PgR046_g017,PgR046_g036,PgR059_g044,PgR059_g048,PgR059_g049,PgR071_g040,PgR071_g041,PgR092_g005,PgR098_g006,PgR098_g009,PgR098_g010,PgR137_g014,PgR166_g015
GO:MF	GO:0022839	FALSE	monoatomic ion gated channel activity	106	12032	1.0802964484886523e-5	30	PgB05_g069,PgB13_g015,PgB15_g054,PgB20_g017,PgB28_g012,PgB30_g008,PgR001X_g203,PgR004_g146,PgR010_g177,PgR017X_g092,PgR020_g115,PgR021_g060,PgR023_g002,PgR024_g102,PgR026_g001,PgR028_g009,PgR031_g019,PgR033_g078,PgR034_g019,PgR035X_g007,PgR037_g041,PgR039_g027,PgR058_g037,PgR074X_g024,PgR075_g042,PgR081_g011,PgR085_g055,PgR098_g004,PgR198_g004,PgR335_g001
GO:MF	GO:0022836	FALSE	gated channel activity	106	12032	1.0802964484886523e-5	30	PgB05_g069,PgB13_g015,PgB15_g054,PgB20_g017,PgB28_g012,PgB30_g008,PgR001X_g203,PgR004_g146,PgR010_g177,PgR017X_g092,PgR020_g115,PgR021_g060,PgR023_g002,PgR024_g102,PgR026_g001,PgR028_g009,PgR031_g019,PgR033_g078,PgR034_g019,PgR035X_g007,PgR037_g041,PgR039_g027,PgR058_g037,PgR074X_g024,PgR075_g042,PgR081_g011,PgR085_g055,PgR098_g004,PgR198_g004,PgR335_g001
GO:MF	GO:1901702	FALSE	salt transmembrane transporter activity	151	12032	2.1168546106343853e-5	37	PgB01_g098,PgB01_g099,PgB04_g083,PgB10_g063,PgB15_g054,PgB25_g002,PgB28_g012,PgE081_g004,PgR001X_g130,PgR001X_g203,PgR003_g006,PgR004_g100,PgR006_g058,PgR006_g122,PgR006_g125,PgR007_g013,PgR009X_g190,PgR011_g157,PgR013_g083,PgR017X_g014,PgR017X_g096,PgR026_g001,PgR028_g009,PgR028_g015,PgR028_g017,PgR031_g019,PgR032X_g105,PgR035X_g077,PgR039_g027,PgR041_g093,PgR058_g037,PgR068_g038,PgR081_g011,PgR…
GO:MF	GO:0015075	FALSE	monoatomic ion transmembrane transporter activity	317	12032	8.40385893429786e-5	60	PgB01_g098,PgB01_g099,PgB04_g083,PgB04_g183,PgB05_g069,PgB05_g098,PgB07_g064,PgB10_g063,PgB13_g015,PgB15_g054,PgB20_g017,PgB28_g012,PgB28_g013,PgB30_g008,PgR001X_g130,PgR001X_g203,PgR003_g006,PgR004_g100,PgR004_g146,PgR006_g058,PgR006_g122,PgR006_g125,PgR007_g013,PgR009X_g190,PgR010_g177,PgR011_g157,PgR013_g083,PgR017X_g014,PgR017X_g092,PgR017X_g096,PgR020_g005,PgR020_g115,PgR021_g060,PgR023_g002…
GO:MF	GO:0004888	TRUE	transmembrane signaling receptor activity	206	12032	2.5040410040634667e-4	43	PgB02X_g085,PgB05_g069,PgB05_g098,PgB06_g033,PgB11_g045,PgB11_g078,PgB13_g015,PgB15_g039,PgB20_g017,PgB23_g003,PgB30_g008,PgR004_g061,PgR004_g146,PgR006_g097,PgR008_g159,PgR011_g070,PgR015_g069,PgR015_g087,PgR017X_g074,PgR017X_g092,PgR020_g115,PgR021_g060,PgR023_g002,PgR024_g069,PgR024_g102,PgR026_g062,PgR029_g113,PgR030_g105,PgR031_g107,PgR033_g078,PgR034_g019,PgR035X_g007,PgR037_g041,PgR038X_g0…
GO:MF	GO:0060089	FALSE	molecular transducer activity	213	12032	6.270264709905243e-4	43	PgB02X_g085,PgB05_g069,PgB05_g098,PgB06_g033,PgB11_g045,PgB11_g078,PgB13_g015,PgB15_g039,PgB20_g017,PgB23_g003,PgB30_g008,PgR004_g061,PgR004_g146,PgR006_g097,PgR008_g159,PgR011_g070,PgR015_g069,PgR015_g087,PgR017X_g074,PgR017X_g092,PgR020_g115,PgR021_g060,PgR023_g002,PgR024_g069,PgR024_g102,PgR026_g062,PgR029_g113,PgR030_g105,PgR031_g107,PgR033_g078,PgR034_g019,PgR035X_g007,PgR037_g041,PgR038X_g0…
GO:MF	GO:0038023	FALSE	signaling receptor activity	213	12032	6.270264709905243e-4	43	PgB02X_g085,PgB05_g069,PgB05_g098,PgB06_g033,PgB11_g045,PgB11_g078,PgB13_g015,PgB15_g039,PgB20_g017,PgB23_g003,PgB30_g008,PgR004_g061,PgR004_g146,PgR006_g097,PgR008_g159,PgR011_g070,PgR015_g069,PgR015_g087,PgR017X_g074,PgR017X_g092,PgR020_g115,PgR021_g060,PgR023_g002,PgR024_g069,PgR024_g102,PgR026_g062,PgR029_g113,PgR030_g105,PgR031_g107,PgR033_g078,PgR034_g019,PgR035X_g007,PgR037_g041,PgR038X_g0…
GO:MF	GO:0015276	FALSE	ligand-gated monoatomic ion channel activity	74	12032	9.445057160903885e-4	21	PgB05_g069,PgB13_g015,PgB20_g017,PgB30_g008,PgR004_g146,PgR017X_g092,PgR020_g115,PgR021_g060,PgR023_g002,PgR024_g102,PgR026_g001,PgR033_g078,PgR034_g019,PgR035X_g007,PgR037_g041,PgR074X_g024,PgR075_g042,PgR085_g055,PgR098_g004,PgR198_g004,PgR335_g001
GO:MF	GO:0022834	FALSE	ligand-gated channel activity	74	12032	9.445057160903885e-4	21	PgB05_g069,PgB13_g015,PgB20_g017,PgB30_g008,PgR004_g146,PgR017X_g092,PgR020_g115,PgR021_g060,PgR023_g002,PgR024_g102,PgR026_g001,PgR033_g078,PgR034_g019,PgR035X_g007,PgR037_g041,PgR074X_g024,PgR075_g042,PgR085_g055,PgR098_g004,PgR198_g004,PgR335_g001
GO:MF	GO:0005261	FALSE	monoatomic cation channel activity	111	12032	0.0011920900157486945	27	PgB01_g098,PgB01_g099,PgB04_g083,PgB20_g017,PgB28_g012,PgR001X_g130,PgR001X_g203,PgR003_g006,PgR009X_g190,PgR011_g157,PgR023_g002,PgR024_g102,PgR026_g001,PgR028_g009,PgR028_g015,PgR028_g017,PgR031_g019,PgR032X_g105,PgR035X_g077,PgR039_g027,PgR041_g093,PgR058_g037,PgR081_g011,PgR085_g055,PgR091_g018,PgR166_g016,PgR335_g001
GO:MF	GO:0022857	FALSE	transmembrane transporter activity	537	12032	0.003411859904625356	83	PgB01_g098,PgB01_g099,PgB04_g083,PgB04_g183,PgB05_g069,PgB05_g098,PgB07_g064,PgB10_g063,PgB13_g015,PgB14X_g061,PgB15_g054,PgB20_g017,PgB22_g038,PgB25_g002,PgB28_g012,PgB28_g013,PgB30_g008,PgE081_g004,PgR001X_g130,PgR001X_g203,PgR003_g006,PgR003_g074,PgR003_g268,PgR004_g100,PgR004_g146,PgR006_g058,PgR006_g122,PgR006_g125,PgR007_g013,PgR007_g048,PgR009X_g190,PgR009X_g196,PgR010_g031,PgR010_g177,PgR…
GO:MF	GO:0015318	FALSE	inorganic molecular entity transmembrane transporter activity	216	12032	0.004884146839884706	41	PgB01_g098,PgB01_g099,PgB04_g083,PgB04_g183,PgB07_g064,PgB10_g063,PgB15_g054,PgB22_g038,PgB25_g002,PgB28_g012,PgR001X_g130,PgR001X_g203,PgR003_g006,PgR004_g100,PgR006_g058,PgR006_g122,PgR006_g125,PgR007_g013,PgR009X_g190,PgR011_g157,PgR013_g083,PgR017X_g014,PgR017X_g096,PgR020_g005,PgR026_g001,PgR028_g009,PgR028_g015,PgR028_g017,PgR031_g019,PgR032X_g105,PgR035X_g077,PgR039_g027,PgR041_g093,PgR058…
GO:MF	GO:0016773	TRUE	phosphotransferase activity, alcohol group as acceptor	376	12032	0.0055979491259605645	62	PgB01_g020,PgB01_g040,PgB02X_g220,PgB04_g192,PgB05_g112,PgB05_g123,PgB07_g009,PgB09_g074,PgB15_g006,PgB17_g028,PgR002_g167,PgR002_g267,PgR003_g204,PgR004_g174,PgR006_g078,PgR006_g165,PgR007_g134,PgR007_g206,PgR009X_g049,PgR010_g098,PgR011_g022,PgR013_g068,PgR013_g142,PgR018_g012,PgR018_g039,PgR018_g084,PgR019_g094,PgR019_g101,PgR019_g119,PgR022X_g039,PgR026_g075,PgR027_g053,PgR037_g044,PgR041_g03…
GO:MF	GO:0005215	FALSE	transporter activity	555	12032	0.006628542548102682	84	PgB01_g098,PgB01_g099,PgB04_g083,PgB04_g183,PgB05_g069,PgB05_g098,PgB07_g064,PgB10_g063,PgB13_g015,PgB14X_g061,PgB15_g054,PgB20_g017,PgB22_g038,PgB25_g002,PgB28_g012,PgB28_g013,PgB30_g008,PgE081_g004,PgR001X_g130,PgR001X_g203,PgR003_g006,PgR003_g074,PgR003_g268,PgR004_g100,PgR004_g146,PgR006_g058,PgR006_g122,PgR006_g125,PgR007_g013,PgR007_g048,PgR009X_g190,PgR009X_g196,PgR010_g031,PgR010_g177,PgR…
GO:MF	GO:0005230	FALSE	extracellular ligand-gated monoatomic ion channel activity	66	12032	0.007760025845544526	18	PgB05_g069,PgB13_g015,PgB20_g017,PgB30_g008,PgR004_g146,PgR017X_g092,PgR020_g115,PgR021_g060,PgR023_g002,PgR024_g102,PgR033_g078,PgR034_g019,PgR035X_g007,PgR037_g041,PgR074X_g024,PgR075_g042,PgR085_g055,PgR198_g004
GO:MF	GO:0005267	FALSE	potassium channel activity	55	12032	0.008595751488002987	16	PgB01_g098,PgB01_g099,PgB04_g083,PgB28_g012,PgR001X_g130,PgR001X_g203,PgR003_g006,PgR011_g157,PgR028_g015,PgR028_g017,PgR031_g019,PgR035X_g077,PgR041_g093,PgR058_g037,PgR081_g011,PgR091_g018
GO:MF	GO:0004672	FALSE	protein kinase activity	330	12032	0.021635983558755227	54	PgB01_g020,PgB01_g040,PgB02X_g220,PgB05_g112,PgB05_g123,PgB07_g009,PgB09_g074,PgB17_g028,PgR002_g167,PgR002_g267,PgR004_g174,PgR006_g078,PgR006_g165,PgR007_g134,PgR009X_g049,PgR011_g022,PgR013_g068,PgR013_g142,PgR018_g012,PgR018_g039,PgR018_g084,PgR019_g094,PgR019_g101,PgR019_g119,PgR022X_g039,PgR026_g075,PgR027_g053,PgR037_g044,PgR041_g030,PgR042_g024,PgR042_g103,PgR043_g002,PgR043_g080,PgR044_g…
GO:MF	GO:0015079	FALSE	potassium ion transmembrane transporter activity	59	12032	0.021686928728366646	16	PgB01_g098,PgB01_g099,PgB04_g083,PgB28_g012,PgR001X_g130,PgR001X_g203,PgR003_g006,PgR011_g157,PgR028_g015,PgR028_g017,PgR031_g019,PgR035X_g077,PgR041_g093,PgR058_g037,PgR081_g011,PgR091_g018
GO:MF	GO:0015103	FALSE	inorganic anion transmembrane transporter activity	43	12032	0.02777161936645196	13	PgB07_g064,PgB10_g063,PgB15_g054,PgB25_g002,PgR006_g058,PgR006_g122,PgR006_g125,PgR007_g013,PgR013_g083,PgR017X_g014,PgR017X_g096,PgR068_g038,PgR151_g002
GO:MF	GO:0004725	TRUE	protein tyrosine phosphatase activity	50	12032	0.03895964824968307	14	PgB01_g012,PgB01_g216,PgB05_g079,PgB05_g125,PgR004_g097,PgR007_g152,PgR008_g208,PgR011_g184,PgR018_g038,PgR028_g001,PgR036_g096,PgR046_g081,PgR049_g043,PgR076_g020
