## Supplementary material for "Gene co-expression network analysis reveal core responsive genes in *Parascaris univalens* tissues following ivermectin exposure": S4 Table

source	term_id	driver_term	term_name	term_size	effective_domain_size	p_value	intersection_size	intersection
GO:BP	GO:1902600	TRUE	proton transmembrane transport	22	12032	0.004377907596035863	4	PgR015_g082,PgR022X_g085,PgR062_g015,PgR113_g033
GO:CC	GO:0033176	TRUE	proton-transporting V-type ATPase complex	15	12032	1.8475247595838384e-4	4	PgR015_g082,PgR022X_g085,PgR062_g015,PgR113_g033
GO:CC	GO:0016469	FALSE	proton-transporting two-sector ATPase complex	28	12032	0.0025883064793465072	4	PgR015_g082,PgR022X_g085,PgR062_g015,PgR113_g033
GO:CC	GO:0000221	FALSE	vacuolar proton-transporting V-type ATPase, V1 domain	2	12032	0.0032027743309396405	2	PgR015_g082,PgR022X_g085
GO:CC	GO:1904949	FALSE	ATPase complex	37	12032	0.007963971589235798	4	PgR015_g082,PgR022X_g085,PgR062_g015,PgR113_g033
GO:CC	GO:0016471	FALSE	vacuolar proton-transporting V-type ATPase complex	5	12032	0.031598594530087065	2	PgR015_g082,PgR022X_g085
GO:CC	GO:0033180	FALSE	proton-transporting V-type ATPase, V1 domain	6	12032	0.047185453646941475	2	PgR015_g082,PgR022X_g085
GO:MF	GO:0042625	FALSE	ATPase-coupled ion transmembrane transporter activity	19	12032	0.001156606050190278	4	PgR015_g082,PgR022X_g085,PgR062_g015,PgR113_g033
GO:MF	GO:0044769	FALSE	ATPase activity, coupled to transmembrane movement of ions, rotational mechanism	19	12032	0.001156606050190278	4	PgR015_g082,PgR022X_g085,PgR062_g015,PgR113_g033
GO:MF	GO:0046961	TRUE	proton-transporting ATPase activity, rotational mechanism	19	12032	0.001156606050190278	4	PgR015_g082,PgR022X_g085,PgR062_g015,PgR113_g033
GO:MF	GO:0015078	FALSE	proton transmembrane transporter activity	45	12032	0.002087003546243983	5	PgR015_g082,PgR022X_g085,PgR062_g015,PgR093_g024,PgR113_g033
GO:MF	GO:0022853	FALSE	active monoatomic ion transmembrane transporter activity	56	12032	0.006148870235901436	5	PgR015_g082,PgR022X_g085,PgR062_g015,PgR093_g024,PgR113_g033
GO:MF	GO:0019829	FALSE	ATPase-coupled monoatomic cation transmembrane transporter activity	30	12032	0.007718652471793904	4	PgR015_g082,PgR022X_g085,PgR062_g015,PgR113_g033
