## Supplementary material for "Gene co-expression network analysis reveal core responsive genes in *Parascaris univalens* tissues following ivermectin exposure": S5 Table

	contrast	module	overlap	total_DEGs	module_Genes	All_genes	p_value	p.adjusted	significance	percent_overlap_TotalDEGs	percent_overlap_ModuleGenes
intestine.IVM11vsCtrl_vs_module_01	intestine.IVM11vsCtrl	module_01	63	1298	788	14947	0.77765232114157	1		4.85362095531587	7.99492385786802
intestine.IVM11vsCtrl_vs_module_02	intestine.IVM11vsCtrl	module_02	221	1298	811	14947	3.63052004042155e-58	1.45220801616862e-56	***	17.0261941448382	27.2503082614057
intestine.IVM11vsCtrl_vs_module_03	intestine.IVM11vsCtrl	module_03	75	1298	1675	14947	0.999999999999231	1		5.77812018489985	4.47761194029851
intestine.IVM11vsCtrl_vs_module_04	intestine.IVM11vsCtrl	module_04	516	1298	4781	14947	3.94586428497271e-10	1.57834571398908e-08	***	39.7534668721109	10.792721188036
intestine.IVM11vsCtrl_vs_module_05	intestine.IVM11vsCtrl	module_05	52	1298	332	14947	2.09238318738536e-05	0.000836953274954144	***	4.00616332819723	15.6626506024096
intestine.IVM11vsCtrl_vs_module_06	intestine.IVM11vsCtrl	module_06	27	1298	719	14947	0.999999969070476	1		2.08012326656394	3.75521557719054
intestine.IVM11vsCtrl_vs_module_07	intestine.IVM11vsCtrl	module_07	5	1298	99	14947	0.93886290684126	1		0.385208012326656	5.05050505050505
intestine.IVM11vsCtrl_vs_module_08	intestine.IVM11vsCtrl	module_08	141	1298	1147	14947	1.02969907537084e-05	0.000411879630148336	***	10.8628659476117	12.2929380993897
intestine.IVM11vsCtrl_vs_module_09	intestine.IVM11vsCtrl	module_09	4	1298	104	14947	0.983241000525501	1		0.308166409861325	3.84615384615385
intestine.IVM11vsCtrl_vs_module_10	intestine.IVM11vsCtrl	module_10	49	1298	475	14947	0.116496440461628	1		3.77503852080123	10.3157894736842
intestine.IVM9vsCtrl_vs_module_01	intestine.IVM9vsCtrl	module_01	380	1415	788	14947	8.09194574635638e-190	3.23677829854255e-188	***	26.8551236749117	48.2233502538071
intestine.IVM9vsCtrl_vs_module_02	intestine.IVM9vsCtrl	module_02	58	1415	811	14947	0.992981324677238	1		4.09893992932862	7.15166461159063
intestine.IVM9vsCtrl_vs_module_03	intestine.IVM9vsCtrl	module_03	77	1415	1675	14947	0.999999999999999	1		5.4416961130742	4.59701492537313
intestine.IVM9vsCtrl_vs_module_04	intestine.IVM9vsCtrl	module_04	207	1415	4781	14947	1	1		14.6289752650177	4.32963815101443
intestine.IVM9vsCtrl_vs_module_05	intestine.IVM9vsCtrl	module_05	69	1415	332	14947	2.44270315449514e-10	9.77081261798056e-09	***	4.87632508833922	20.7831325301205
intestine.IVM9vsCtrl_vs_module_06	intestine.IVM9vsCtrl	module_06	33	1415	719	14947	0.999999813725323	1		2.3321554770318	4.58970792767733
intestine.IVM9vsCtrl_vs_module_07	intestine.IVM9vsCtrl	module_07	1	1415	99	14947	0.999948810555153	1		0.0706713780918728	1.01010101010101
intestine.IVM9vsCtrl_vs_module_08	intestine.IVM9vsCtrl	module_08	339	1415	1147	14947	4.77845764681591e-92	1.91138305872636e-90	***	23.9575971731449	29.5553618134263
intestine.IVM9vsCtrl_vs_module_09	intestine.IVM9vsCtrl	module_09	16	1415	104	14947	0.0351282718840825	1		1.13074204946996	15.3846153846154
intestine.IVM9vsCtrl_vs_module_10	intestine.IVM9vsCtrl	module_10	9	1415	475	14947	0.999999999998185	1		0.636042402826855	1.89473684210526
anterior.IVM11vsCtrl_vs_module_01	anterior.IVM11vsCtrl	module_01	2	68	788	14947	0.880240995608389	1		2.94117647058824	0.253807106598985
anterior.IVM11vsCtrl_vs_module_02	anterior.IVM11vsCtrl	module_02	15	68	811	14947	2.72682362159472e-06	0.000109072944863789	***	22.0588235294118	1.84956843403206
anterior.IVM11vsCtrl_vs_module_03	anterior.IVM11vsCtrl	module_03	5	68	1675	14947	0.891387280519339	1		7.35294117647059	0.298507462686567
anterior.IVM11vsCtrl_vs_module_04	anterior.IVM11vsCtrl	module_04	29	68	4781	14947	0.041571889112062	1		42.6470588235294	0.606567663668689
anterior.IVM11vsCtrl_vs_module_05	anterior.IVM11vsCtrl	module_05	0	68	332	14947	1	1		0	0
anterior.IVM11vsCtrl_vs_module_06	anterior.IVM11vsCtrl	module_06	2	68	719	14947	0.845344782633751	1		2.94117647058824	0.278164116828929
anterior.IVM11vsCtrl_vs_module_07	anterior.IVM11vsCtrl	module_07	13	68	99	14947	4.86489620451994e-16	1.94595848180798e-14	***	19.1176470588235	13.1313131313131
anterior.IVM11vsCtrl_vs_module_08	anterior.IVM11vsCtrl	module_08	0	68	1147	14947	1	1		0	0
anterior.IVM11vsCtrl_vs_module_09	anterior.IVM11vsCtrl	module_09	0	68	104	14947	1	1		0	0
anterior.IVM11vsCtrl_vs_module_10	anterior.IVM11vsCtrl	module_10	2	68	475	14947	0.641129044307515	1		2.94117647058824	0.421052631578947
anterior.IVM9vsCtrl_vs_module_01	anterior.IVM9vsCtrl	module_01	2	204	788	14947	0.999815762888809	1		0.980392156862745	0.253807106598985
anterior.IVM9vsCtrl_vs_module_02	anterior.IVM9vsCtrl	module_02	9	204	811	14947	0.783330124014197	1		4.41176470588235	1.10974106041924
anterior.IVM9vsCtrl_vs_module_03	anterior.IVM9vsCtrl	module_03	30	204	1675	14947	0.0727974626712219	1		14.7058823529412	1.7910447761194
anterior.IVM9vsCtrl_vs_module_04	anterior.IVM9vsCtrl	module_04	114	204	4781	14947	1.20399951593373e-12	4.81599806373492e-11	***	55.8823529411765	2.38443840200795
anterior.IVM9vsCtrl_vs_module_05	anterior.IVM9vsCtrl	module_05	0	204	332	14947	1	1		0	0
anterior.IVM9vsCtrl_vs_module_06	anterior.IVM9vsCtrl	module_06	1	204	719	14947	0.999960039113668	1		0.490196078431373	0.139082058414465
anterior.IVM9vsCtrl_vs_module_07	anterior.IVM9vsCtrl	module_07	1	204	99	14947	0.744616826231413	1		0.490196078431373	1.01010101010101
anterior.IVM9vsCtrl_vs_module_08	anterior.IVM9vsCtrl	module_08	22	204	1147	14947	0.0659290127654176	1		10.7843137254902	1.9180470793374
anterior.IVM9vsCtrl_vs_module_09	anterior.IVM9vsCtrl	module_09	2	204	104	14947	0.41632945983554	1		0.980392156862745	1.92307692307692
anterior.IVM9vsCtrl_vs_module_10	anterior.IVM9vsCtrl	module_10	18	204	475	14947	9.20481319328973e-05	0.00368192527731589	**	8.82352941176471	3.78947368421053
