## Supplementary material for "Gene co-expression network analysis reveal core responsive genes in *Parascaris univalens* tissues following ivermectin exposure": S6 Table

source	term_id	driver_term	term_name	term_size	effective_domain_size	p_value	intersection_size	intersection
GO:BP	GO:0006796	TRUE	phosphate-containing compound metabolic process	578	11091	4.947639920302846e-17	104	PgB01_g020,PgB02X_g220,PgB03_g003,PgB01_g070,PgB04_g119,PgB05_g023,PgB05_g079,PgB05_g112,PgB05_g123,PgB05_g125,PgB06_g095,PgB01_g216,PgB15_g017,PgB17_g015,PgB17_g028,PgB20_g022,PgB22_g041,PgE021_g005,PgE040_g003,PgE056_g003,PgE063_g004,PgE078_g001,PgE080_g003,PgE081_g002,PgE081_g003,PgE097_g003,PgE112_g001,PgE156_g001,PgE277_g001,PgE293_g001,PgE489_g001,PgR002_g001,PgR002_g167,PgR002_g267,PgR006_…
GO:BP	GO:0006793	FALSE	phosphorus metabolic process	581	11091	7.336722400156835e-17	104	PgB01_g020,PgB02X_g220,PgB03_g003,PgB01_g070,PgB04_g119,PgB05_g023,PgB05_g079,PgB05_g112,PgB05_g123,PgB05_g125,PgB06_g095,PgB01_g216,PgB15_g017,PgB17_g015,PgB17_g028,PgB20_g022,PgB22_g041,PgE021_g005,PgE040_g003,PgE056_g003,PgE063_g004,PgE078_g001,PgE080_g003,PgE081_g002,PgE081_g003,PgE097_g003,PgE112_g001,PgE156_g001,PgE277_g001,PgE293_g001,PgE489_g001,PgR002_g001,PgR002_g167,PgR002_g267,PgR006_…
GO:BP	GO:0006468	FALSE	protein phosphorylation	308	11091	1.901343268452516e-16	70	PgB01_g020,PgB02X_g220,PgB03_g003,PgB01_g070,PgB04_g119,PgB05_g023,PgB05_g112,PgB05_g123,PgB17_g015,PgB17_g028,PgB22_g041,PgE021_g005,PgE040_g003,PgE056_g003,PgE063_g004,PgE078_g001,PgE080_g003,PgE156_g001,PgE277_g001,PgE489_g001,PgR002_g167,PgR002_g267,PgR006_g078,PgR007_g134,PgB09_g074,PgR011_g022,PgR012_g020,PgR012_g140,PgR013_g058,PgR018_g012,PgR019_g101,PgR019_g119,PgR022X_g039,PgR025_g038,P…
GO:BP	GO:0016310	FALSE	phosphorylation	313	11091	4.853308739530568e-16	70	PgB01_g020,PgB02X_g220,PgB03_g003,PgB01_g070,PgB04_g119,PgB05_g023,PgB05_g112,PgB05_g123,PgB17_g015,PgB17_g028,PgB22_g041,PgE021_g005,PgE040_g003,PgE056_g003,PgE063_g004,PgE078_g001,PgE080_g003,PgE156_g001,PgE277_g001,PgE489_g001,PgR002_g167,PgR002_g267,PgR006_g078,PgR007_g134,PgB09_g074,PgR011_g022,PgR012_g020,PgR012_g140,PgR013_g058,PgR018_g012,PgR019_g101,PgR019_g119,PgR022X_g039,PgR025_g038,P…
GO:BP	GO:0036211	FALSE	protein modification process	611	11091	1.6915861101308318e-12	98	PgB01_g020,PgB02X_g220,PgB03_g003,PgB01_g070,PgB04_g119,PgB05_g023,PgB05_g079,PgB05_g112,PgB05_g123,PgB05_g125,PgB01_g216,PgB17_g015,PgB17_g028,PgB20_g022,PgB22_g041,PgE021_g005,PgE040_g003,PgE056_g003,PgE063_g004,PgE064_g002,PgE078_g001,PgE080_g003,PgE156_g001,PgE277_g001,PgE293_g001,PgE489_g001,PgR002_g001,PgR002_g167,PgR002_g267,PgR006_g078,PgR007_g134,PgR007_g152,PgR004_g097,PgR008_g208,PgR01…
GO:BP	GO:0043412	FALSE	macromolecule modification	663	11091	3.0562972494675374e-10	98	PgB01_g020,PgB02X_g220,PgB03_g003,PgB01_g070,PgB04_g119,PgB05_g023,PgB05_g079,PgB05_g112,PgB05_g123,PgB05_g125,PgB01_g216,PgB17_g015,PgB17_g028,PgB20_g022,PgB22_g041,PgE021_g005,PgE040_g003,PgE056_g003,PgE063_g004,PgE064_g002,PgE078_g001,PgE080_g003,PgE156_g001,PgE277_g001,PgE293_g001,PgE489_g001,PgR002_g001,PgR002_g167,PgR002_g267,PgR006_g078,PgR007_g134,PgR007_g152,PgR004_g097,PgR008_g208,PgR01…
GO:BP	GO:0006470	FALSE	protein dephosphorylation	80	11091	1.1002140851719193e-6	23	PgB05_g079,PgB05_g125,PgB01_g216,PgB20_g022,PgE293_g001,PgR002_g001,PgR007_g152,PgR004_g097,PgR008_g208,PgR010_g106,PgR011_g184,PgR018_g038,PgR028_g001,PgR030_g009,PgR036_g096,PgR044_g053,PgR046_g081,PgB01_g012,PgR076_g020,PgR078_g001,PgR081_g012,PgR129_g011,PgR194_g002
GO:BP	GO:0016311	FALSE	dephosphorylation	92	11091	4.228286982763678e-6	24	PgB05_g079,PgB05_g125,PgB01_g216,PgB15_g017,PgB20_g022,PgE293_g001,PgR002_g001,PgR007_g152,PgR004_g097,PgR008_g208,PgR010_g106,PgR011_g184,PgR018_g038,PgR028_g001,PgR030_g009,PgR036_g096,PgR044_g053,PgR046_g081,PgB01_g012,PgR076_g020,PgR078_g001,PgR081_g012,PgR129_g011,PgR194_g002
GO:BP	GO:0019538	FALSE	protein metabolic process	1125	11091	0.002912313641259354	117	PgB01_g020,PgB02X_g220,PgB03_g003,PgB01_g070,PgB04_g119,PgB05_g023,PgB05_g079,PgB05_g112,PgB05_g123,PgB05_g125,PgB09_g031,PgB09_g032,PgB01_g216,PgB17_g015,PgB17_g028,PgB20_g022,PgB22_g041,PgB32_g009,PgB41X_g004,PgE007_g004,PgE021_g005,PgE040_g003,PgE045_g002,PgE056_g003,PgE063_g004,PgE064_g002,PgE078_g001,PgE080_g003,PgE156_g001,PgE277_g001,PgE293_g001,PgE489_g001,PgR002_g001,PgR002_g167,PgR002_g…
GO:BP	GO:1901564	FALSE	organonitrogen compound metabolic process	1319	11091	0.00322042587882026	133	PgB01_g020,PgB02X_g220,PgB03_g003,PgB01_g070,PgB04_g119,PgB05_g023,PgB05_g079,PgB05_g112,PgB05_g123,PgB05_g125,PgB09_g031,PgB09_g032,PgB01_g216,PgB17_g015,PgB17_g028,PgB20_g022,PgB22_g041,PgB32_g009,PgB36X_g004,PgB41X_g004,PgE007_g004,PgE021_g005,PgE040_g003,PgE045_g002,PgE050_g001,PgE056_g003,PgE063_g004,PgE064_g002,PgE078_g001,PgE080_g003,PgE097_g003,PgE112_g001,PgE156_g001,PgE167_g001,PgE216_g…
GO:MF	GO:0004672	TRUE	protein kinase activity	310	11091	1.4733266803564568e-16	70	PgB01_g020,PgB02X_g220,PgB03_g003,PgB01_g070,PgB04_g119,PgB05_g023,PgB05_g112,PgB05_g123,PgB17_g015,PgB17_g028,PgB22_g041,PgE021_g005,PgE040_g003,PgE056_g003,PgE063_g004,PgE078_g001,PgE080_g003,PgE156_g001,PgE277_g001,PgE489_g001,PgR002_g167,PgR002_g267,PgR006_g078,PgR007_g134,PgB09_g074,PgR011_g022,PgR012_g020,PgR012_g140,PgR013_g058,PgR018_g012,PgR019_g101,PgR019_g119,PgR022X_g039,PgR025_g038,P…
GO:MF	GO:0016773	FALSE	phosphotransferase activity, alcohol group as acceptor	351	11091	2.328471792109221e-16	75	PgB01_g020,PgB02X_g220,PgB03_g003,PgB01_g070,PgB04_g119,PgB05_g023,PgB05_g112,PgB05_g123,PgB17_g015,PgB17_g028,PgB22_g041,PgE021_g005,PgE040_g003,PgE056_g003,PgE063_g004,PgE078_g001,PgE080_g003,PgE156_g001,PgE277_g001,PgE489_g001,PgR002_g167,PgR002_g267,PgR006_g078,PgR007_g134,PgR007_g206,PgR010_g098,PgB09_g074,PgR011_g022,PgR012_g020,PgR012_g140,PgR013_g058,PgR018_g012,PgR019_g101,PgR019_g119,Pg…
GO:MF	GO:0016301	FALSE	kinase activity	381	11091	2.971563005138098e-14	75	PgB01_g020,PgB02X_g220,PgB03_g003,PgB01_g070,PgB04_g119,PgB05_g023,PgB05_g112,PgB05_g123,PgB17_g015,PgB17_g028,PgB22_g041,PgE021_g005,PgE040_g003,PgE056_g003,PgE063_g004,PgE078_g001,PgE080_g003,PgE156_g001,PgE277_g001,PgE489_g001,PgR002_g167,PgR002_g267,PgR006_g078,PgR007_g134,PgR007_g206,PgR010_g098,PgB09_g074,PgR011_g022,PgR012_g020,PgR012_g140,PgR013_g058,PgR018_g012,PgR019_g101,PgR019_g119,Pg…
GO:MF	GO:0004725	TRUE	protein tyrosine phosphatase activity	47	11091	1.3174638517696533e-12	23	PgB05_g079,PgB05_g125,PgB01_g216,PgB20_g022,PgE293_g001,PgR002_g001,PgR007_g152,PgR004_g097,PgR008_g208,PgR010_g106,PgR011_g184,PgR018_g038,PgR028_g001,PgR030_g009,PgR036_g096,PgR044_g053,PgR046_g081,PgB01_g012,PgR076_g020,PgR078_g001,PgR081_g012,PgR129_g011,PgR194_g002
GO:MF	GO:0016772	FALSE	transferase activity, transferring phosphorus-containing groups	463	11091	5.992009641398285e-12	80	PgB01_g020,PgB02X_g220,PgB03_g003,PgB01_g070,PgB04_g119,PgB05_g023,PgB05_g112,PgB05_g123,PgB17_g015,PgB17_g028,PgB22_g041,PgE021_g005,PgE040_g003,PgE049_g001,PgE056_g003,PgE063_g004,PgE078_g001,PgE080_g003,PgE081_g002,PgE081_g003,PgE156_g001,PgE277_g001,PgE489_g001,PgR002_g167,PgR002_g267,PgR006_g078,PgR007_g134,PgR007_g206,PgR010_g098,PgB09_g074,PgR011_g022,PgR012_g020,PgR012_g140,PgR013_g058,Pg…
GO:MF	GO:0140096	FALSE	catalytic activity, acting on a protein	803	11091	4.431884015129847e-9	108	PgB01_g020,PgB02X_g220,PgB03_g003,PgB01_g070,PgB04_g119,PgB05_g023,PgB05_g079,PgB05_g112,PgB05_g123,PgB05_g125,PgB01_g216,PgB17_g015,PgB17_g028,PgB20_g022,PgB22_g041,PgE021_g005,PgE040_g003,PgE056_g003,PgE063_g004,PgE064_g002,PgE078_g001,PgE080_g003,PgE156_g001,PgE207_g001,PgE277_g001,PgE293_g001,PgE489_g001,PgR002_g001,PgR002_g167,PgR002_g267,PgR006_g078,PgR007_g134,PgR007_g152,PgR004_g097,PgR00…
GO:MF	GO:0004713	FALSE	protein tyrosine kinase activity	50	11091	5.391867758581552e-7	18	PgB01_g020,PgB05_g023,PgE056_g003,PgE063_g004,PgE080_g003,PgE277_g001,PgR012_g020,PgR018_g012,PgR029_g053,PgR030_g010,PgR031_g050,PgR048_g048,PgR054_g048,PgR059_g037,PgR069_g010,PgR118_g021,PgR125_g015,PgR019_g094
GO:MF	GO:0004721	FALSE	phosphoprotein phosphatase activity	87	11091	6.699763084207888e-7	24	PgB05_g079,PgB05_g125,PgB01_g216,PgB20_g022,PgE207_g001,PgE293_g001,PgR002_g001,PgR007_g152,PgR004_g097,PgR008_g208,PgR010_g106,PgR011_g184,PgR018_g038,PgR028_g001,PgR030_g009,PgR036_g096,PgR044_g053,PgR046_g081,PgB01_g012,PgR076_g020,PgR078_g001,PgR081_g012,PgR129_g011,PgR194_g002
GO:MF	GO:0005524	TRUE	ATP binding	678	11091	1.440208024048035e-4	82	PgB01_g020,PgB02X_g220,PgB03_g003,PgB01_g070,PgB04_g044,PgB04_g050,PgB04_g119,PgB05_g023,PgB05_g112,PgB05_g123,PgB17_g015,PgB17_g028,PgB22_g041,PgE016_g004,PgE021_g005,PgE040_g003,PgE056_g003,PgE063_g004,PgE078_g001,PgE080_g003,PgE099_g001,PgE156_g001,PgE277_g001,PgE489_g001,PgR002_g167,PgR002_g267,PgR006_g078,PgR007_g134,PgR007_g206,PgB09_g074,PgR011_g022,PgR012_g020,PgR012_g140,PgR013_g058,PgR0…
GO:MF	GO:0016791	FALSE	phosphatase activity	114	11091	1.7078172690520308e-4	24	PgB05_g079,PgB05_g125,PgB01_g216,PgB20_g022,PgE207_g001,PgE293_g001,PgR002_g001,PgR007_g152,PgR004_g097,PgR008_g208,PgR010_g106,PgR011_g184,PgR018_g038,PgR028_g001,PgR030_g009,PgR036_g096,PgR044_g053,PgR046_g081,PgB01_g012,PgR076_g020,PgR078_g001,PgR081_g012,PgR129_g011,PgR194_g002
GO:MF	GO:0032559	FALSE	adenyl ribonucleotide binding	685	11091	2.1876287747329157e-4	82	PgB01_g020,PgB02X_g220,PgB03_g003,PgB01_g070,PgB04_g044,PgB04_g050,PgB04_g119,PgB05_g023,PgB05_g112,PgB05_g123,PgB17_g015,PgB17_g028,PgB22_g041,PgE016_g004,PgE021_g005,PgE040_g003,PgE056_g003,PgE063_g004,PgE078_g001,PgE080_g003,PgE099_g001,PgE156_g001,PgE277_g001,PgE489_g001,PgR002_g167,PgR002_g267,PgR006_g078,PgR007_g134,PgR007_g206,PgB09_g074,PgR011_g022,PgR012_g020,PgR012_g140,PgR013_g058,PgR0…
GO:MF	GO:0035639	FALSE	purine ribonucleoside triphosphate binding	838	11091	0.0010990510700507265	93	PgB01_g020,PgB01_g025,PgB02X_g220,PgB03_g003,PgB01_g070,PgB04_g044,PgB04_g050,PgB04_g119,PgB05_g023,PgB05_g112,PgB05_g123,PgB10_g062,PgB17_g015,PgB17_g028,PgB22_g041,PgE016_g004,PgE021_g005,PgE040_g003,PgE047_g002,PgE056_g003,PgE063_g004,PgE078_g001,PgE080_g003,PgE099_g001,PgE156_g001,PgE277_g001,PgE489_g001,PgR002_g167,PgR002_g267,PgR006_g078,PgR007_g134,PgR007_g206,PgB09_g074,PgR011_g022,PgR012…
GO:MF	GO:0030554	FALSE	adenyl nucleotide binding	731	11091	0.0015124476295519758	83	PgB01_g020,PgB02X_g220,PgB03_g003,PgB01_g070,PgB04_g044,PgB04_g050,PgB04_g019,PgB04_g119,PgB05_g023,PgB05_g112,PgB05_g123,PgB17_g015,PgB17_g028,PgB22_g041,PgE016_g004,PgE021_g005,PgE040_g003,PgE056_g003,PgE063_g004,PgE078_g001,PgE080_g003,PgE099_g001,PgE156_g001,PgE277_g001,PgE489_g001,PgR002_g167,PgR002_g267,PgR006_g078,PgR007_g134,PgR007_g206,PgB09_g074,PgR011_g022,PgR012_g020,PgR012_g140,PgR01…
GO:MF	GO:0032555	FALSE	purine ribonucleotide binding	845	11091	0.0015451771246307838	93	PgB01_g020,PgB01_g025,PgB02X_g220,PgB03_g003,PgB01_g070,PgB04_g044,PgB04_g050,PgB04_g119,PgB05_g023,PgB05_g112,PgB05_g123,PgB10_g062,PgB17_g015,PgB17_g028,PgB22_g041,PgE016_g004,PgE021_g005,PgE040_g003,PgE047_g002,PgE056_g003,PgE063_g004,PgE078_g001,PgE080_g003,PgE099_g001,PgE156_g001,PgE277_g001,PgE489_g001,PgR002_g167,PgR002_g267,PgR006_g078,PgR007_g134,PgR007_g206,PgB09_g074,PgR011_g022,PgR012…
GO:MF	GO:0032553	FALSE	ribonucleotide binding	857	11091	0.002724187363519183	93	PgB01_g020,PgB01_g025,PgB02X_g220,PgB03_g003,PgB01_g070,PgB04_g044,PgB04_g050,PgB04_g119,PgB05_g023,PgB05_g112,PgB05_g123,PgB10_g062,PgB17_g015,PgB17_g028,PgB22_g041,PgE016_g004,PgE021_g005,PgE040_g003,PgE047_g002,PgE056_g003,PgE063_g004,PgE078_g001,PgE080_g003,PgE099_g001,PgE156_g001,PgE277_g001,PgE489_g001,PgR002_g167,PgR002_g267,PgR006_g078,PgR007_g134,PgR007_g206,PgB09_g074,PgR011_g022,PgR012…
GO:MF	GO:0042578	FALSE	phosphoric ester hydrolase activity	134	11091	0.0032063471055573858	24	PgB05_g079,PgB05_g125,PgB01_g216,PgB20_g022,PgE207_g001,PgE293_g001,PgR002_g001,PgR007_g152,PgR004_g097,PgR008_g208,PgR010_g106,PgR011_g184,PgR018_g038,PgR028_g001,PgR030_g009,PgR036_g096,PgR044_g053,PgR046_g081,PgB01_g012,PgR076_g020,PgR078_g001,PgR081_g012,PgR129_g011,PgR194_g002
GO:MF	GO:0140030	FALSE	modification-dependent protein binding	7	11091	0.004938140706244046	5	PgB01_g121,PgE030_g003,PgE031_g002,PgE152_g001,PgE176_g001
GO:MF	GO:0070628	TRUE	proteasome binding	7	11091	0.004938140706244046	5	PgB01_g121,PgE030_g003,PgE031_g002,PgE152_g001,PgE176_g001
GO:MF	GO:0070577	TRUE	lysine-acetylated histone binding	7	11091	0.004938140706244046	5	PgB01_g121,PgE030_g003,PgE031_g002,PgE152_g001,PgE176_g001
GO:MF	GO:0140033	FALSE	acetylation-dependent protein binding	7	11091	0.004938140706244046	5	PgB01_g121,PgE030_g003,PgE031_g002,PgE152_g001,PgE176_g001
GO:MF	GO:0097367	FALSE	carbohydrate derivative binding	885	11091	0.00943910443791909	93	PgB01_g020,PgB01_g025,PgB02X_g220,PgB03_g003,PgB01_g070,PgB04_g044,PgB04_g050,PgB04_g119,PgB05_g023,PgB05_g112,PgB05_g123,PgB10_g062,PgB17_g015,PgB17_g028,PgB22_g041,PgE016_g004,PgE021_g005,PgE040_g003,PgE047_g002,PgE056_g003,PgE063_g004,PgE078_g001,PgE080_g003,PgE099_g001,PgE156_g001,PgE277_g001,PgE489_g001,PgR002_g167,PgR002_g267,PgR006_g078,PgR007_g134,PgR007_g206,PgB09_g074,PgR011_g022,PgR012…
GO:MF	GO:0017076	FALSE	purine nucleotide binding	898	11091	0.009953246676222507	94	PgB01_g020,PgB01_g025,PgB02X_g220,PgB03_g003,PgB01_g070,PgB04_g044,PgB04_g050,PgB04_g019,PgB04_g119,PgB05_g023,PgB05_g112,PgB05_g123,PgB10_g062,PgB17_g015,PgB17_g028,PgB22_g041,PgE016_g004,PgE021_g005,PgE040_g003,PgE047_g002,PgE056_g003,PgE063_g004,PgE078_g001,PgE080_g003,PgE099_g001,PgE156_g001,PgE277_g001,PgE489_g001,PgR002_g167,PgR002_g267,PgR006_g078,PgR007_g134,PgR007_g206,PgB09_g074,PgR011_…
GO:MF	GO:0043168	FALSE	anion binding	957	11091	0.009957997075612858	99	PgB01_g020,PgB01_g025,PgB02X_g220,PgB03_g003,PgB01_g070,PgB04_g044,PgB04_g050,PgB04_g119,PgB05_g023,PgB05_g112,PgB05_g123,PgB10_g062,PgB17_g015,PgB17_g028,PgB22_g041,PgE002_g007,PgE002_g008,PgE016_g004,PgE021_g005,PgE040_g003,PgE047_g002,PgE050_g001,PgE056_g003,PgE063_g004,PgE078_g001,PgE080_g003,PgE099_g001,PgE156_g001,PgE277_g001,PgE489_g001,PgR002_g167,PgR002_g267,PgR006_g078,PgR007_g134,PgR00…
GO:MF	GO:0016740	FALSE	transferase activity	912	11091	0.010922434207692105	95	PgB01_g020,PgB02X_g220,PgB03_g003,PgB01_g070,PgB04_g119,PgB05_g023,PgB05_g112,PgB05_g123,PgB08_g062,PgB08_g061,PgB17_g015,PgB17_g028,PgB22_g041,PgB22_g044,PgB36X_g004,PgE021_g005,PgE040_g003,PgE049_g001,PgE050_g001,PgE056_g003,PgE063_g004,PgE078_g001,PgE080_g003,PgE081_g002,PgE081_g003,PgE112_g001,PgE156_g001,PgE277_g001,PgE489_g001,PgR002_g167,PgR002_g267,PgR004_g012,PgB01_g104,PgR006_g078,PgR00…
GO:MF	GO:0042393	FALSE	histone binding	12	11091	0.011930394130925842	6	PgB01_g121,PgB02X_g100,PgE030_g003,PgE031_g002,PgE152_g001,PgE176_g001
GO:MF	GO:0016504	TRUE	peptidase activator activity	8	11091	0.01239597976767429	5	PgB01_g121,PgE030_g003,PgE031_g002,PgE152_g001,PgE176_g001
GO:MF	GO:0036094	TRUE	small molecule binding	1026	11091	0.03545055826671965	102	PgB01_g020,PgB01_g025,PgB02X_g220,PgB03_g003,PgB01_g070,PgB04_g044,PgB04_g050,PgB04_g019,PgB04_g119,PgB05_g023,PgB05_g112,PgB05_g123,PgB10_g062,PgB17_g015,PgB17_g028,PgB22_g041,PgE002_g007,PgE002_g008,PgE016_g004,PgE021_g005,PgE040_g003,PgE047_g002,PgE050_g001,PgE056_g003,PgE063_g004,PgE073_g002,PgE078_g001,PgE080_g003,PgE099_g001,PgE156_g001,PgE277_g001,PgE489_g001,PgE575_g002,PgR002_g167,PgR002…
