## Supplementary material for "Gene co-expression network analysis reveal core responsive genes in *Parascaris univalens* tissues following ivermectin exposure": S7 Table

source	term_id	driver_term	term_name	term_size	effective_domain_size	p_value	intersection_size	intersection
GO:BP	GO:0006412	TRUE	translation	223	11091	1.3567537826802969e-50	98	PgB01_g068,PgB01_g225,PgB02X_g093,PgB02X_g136,PgB03_g100,PgB04_g093,PgB05_g027,PgB05_g084,PgB05_g149,PgB08_g065,PgB09_g006,PgB11_g065,PgB13_g043,PgB18_g007,PgB20_g001,PgB24X_g009,PgR003_g263,PgR004_g050,PgR004_g053,PgR004_g183,PgR004_g238,PgR005X_g027,PgR005X_g078,PgR005X_g079,PgB01_g055,PgR005X_g147,PgR005X_g182,PgR009X_g003,PgR009X_g102,PgR009X_g243,PgR010_g013,PgR010_g038,PgR010_g045,PgR010_g1…
GO:BP	GO:0006518	FALSE	peptide metabolic process	233	11091	1.6889152169825158e-50	100	PgB01_g068,PgB01_g225,PgB02X_g093,PgB02X_g136,PgB03_g100,PgB04_g093,PgB05_g027,PgB05_g084,PgB05_g149,PgB08_g065,PgB09_g006,PgB11_g065,PgB13_g043,PgB18_g007,PgB20_g001,PgB24X_g009,PgR003_g263,PgR004_g050,PgR004_g053,PgR004_g183,PgR004_g238,PgR005X_g027,PgR005X_g078,PgR005X_g079,PgB01_g055,PgR005X_g147,PgR005X_g182,PgR009X_g003,PgR009X_g102,PgR009X_g243,PgR010_g013,PgR010_g038,PgR010_g045,PgR010_g1…
GO:BP	GO:0043043	FALSE	peptide biosynthetic process	227	11091	1.0152258784922106e-49	98	PgB01_g068,PgB01_g225,PgB02X_g093,PgB02X_g136,PgB03_g100,PgB04_g093,PgB05_g027,PgB05_g084,PgB05_g149,PgB08_g065,PgB09_g006,PgB11_g065,PgB13_g043,PgB18_g007,PgB20_g001,PgB24X_g009,PgR003_g263,PgR004_g050,PgR004_g053,PgR004_g183,PgR004_g238,PgR005X_g027,PgR005X_g078,PgR005X_g079,PgB01_g055,PgR005X_g147,PgR005X_g182,PgR009X_g003,PgR009X_g102,PgR009X_g243,PgR010_g013,PgR010_g038,PgR010_g045,PgR010_g1…
GO:BP	GO:0043604	FALSE	amide biosynthetic process	244	11091	2.988799015678192e-46	98	PgB01_g068,PgB01_g225,PgB02X_g093,PgB02X_g136,PgB03_g100,PgB04_g093,PgB05_g027,PgB05_g084,PgB05_g149,PgB08_g065,PgB09_g006,PgB11_g065,PgB13_g043,PgB18_g007,PgB20_g001,PgB24X_g009,PgR003_g263,PgR004_g050,PgR004_g053,PgR004_g183,PgR004_g238,PgR005X_g027,PgR005X_g078,PgR005X_g079,PgB01_g055,PgR005X_g147,PgR005X_g182,PgR009X_g003,PgR009X_g102,PgR009X_g243,PgR010_g013,PgR010_g038,PgR010_g045,PgR010_g1…
GO:BP	GO:0043603	FALSE	amide metabolic process	261	11091	5.226913160012079e-45	100	PgB01_g068,PgB01_g225,PgB02X_g093,PgB02X_g136,PgB03_g100,PgB04_g093,PgB05_g027,PgB05_g084,PgB05_g149,PgB08_g065,PgB09_g006,PgB11_g065,PgB13_g043,PgB18_g007,PgB20_g001,PgB24X_g009,PgR003_g263,PgR004_g050,PgR004_g053,PgR004_g183,PgR004_g238,PgR005X_g027,PgR005X_g078,PgR005X_g079,PgB01_g055,PgR005X_g147,PgR005X_g182,PgR009X_g003,PgR009X_g102,PgR009X_g243,PgR010_g013,PgR010_g038,PgR010_g045,PgR010_g1…
GO:BP	GO:1901566	FALSE	organonitrogen compound biosynthetic process	393	11091	7.201061489931012e-41	118	PgB01_g068,PgB01_g225,PgB02X_g093,PgB02X_g136,PgB03_g100,PgB04_g093,PgB05_g027,PgB05_g084,PgB05_g149,PgB06_g076,PgB08_g065,PgB09_g006,PgB11_g065,PgB13_g043,PgB17_g036,PgB18_g007,PgB20_g001,PgB24X_g009,PgR003_g263,PgR004_g050,PgR004_g053,PgB02X_g159,PgR004_g183,PgR004_g238,PgR005X_g017,PgR005X_g027,PgR005X_g078,PgR005X_g079,PgB01_g055,PgR005X_g147,PgR005X_g182,PgR009X_g003,PgR009X_g102,PgR009X_g22…
GO:BP	GO:0044249	FALSE	cellular biosynthetic process	1133	11091	6.7171690568197e-22	177	PgB01_g068,PgB01_g225,PgB02X_g093,PgB02X_g136,PgB03_g100,PgB04_g093,PgB05_g027,PgB05_g084,PgB05_g149,PgB06_g076,PgB08_g065,PgB09_g006,PgB11_g013,PgB11_g065,PgB12X_g024,PgB13_g030,PgB13_g043,PgB17_g036,PgB18_g007,PgB20_g001,PgB23_g030,PgB24X_g006,PgB24X_g009,PgB37_g003,PgE095_g002,PgR001X_g204,PgR002_g075,PgR002_g094,PgR002_g120,PgR002_g178,PgR002_g189,PgR002_g221,PgR002_g254,PgR003_g171,PgR003_g2…
GO:BP	GO:1901576	FALSE	organic substance biosynthetic process	1164	11091	2.2346237092158948e-21	179	PgB01_g068,PgB01_g225,PgB02X_g093,PgB02X_g136,PgB03_g100,PgB04_g093,PgB05_g027,PgB05_g084,PgB05_g149,PgB06_g076,PgB08_g065,PgB09_g006,PgB11_g013,PgB11_g065,PgB12X_g024,PgB13_g030,PgB13_g043,PgB14X_g033,PgB17_g036,PgB18_g007,PgB20_g001,PgB23_g030,PgB24X_g006,PgB24X_g009,PgB37_g003,PgE095_g002,PgR001X_g204,PgR002_g075,PgR002_g094,PgR002_g120,PgR002_g178,PgR002_g189,PgR002_g221,PgR002_g254,PgR003_g1…
GO:BP	GO:0010467	FALSE	gene expression	896	11091	4.397339124969672e-21	150	PgB01_g068,PgB01_g225,PgB02X_g093,PgB02X_g136,PgB03_g100,PgB04_g093,PgB05_g027,PgB05_g084,PgB05_g149,PgB08_g065,PgB09_g006,PgB11_g013,PgB11_g065,PgB12X_g024,PgB13_g030,PgB13_g043,PgB18_g007,PgB20_g001,PgB23_g030,PgB24X_g006,PgB24X_g009,PgB37_g003,PgE095_g002,PgR001X_g204,PgR002_g075,PgR002_g094,PgR002_g120,PgR002_g178,PgR002_g189,PgR002_g254,PgR003_g171,PgR003_g263,PgR004_g050,PgR004_g053,PgR004_…
GO:BP	GO:0044271	FALSE	cellular nitrogen compound biosynthetic process	689	11091	1.0542248589201665e-20	126	PgB01_g068,PgB01_g225,PgB02X_g093,PgB02X_g136,PgB03_g100,PgB04_g093,PgB05_g027,PgB05_g084,PgB05_g149,PgB08_g065,PgB09_g006,PgB11_g013,PgB11_g065,PgB12X_g024,PgB13_g043,PgB17_g036,PgB18_g007,PgB20_g001,PgB24X_g009,PgR001X_g204,PgR002_g075,PgR002_g094,PgR002_g189,PgR003_g171,PgR003_g263,PgR004_g050,PgR004_g053,PgB02X_g159,PgR004_g183,PgR004_g238,PgR005X_g027,PgR005X_g078,PgR005X_g079,PgB01_g055,PgR…
GO:BP	GO:0009058	FALSE	biosynthetic process	1182	11091	1.35993280930433e-20	179	PgB01_g068,PgB01_g225,PgB02X_g093,PgB02X_g136,PgB03_g100,PgB04_g093,PgB05_g027,PgB05_g084,PgB05_g149,PgB06_g076,PgB08_g065,PgB09_g006,PgB11_g013,PgB11_g065,PgB12X_g024,PgB13_g030,PgB13_g043,PgB14X_g033,PgB17_g036,PgB18_g007,PgB20_g001,PgB23_g030,PgB24X_g006,PgB24X_g009,PgB37_g003,PgE095_g002,PgR001X_g204,PgR002_g075,PgR002_g094,PgR002_g120,PgR002_g178,PgR002_g189,PgR002_g221,PgR002_g254,PgR003_g1…
GO:BP	GO:1901564	FALSE	organonitrogen compound metabolic process	1319	11091	2.880232488043502e-20	192	PgB01_g068,PgB01_g162,PgB01_g225,PgB02X_g093,PgB02X_g136,PgB01_g238,PgB03_g100,PgB03_g141,PgB04_g051,PgB04_g093,PgB05_g027,PgB05_g084,PgB05_g149,PgB06_g076,PgB08_g065,PgB09_g006,PgB11_g065,PgB13_g043,PgB14X_g011,PgB14X_g051,PgB16_g011,PgB17_g036,PgB18_g007,PgB19_g034,PgB20_g001,PgB24X_g009,PgB24X_g021,PgB37_g003,PgE095_g002,PgR002_g254,PgB01_g126,PgR003_g263,PgR004_g050,PgR004_g053,PgB02X_g159,Pg…
GO:BP	GO:0009059	FALSE	macromolecule biosynthetic process	962	11091	4.0220586525352006e-20	155	PgB01_g068,PgB01_g225,PgB02X_g093,PgB02X_g136,PgB03_g100,PgB04_g093,PgB05_g027,PgB05_g084,PgB05_g149,PgB06_g076,PgB08_g065,PgB09_g006,PgB11_g013,PgB11_g065,PgB12X_g024,PgB13_g030,PgB13_g043,PgB18_g007,PgB20_g001,PgB23_g030,PgB24X_g006,PgB24X_g009,PgB37_g003,PgE095_g002,PgR001X_g204,PgR002_g075,PgR002_g094,PgR002_g120,PgR002_g178,PgR002_g189,PgR002_g254,PgR003_g171,PgR003_g263,PgR004_g050,PgR004_g…
GO:BP	GO:0019538	FALSE	protein metabolic process	1125	11091	4.2138938876214486e-20	172	PgB01_g068,PgB01_g162,PgB01_g225,PgB02X_g093,PgB02X_g136,PgB01_g238,PgB03_g100,PgB03_g141,PgB04_g051,PgB04_g093,PgB05_g027,PgB05_g084,PgB05_g149,PgB06_g076,PgB08_g065,PgB09_g006,PgB11_g065,PgB13_g043,PgB14X_g051,PgB16_g011,PgB18_g007,PgB19_g034,PgB20_g001,PgB24X_g009,PgB24X_g021,PgB37_g003,PgE095_g002,PgR002_g254,PgB01_g126,PgR003_g263,PgR004_g050,PgR004_g053,PgR004_g181,PgR004_g183,PgR004_g238,P…
GO:BP	GO:0034641	FALSE	cellular nitrogen compound metabolic process	1108	11091	2.0384641284339512e-14	156	PgB01_g068,PgB01_g225,PgB02X_g093,PgB02X_g136,PgB03_g100,PgB04_g093,PgB05_g027,PgB05_g084,PgB05_g149,PgB08_g065,PgB09_g006,PgB11_g013,PgB11_g065,PgB12X_g024,PgB13_g030,PgB13_g043,PgB17_g036,PgB18_g007,PgB20_g001,PgB23_g030,PgB24X_g006,PgB24X_g009,PgR001X_g204,PgR002_g075,PgR002_g094,PgR002_g120,PgR002_g178,PgR002_g189,PgB05_g141,PgR003_g171,PgR003_g263,PgR004_g050,PgR004_g053,PgB02X_g159,PgR004_g…
GO:BP	GO:0006807	FALSE	nitrogen compound metabolic process	2057	11091	2.4417417304876784e-12	237	PgB01_g068,PgB01_g162,PgB01_g225,PgB02X_g093,PgB02X_g136,PgB01_g238,PgB03_g100,PgB03_g141,PgB04_g051,PgB04_g093,PgB05_g027,PgB05_g084,PgB05_g149,PgB06_g076,PgB08_g065,PgB09_g006,PgB11_g013,PgB11_g065,PgB12X_g024,PgB13_g030,PgB13_g043,PgB14X_g011,PgB14X_g051,PgB16_g011,PgB17_g036,PgB18_g007,PgB19_g034,PgB20_g001,PgB23_g030,PgB24X_g006,PgB24X_g009,PgB24X_g021,PgB37_g003,PgE095_g002,PgR001X_g204,PgR…
GO:BP	GO:0044237	FALSE	cellular metabolic process	1916	11091	7.36145930210797e-12	223	PgB01_g068,PgB01_g225,PgB02X_g093,PgB02X_g136,PgB03_g100,PgB04_g093,PgB05_g027,PgB05_g084,PgB05_g149,PgB06_g076,PgB08_g065,PgB09_g006,PgB11_g013,PgB11_g065,PgB12X_g024,PgB13_g030,PgB13_g043,PgB14X_g011,PgB14X_g033,PgB17_g036,PgB18_g007,PgB19_g034,PgB20_g001,PgB23_g030,PgB24X_g006,PgB24X_g009,PgB28_g003,PgB37_g003,PgE095_g002,PgR001X_g204,PgR002_g026,PgR002_g075,PgR002_g094,PgR002_g120,PgR002_g178…
GO:BP	GO:0008152	FALSE	metabolic process	2429	11091	1.4863315537321567e-11	266	PgB01_g068,PgB01_g162,PgB01_g225,PgB02X_g093,PgB02X_g136,PgB01_g238,PgB03_g100,PgB03_g141,PgB04_g051,PgB04_g093,PgB05_g027,PgB05_g084,PgB05_g149,PgB06_g076,PgB08_g065,PgB09_g006,PgB11_g013,PgB11_g065,PgB12X_g024,PgB13_g030,PgB13_g043,PgB14X_g011,PgB14X_g033,PgB14X_g051,PgB16_g011,PgB17_g036,PgB18_g007,PgB19_g034,PgB20_g001,PgB20_g009,PgB23_g030,PgB24X_g006,PgB24X_g009,PgB24X_g021,PgB28_g003,PgB37…
GO:BP	GO:0071704	FALSE	organic substance metabolic process	2331	11091	4.2623509293769724e-11	256	PgB01_g068,PgB01_g162,PgB01_g225,PgB02X_g093,PgB02X_g136,PgB01_g238,PgB03_g100,PgB03_g141,PgB04_g051,PgB04_g093,PgB05_g027,PgB05_g084,PgB05_g149,PgB06_g076,PgB08_g065,PgB09_g006,PgB11_g013,PgB11_g065,PgB12X_g024,PgB13_g030,PgB13_g043,PgB14X_g011,PgB14X_g033,PgB14X_g051,PgB16_g011,PgB17_g036,PgB18_g007,PgB19_g034,PgB20_g001,PgB20_g009,PgB23_g030,PgB24X_g006,PgB24X_g009,PgB24X_g021,PgB28_g003,PgB37…
GO:BP	GO:0043170	FALSE	macromolecule metabolic process	1845	11091	4.501838977266016e-11	214	PgB01_g068,PgB01_g162,PgB01_g225,PgB02X_g093,PgB02X_g136,PgB01_g238,PgB03_g100,PgB03_g141,PgB04_g051,PgB04_g093,PgB05_g027,PgB05_g084,PgB05_g149,PgB06_g076,PgB08_g065,PgB09_g006,PgB11_g013,PgB11_g065,PgB12X_g024,PgB13_g030,PgB13_g043,PgB14X_g051,PgB16_g011,PgB18_g007,PgB19_g034,PgB20_g001,PgB23_g030,PgB24X_g006,PgB24X_g009,PgB24X_g021,PgB37_g003,PgE095_g002,PgR001X_g204,PgR002_g075,PgR002_g094,Pg…
GO:BP	GO:0044238	FALSE	primary metabolic process	2272	11091	1.4315129395173076e-10	249	PgB01_g068,PgB01_g162,PgB01_g225,PgB02X_g093,PgB02X_g136,PgB01_g238,PgB03_g100,PgB03_g141,PgB04_g051,PgB04_g093,PgB05_g027,PgB05_g084,PgB05_g149,PgB06_g076,PgB08_g065,PgB09_g006,PgB11_g013,PgB11_g065,PgB12X_g024,PgB13_g030,PgB13_g043,PgB14X_g011,PgB14X_g051,PgB16_g011,PgB17_g036,PgB18_g007,PgB19_g034,PgB20_g001,PgB20_g009,PgB23_g030,PgB24X_g006,PgB24X_g009,PgB24X_g021,PgB28_g003,PgB37_g003,PgE095…
GO:BP	GO:0009987	FALSE	cellular process	3102	11091	2.5573774750339885e-7	303	PgB01_g068,PgB01_g029,PgB01_g225,PgB02X_g093,PgB01_g206,PgB02X_g136,PgB02X_g147,PgB03_g100,PgB01_g064,PgB04_g093,PgB04_g111,PgB05_g027,PgB05_g084,PgB05_g149,PgB06_g076,PgB06_g125,PgB08_g065,PgB09_g006,PgB11_g008,PgB11_g013,PgB11_g065,PgB12X_g024,PgB13_g030,PgB13_g043,PgB14X_g011,PgB14X_g033,PgB14X_g044,PgB17_g036,PgB18_g007,PgB19_g013,PgB19_g034,PgB20_g001,PgB20_g012,PgB20_g014,PgB21_g003,PgB23_g…
GO:BP	GO:0008150	FALSE	biological_process	3717	11091	1.1037946085737213e-6	348	PgB01_g030,PgB01_g068,PgB01_g029,PgB01_g162,PgB01_g225,PgB02X_g093,PgB01_g206,PgB02X_g136,PgB02X_g147,PgB01_g238,PgB03_g100,PgB01_g064,PgB03_g141,PgB04_g051,PgB04_g093,PgB04_g111,PgB05_g027,PgB05_g084,PgB05_g149,PgB06_g076,PgB06_g125,PgB08_g065,PgB09_g006,PgB11_g008,PgB11_g013,PgB11_g065,PgB12X_g024,PgB13_g030,PgB13_g043,PgB14X_g011,PgB14X_g033,PgB14X_g044,PgB14X_g051,PgB16_g011,PgB16_g054,PgB17_…
GO:BP	GO:0030163	TRUE	protein catabolic process	98	11091	1.0302791337914904e-4	23	PgB01_g162,PgB01_g238,PgB04_g051,PgB14X_g051,PgB24X_g021,PgR008_g196,PgR010_g091,PgR012_g097,PgR012_g185,PgR013_g135,PgR022X_g005,PgR027_g120,PgR040_g075,PgR046_g040,PgR055_g040,PgR057_g007,PgR057_g058,PgR067_g027,PgR069_g032,PgR071_g016,PgR073_g013,PgR089_g014,PgR116_g003
GO:BP	GO:0006414	FALSE	translational elongation	15	11091	7.95978937226581e-4	8	PgB09_g006,PgR004_g050,PgR005X_g027,PgR005X_g079,PgR009X_g243,PgR028_g005,PgR052_g060,PgR137_g015
GO:BP	GO:0009201	TRUE	ribonucleoside triphosphate biosynthetic process	17	11091	0.0026343889361661447	8	PgB17_g036,PgB02X_g159,PgR009X_g220,PgR014X_g038,PgR016_g135,PgR035X_g052,PgR044_g012,PgR128_g017
GO:BP	GO:0051604	TRUE	protein maturation	79	11091	0.0028791212971884476	18	PgB37_g003,PgE095_g002,PgR002_g254,PgR004_g181,PgR007_g036,PgR001X_g060,PgR010_g074,PgR010_g152,PgR011_g189,PgR012_g136,PgR019_g079,PgR023_g096,PgR034_g048,PgR035X_g098,PgR037_g085,PgR038X_g093,PgR101_g012,PgR239_g002
GO:BP	GO:1901565	FALSE	organonitrogen compound catabolic process	118	11091	0.0030215966066900394	23	PgB01_g162,PgB01_g238,PgB04_g051,PgB14X_g051,PgB24X_g021,PgR008_g196,PgR010_g091,PgR012_g097,PgR012_g185,PgR013_g135,PgR022X_g005,PgR027_g120,PgR040_g075,PgR046_g040,PgR055_g040,PgR057_g007,PgR057_g058,PgR067_g027,PgR069_g032,PgR071_g016,PgR073_g013,PgR089_g014,PgR116_g003
GO:BP	GO:0051603	FALSE	proteolysis involved in protein catabolic process	87	11091	0.003179612792025747	19	PgB01_g162,PgB01_g238,PgB04_g051,PgB14X_g051,PgB24X_g021,PgR008_g196,PgR010_g091,PgR012_g097,PgR012_g185,PgR027_g120,PgR040_g075,PgR046_g040,PgR055_g040,PgR057_g007,PgR057_g058,PgR067_g027,PgR071_g016,PgR073_g013,PgR116_g003
GO:BP	GO:0009142	FALSE	nucleoside triphosphate biosynthetic process	18	11091	0.004438761260255918	8	PgB17_g036,PgB02X_g159,PgR009X_g220,PgR014X_g038,PgR016_g135,PgR035X_g052,PgR044_g012,PgR128_g017
GO:BP	GO:0009141	FALSE	nucleoside triphosphate metabolic process	23	11091	0.004559435994808331	9	PgB17_g036,PgB02X_g159,PgR009X_g220,PgR014X_g038,PgR016_g135,PgR035X_g052,PgR044_g012,PgR082_g019,PgR128_g017
GO:BP	GO:0022613	TRUE	ribonucleoprotein complex biogenesis	78	11091	0.009261861520579335	17	PgB01_g029,PgB01_g206,PgB13_g030,PgB19_g013,PgB23_g030,PgR005X_g148,PgR010_g013,PgR010_g209,PgR015_g005,PgR018_g143,PgR025_g029,PgR027_g135,PgR044_g002,PgR045_g010,PgR069_g046,PgR085_g011,PgR187_g007
GO:BP	GO:0006457	FALSE	protein folding	50	11091	0.010809615191218173	13	PgB37_g003,PgE095_g002,PgR002_g254,PgR004_g181,PgR001X_g060,PgR010_g074,PgR010_g152,PgR011_g189,PgR034_g048,PgR035X_g098,PgR037_g085,PgR101_g012,PgR239_g002
GO:BP	GO:0009199	FALSE	ribonucleoside triphosphate metabolic process	21	11091	0.016936868535499482	8	PgB17_g036,PgB02X_g159,PgR009X_g220,PgR014X_g038,PgR016_g135,PgR035X_g052,PgR044_g012,PgR128_g017
GO:BP	GO:0009057	FALSE	macromolecule catabolic process	131	11091	0.017151534169404785	23	PgB01_g162,PgB01_g238,PgB04_g051,PgB14X_g051,PgB24X_g021,PgR008_g196,PgR010_g091,PgR012_g097,PgR012_g185,PgR013_g135,PgR022X_g005,PgR027_g120,PgR040_g075,PgR046_g040,PgR055_g040,PgR057_g007,PgR057_g058,PgR067_g027,PgR069_g032,PgR071_g016,PgR073_g013,PgR089_g014,PgR116_g003
GO:BP	GO:0009206	FALSE	purine ribonucleoside triphosphate biosynthetic process	16	11091	0.017253659580715536	7	PgB02X_g159,PgR009X_g220,PgR014X_g038,PgR016_g135,PgR035X_g052,PgR044_g012,PgR128_g017
GO:BP	GO:0009145	FALSE	purine nucleoside triphosphate biosynthetic process	16	11091	0.017253659580715536	7	PgB02X_g159,PgR009X_g220,PgR014X_g038,PgR016_g135,PgR035X_g052,PgR044_g012,PgR128_g017
GO:BP	GO:0044085	FALSE	cellular component biogenesis	177	11091	0.020333489175600596	28	PgB01_g029,PgB01_g206,PgB06_g125,PgB13_g030,PgB19_g013,PgB19_g034,PgB23_g030,PgR002_g026,PgR003_g194,PgR005X_g059,PgR005X_g148,PgR009X_g133,PgR010_g013,PgR010_g209,PgR015_g005,PgR015_g133,PgR016_g142,PgR018_g143,PgR025_g029,PgR027_g135,PgR037_g077,PgR044_g002,PgR045_g010,PgR069_g046,PgR072X_g006,PgR085_g011,PgR187_g007,PgE065_g001
GO:BP	GO:1901575	FALSE	organic substance catabolic process	193	11091	0.03888659699798062	29	PgB01_g162,PgB01_g238,PgB04_g051,PgB14X_g051,PgB24X_g021,PgR008_g196,PgR010_g091,PgR012_g097,PgR012_g185,PgR013_g135,PgR022X_g005,PgR027_g120,PgR035X_g090,PgR040_g075,PgR046_g040,PgR055_g040,PgR057_g007,PgR057_g058,PgR067_g027,PgR069_g032,PgR071_g016,PgR073_g013,PgR082_g019,PgR082_g028,PgR089_g014,PgR116_g003,PgR138_g001,PgB02X_g007,PgR085_g012
GO:BP	GO:0006754	FALSE	ATP biosynthetic process	13	11091	0.04097866522562199	6	PgB02X_g159,PgR014X_g038,PgR016_g135,PgR035X_g052,PgR044_g012,PgR128_g017
GO:BP	GO:0015986	FALSE	proton motive force-driven ATP synthesis	13	11091	0.04097866522562199	6	PgB02X_g159,PgR014X_g038,PgR016_g135,PgR035X_g052,PgR044_g012,PgR128_g017
GO:CC	GO:0005840	TRUE	ribosome	132	11091	6.191404413226413e-57	81	PgB01_g068,PgB01_g225,PgB02X_g104,PgB02X_g136,PgB03_g100,PgB04_g093,PgB08_g065,PgB11_g065,PgB13_g043,PgB18_g007,PgB20_g001,PgR003_g263,PgR004_g053,PgR004_g183,PgR004_g238,PgR005X_g078,PgR005X_g079,PgB01_g055,PgR005X_g147,PgR005X_g182,PgR009X_g003,PgR009X_g102,PgR010_g013,PgR010_g038,PgR010_g045,PgR010_g121,PgR010_g123,PgR011_g073,PgR015_g083,PgR017X_g064,PgR018_g076,PgR018_g118,PgR019_g005,PgR021…
GO:CC	GO:0005622	FALSE	intracellular anatomical structure	1050	11091	1.5457587298077196e-33	191	PgB01_g068,PgB01_g162,PgB01_g225,PgB02X_g093,PgB02X_g104,PgB02X_g136,PgB01_g238,PgB03_g100,PgB03_g141,PgB04_g093,PgB04_g111,PgB05_g149,PgB06_g076,PgB06_g125,PgB08_g065,PgB09_g006,PgB10_g098,PgB11_g065,PgB13_g030,PgB13_g043,PgB14X_g044,PgB18_g007,PgB20_g001,PgB20_g012,PgB20_g014,PgB23_g030,PgB24X_g006,PgB24X_g009,PgB24X_g017,PgB25_g005,PgB37_g003,PgR001X_g040,PgR001X_g133,PgR001X_g217,PgR002_g221,…
GO:CC	GO:0043228	FALSE	non-membrane-bounded organelle	360	11091	4.6016789831274775e-30	98	PgB01_g068,PgB01_g225,PgB02X_g104,PgB02X_g136,PgB03_g100,PgB03_g141,PgB04_g093,PgB08_g065,PgB10_g098,PgB11_g065,PgB13_g043,PgB18_g007,PgB20_g001,PgB05_g141,PgR003_g161,PgR003_g194,PgR003_g263,PgR004_g053,PgR004_g183,PgR004_g238,PgR005X_g078,PgR005X_g079,PgB01_g055,PgR005X_g147,PgR005X_g182,PgR007_g022,PgR008_g155,PgR009X_g003,PgR009X_g102,PgR010_g013,PgR010_g038,PgR010_g045,PgR010_g121,PgR010_g12…
GO:CC	GO:0043232	FALSE	intracellular non-membrane-bounded organelle	360	11091	4.6016789831274775e-30	98	PgB01_g068,PgB01_g225,PgB02X_g104,PgB02X_g136,PgB03_g100,PgB03_g141,PgB04_g093,PgB08_g065,PgB10_g098,PgB11_g065,PgB13_g043,PgB18_g007,PgB20_g001,PgB05_g141,PgR003_g161,PgR003_g194,PgR003_g263,PgR004_g053,PgR004_g183,PgR004_g238,PgR005X_g078,PgR005X_g079,PgB01_g055,PgR005X_g147,PgR005X_g182,PgR007_g022,PgR008_g155,PgR009X_g003,PgR009X_g102,PgR010_g013,PgR010_g038,PgR010_g045,PgR010_g121,PgR010_g12…
GO:CC	GO:0043229	FALSE	intracellular organelle	865	11091	1.0690462363759313e-25	155	PgB01_g068,PgB01_g225,PgB02X_g104,PgB02X_g136,PgB03_g100,PgB03_g141,PgB04_g093,PgB04_g111,PgB06_g076,PgB06_g125,PgB08_g065,PgB10_g098,PgB11_g065,PgB13_g030,PgB13_g043,PgB14X_g044,PgB18_g007,PgB20_g001,PgB20_g012,PgB20_g014,PgB23_g030,PgB24X_g006,PgB24X_g017,PgB25_g005,PgR001X_g217,PgR002_g221,PgB05_g141,PgR003_g161,PgR003_g171,PgR003_g194,PgR003_g263,PgR004_g007,PgR004_g053,PgB02X_g159,PgR004_g18…
GO:CC	GO:0043226	FALSE	organelle	868	11091	1.5852888524401548e-25	155	PgB01_g068,PgB01_g225,PgB02X_g104,PgB02X_g136,PgB03_g100,PgB03_g141,PgB04_g093,PgB04_g111,PgB06_g076,PgB06_g125,PgB08_g065,PgB10_g098,PgB11_g065,PgB13_g030,PgB13_g043,PgB14X_g044,PgB18_g007,PgB20_g001,PgB20_g012,PgB20_g014,PgB23_g030,PgB24X_g006,PgB24X_g017,PgB25_g005,PgR001X_g217,PgR002_g221,PgB05_g141,PgR003_g161,PgR003_g171,PgR003_g194,PgR003_g263,PgR004_g007,PgR004_g053,PgB02X_g159,PgR004_g18…
GO:CC	GO:0005737	TRUE	cytoplasm	431	11091	6.782003428102089e-16	85	PgB01_g225,PgB02X_g093,PgB02X_g104,PgB04_g111,PgB05_g149,PgB06_g076,PgB06_g125,PgB09_g006,PgB14X_g044,PgB20_g012,PgB20_g014,PgB24X_g006,PgB24X_g009,PgB24X_g017,PgB25_g005,PgB37_g003,PgR001X_g040,PgR001X_g133,PgR001X_g217,PgR002_g221,PgR004_g007,PgR004_g045,PgR004_g053,PgR004_g065,PgB02X_g159,PgR008_g196,PgR009X_g176,PgR010_g013,PgR011_g008,PgR012_g012,PgR013_g135,PgR014X_g071,PgR016_g043,PgR016_g…
GO:CC	GO:0044391	FALSE	ribosomal subunit	37	11091	1.9307223367945562e-14	22	PgB01_g225,PgB02X_g104,PgR003_g263,PgR005X_g078,PgB01_g055,PgR010_g013,PgR027_g135,PgR028_g005,PgR036_g069,PgR038X_g041,PgR047_g068,PgR052_g060,PgR053_g032,PgR062_g016,PgR076_g018,PgR102_g021,PgR102_g036,PgR113_g002,PgR113_g020,PgR139_g014,PgR169_g006,PgR306_g002
GO:CC	GO:0032991	FALSE	protein-containing complex	669	11091	1.40251584950086e-12	105	PgB01_g029,PgB01_g162,PgB01_g225,PgB02X_g104,PgB01_g238,PgB03_g141,PgB04_g051,PgB04_g111,PgB09_g006,PgB10_g098,PgB13_g030,PgB14X_g044,PgB20_g012,PgB22_g028,PgB23_g030,PgB24X_g017,PgB25_g005,PgB01_g129,PgB37_g003,PgE095_g002,PgR001X_g133,PgR001X_g217,PgR002_g120,PgR002_g254,PgB05_g141,PgR003_g171,PgR003_g194,PgR003_g263,PgR004_g045,PgR004_g065,PgB02X_g159,PgR005X_g078,PgB01_g055,PgR008_g155,PgR008…
GO:CC	GO:1990904	FALSE	ribonucleoprotein complex	87	11091	1.3292771827593035e-11	30	PgB01_g029,PgB01_g225,PgB02X_g104,PgB13_g030,PgB23_g030,PgR003_g263,PgR005X_g078,PgB01_g055,PgR008_g198,PgR010_g013,PgR023_g029,PgR027_g135,PgR028_g005,PgR036_g069,PgR038X_g041,PgR038X_g088,PgR045_g010,PgR047_g068,PgR052_g060,PgR053_g032,PgR062_g016,PgR069_g046,PgR076_g018,PgR102_g021,PgR102_g036,PgR113_g002,PgR113_g020,PgR139_g014,PgR169_g006,PgR306_g002
GO:CC	GO:0005575	FALSE	cellular_component	2122	11091	2.697755881995897e-11	237	PgB01_g068,PgB01_g029,PgB01_g162,PgB01_g225,PgB02X_g093,PgB02X_g104,PgB02X_g136,PgB01_g238,PgB03_g100,PgB03_g141,PgB04_g051,PgB04_g093,PgB04_g111,PgB05_g149,PgB06_g076,PgB06_g125,PgB08_g065,PgB09_g006,PgB10_g098,PgB11_g065,PgB13_g030,PgB13_g043,PgB14X_g044,PgB14X_g056,PgB16_g054,PgB18_g007,PgB18_g014,PgB19_g010,PgB20_g001,PgB20_g012,PgB20_g014,PgB22_g028,PgB23_g030,PgB24X_g006,PgB24X_g009,PgB24X_…
GO:CC	GO:0110165	FALSE	cellular anatomical entity	2009	11091	1.202474670801864e-9	221	PgB01_g068,PgB01_g162,PgB01_g225,PgB02X_g093,PgB02X_g104,PgB02X_g136,PgB01_g238,PgB03_g100,PgB03_g141,PgB04_g093,PgB04_g111,PgB05_g149,PgB06_g076,PgB06_g125,PgB08_g065,PgB09_g006,PgB10_g098,PgB11_g065,PgB13_g030,PgB13_g043,PgB14X_g044,PgB14X_g056,PgB16_g054,PgB18_g007,PgB18_g014,PgB19_g010,PgB20_g001,PgB20_g012,PgB20_g014,PgB23_g030,PgB24X_g006,PgB24X_g009,PgB24X_g017,PgB25_g005,PgB01_g129,PgB37_…
GO:CC	GO:0005739	FALSE	mitochondrion	93	11091	3.544269196671134e-9	28	PgB02X_g104,PgB04_g111,PgB06_g125,PgB20_g014,PgB24X_g006,PgR001X_g217,PgR002_g221,PgR004_g053,PgB02X_g159,PgR016_g135,PgR017X_g064,PgR020_g067,PgR028_g003,PgR029_g060,PgR032X_g028,PgR034_g063,PgR035X_g022,PgR035X_g052,PgR035X_g059,PgR040_g005,PgR044_g012,PgR087_g027,PgR105_g039,PgR113_g020,PgR128_g006,PgR128_g017,PgR138_g001,PgR229_g002
GO:CC	GO:0015934	FALSE	large ribosomal subunit	20	11091	5.6702307294042446e-9	13	PgB01_g225,PgB02X_g104,PgR005X_g078,PgB01_g055,PgR010_g013,PgR027_g135,PgR028_g005,PgR036_g069,PgR052_g060,PgR102_g021,PgR102_g036,PgR139_g014,PgR306_g002
GO:CC	GO:0005743	FALSE	mitochondrial inner membrane	34	11091	2.7720470677505325e-8	16	PgB04_g111,PgR001X_g217,PgR002_g221,PgR004_g053,PgB02X_g159,PgR016_g135,PgR029_g060,PgR032X_g028,PgR034_g063,PgR035X_g022,PgR035X_g052,PgR035X_g059,PgR044_g012,PgR087_g027,PgR105_g039,PgR128_g017
GO:CC	GO:0019866	FALSE	organelle inner membrane	34	11091	2.7720470677505325e-8	16	PgB04_g111,PgR001X_g217,PgR002_g221,PgR004_g053,PgB02X_g159,PgR016_g135,PgR029_g060,PgR032X_g028,PgR034_g063,PgR035X_g022,PgR035X_g052,PgR035X_g059,PgR044_g012,PgR087_g027,PgR105_g039,PgR128_g017
GO:CC	GO:0098800	FALSE	inner mitochondrial membrane protein complex	26	11091	5.027748469065229e-7	13	PgB04_g111,PgR001X_g217,PgB02X_g159,PgR016_g135,PgR029_g060,PgR032X_g028,PgR035X_g022,PgR035X_g052,PgR035X_g059,PgR044_g012,PgR087_g027,PgR105_g039,PgR128_g017
GO:CC	GO:0098798	FALSE	mitochondrial protein-containing complex	40	11091	5.204292381918547e-7	16	PgB02X_g104,PgB04_g111,PgR001X_g217,PgB02X_g159,PgR016_g135,PgR029_g060,PgR032X_g028,PgR035X_g022,PgR035X_g052,PgR035X_g059,PgR044_g012,PgR087_g027,PgR105_g039,PgR113_g020,PgR128_g017,PgR138_g001
GO:CC	GO:0031090	FALSE	organelle membrane	140	11091	1.3695308812443244e-6	31	PgB04_g111,PgB06_g076,PgB14X_g044,PgB25_g005,PgR001X_g217,PgR002_g221,PgR004_g007,PgR004_g053,PgB02X_g159,PgR011_g008,PgR012_g012,PgR014X_g071,PgR016_g135,PgR019_g079,PgR029_g060,PgR031_g106,PgR032X_g028,PgR034_g026,PgR034_g036,PgR034_g063,PgR035X_g022,PgR035X_g052,PgR035X_g059,PgR036_g037,PgR044_g012,PgR057_g039,PgR068_g012,PgR087_g027,PgR105_g039,PgR128_g017,PgR144_g010
GO:CC	GO:0031966	FALSE	mitochondrial membrane	47	11091	7.648282159445455e-6	16	PgB04_g111,PgR001X_g217,PgR002_g221,PgR004_g053,PgB02X_g159,PgR016_g135,PgR029_g060,PgR032X_g028,PgR034_g063,PgR035X_g022,PgR035X_g052,PgR035X_g059,PgR044_g012,PgR087_g027,PgR105_g039,PgR128_g017
GO:CC	GO:0005740	FALSE	mitochondrial envelope	54	11091	1.126572447377223e-5	17	PgB04_g111,PgR001X_g217,PgR002_g221,PgR004_g053,PgB02X_g159,PgR016_g135,PgR029_g060,PgR032X_g028,PgR034_g063,PgR035X_g022,PgR035X_g052,PgR035X_g059,PgR044_g012,PgR087_g027,PgR105_g039,PgR128_g006,PgR128_g017
GO:CC	GO:0022626	FALSE	cytosolic ribosome	6	11091	1.141777994941287e-5	6	PgB01_g225,PgR010_g013,PgR027_g135,PgR028_g005,PgR052_g060,PgR102_g021
GO:CC	GO:0022625	FALSE	cytosolic large ribosomal subunit	6	11091	1.141777994941287e-5	6	PgB01_g225,PgR010_g013,PgR027_g135,PgR028_g005,PgR052_g060,PgR102_g021
GO:CC	GO:0015935	FALSE	small ribosomal subunit	17	11091	6.188488885801209e-5	9	PgR003_g263,PgR038X_g041,PgR047_g068,PgR053_g032,PgR062_g016,PgR076_g018,PgR113_g002,PgR113_g020,PgR169_g006
GO:CC	GO:0098796	FALSE	membrane protein complex	126	11091	8.216615151214986e-5	26	PgB04_g111,PgB14X_g044,PgB25_g005,PgB01_g129,PgR001X_g133,PgR001X_g217,PgB02X_g159,PgR012_g012,PgR014X_g038,PgR016_g135,PgR019_g079,PgR029_g060,PgR031_g106,PgR032X_g028,PgR035X_g022,PgR035X_g052,PgR035X_g059,PgR036_g037,PgR044_g012,PgR049_g005,PgR057_g039,PgR068_g012,PgR087_g027,PgR105_g039,PgR128_g017,PgE065_g001
GO:CC	GO:0005839	TRUE	proteasome core complex	14	11091	1.212398453959553e-4	8	PgB01_g162,PgB01_g238,PgB04_g051,PgR027_g120,PgR046_g040,PgR055_g040,PgR057_g007,PgR073_g013
GO:CC	GO:0031967	FALSE	organelle envelope	66	11091	2.6085424482386526e-4	17	PgB04_g111,PgR001X_g217,PgR002_g221,PgR004_g053,PgB02X_g159,PgR016_g135,PgR029_g060,PgR032X_g028,PgR034_g063,PgR035X_g022,PgR035X_g052,PgR035X_g059,PgR044_g012,PgR087_g027,PgR105_g039,PgR128_g006,PgR128_g017
GO:CC	GO:0031975	FALSE	envelope	66	11091	2.6085424482386526e-4	17	PgB04_g111,PgR001X_g217,PgR002_g221,PgR004_g053,PgB02X_g159,PgR016_g135,PgR029_g060,PgR032X_g028,PgR034_g063,PgR035X_g022,PgR035X_g052,PgR035X_g059,PgR044_g012,PgR087_g027,PgR105_g039,PgR128_g006,PgR128_g017
GO:CC	GO:1902494	FALSE	catalytic complex	227	11091	5.915624671002334e-4	36	PgB01_g162,PgB01_g238,PgB03_g141,PgB04_g051,PgB01_g129,PgR003_g171,PgB02X_g159,PgR008_g155,PgR008_g196,PgR012_g097,PgR014X_g038,PgR016_g135,PgR019_g079,PgR027_g120,PgR029_g060,PgR032X_g028,PgR035X_g022,PgR035X_g052,PgR035X_g059,PgR036_g010,PgR036_g077,PgR036_g113,PgR044_g012,PgR046_g040,PgR049_g005,PgR053_g020,PgR055_g040,PgR057_g007,PgR057_g039,PgR073_g013,PgR087_g027,PgR100X_g024,PgR105_g039,Pg…
GO:CC	GO:0005829	FALSE	cytosol	17	11091	8.047297510173179e-4	8	PgB01_g225,PgB20_g012,PgB37_g003,PgR010_g013,PgR027_g135,PgR028_g005,PgR052_g060,PgR102_g021
GO:CC	GO:0000502	FALSE	proteasome complex	22	11091	9.062921984725989e-4	9	PgB01_g162,PgB01_g238,PgB04_g051,PgR027_g120,PgR036_g010,PgR046_g040,PgR055_g040,PgR057_g007,PgR073_g013
GO:CC	GO:0005753	FALSE	mitochondrial proton-transporting ATP synthase complex	7	11091	0.0029107403621860145	5	PgB02X_g159,PgR016_g135,PgR035X_g052,PgR044_g012,PgR128_g017
GO:CC	GO:0043231	FALSE	intracellular membrane-bounded organelle	575	11091	0.003488946269671692	68	PgB02X_g104,PgB04_g111,PgB06_g076,PgB06_g125,PgB13_g030,PgB14X_g044,PgB20_g012,PgB20_g014,PgB23_g030,PgB24X_g006,PgB24X_g017,PgB25_g005,PgR001X_g217,PgR002_g221,PgB05_g141,PgR003_g171,PgR004_g007,PgR004_g053,PgB02X_g159,PgR004_g228,PgR008_g198,PgR011_g008,PgR012_g012,PgR014X_g071,PgR015_g005,PgR016_g135,PgR016_g142,PgR017X_g064,PgR019_g079,PgR020_g067,PgR023_g099,PgR025_g029,PgR028_g003,PgR029_g0…
GO:CC	GO:0005746	FALSE	mitochondrial respirasome	11	11091	0.0038286771546093014	6	PgR029_g060,PgR032X_g028,PgR035X_g022,PgR035X_g059,PgR087_g027,PgR105_g039
GO:CC	GO:0043227	FALSE	membrane-bounded organelle	580	11091	0.004577357771749958	68	PgB02X_g104,PgB04_g111,PgB06_g076,PgB06_g125,PgB13_g030,PgB14X_g044,PgB20_g012,PgB20_g014,PgB23_g030,PgB24X_g006,PgB24X_g017,PgB25_g005,PgR001X_g217,PgR002_g221,PgB05_g141,PgR003_g171,PgR004_g007,PgR004_g053,PgB02X_g159,PgR004_g228,PgR008_g198,PgR011_g008,PgR012_g012,PgR014X_g071,PgR015_g005,PgR016_g135,PgR016_g142,PgR017X_g064,PgR019_g079,PgR020_g067,PgR023_g099,PgR025_g029,PgR028_g003,PgR029_g0…
GO:CC	GO:0005852	FALSE	eukaryotic translation initiation factor 3 complex	16	11091	0.005270494795932862	7	PgR004_g045,PgR004_g065,PgR027_g090,PgR035X_g016,PgR035X_g047,PgR049_g017,PgR051X_g033
GO:CC	GO:0070469	FALSE	respirasome	12	11091	0.007183905732166992	6	PgR029_g060,PgR032X_g028,PgR035X_g022,PgR035X_g059,PgR087_g027,PgR105_g039
GO:CC	GO:0045259	FALSE	proton-transporting ATP synthase complex	12	11091	0.007183905732166992	6	PgB02X_g159,PgR014X_g038,PgR016_g135,PgR035X_g052,PgR044_g012,PgR128_g017
GO:CC	GO:0098803	FALSE	respiratory chain complex	12	11091	0.007183905732166992	6	PgR029_g060,PgR032X_g028,PgR035X_g022,PgR035X_g059,PgR087_g027,PgR105_g039
GO:CC	GO:0070069	FALSE	cytochrome complex	8	11091	0.007293372820129287	5	PgR029_g060,PgR035X_g022,PgR035X_g059,PgR087_g027,PgR105_g039
GO:CC	GO:0000276	FALSE	mitochondrial proton-transporting ATP synthase complex, coupling factor F(o)	5	11091	0.01015960222012324	4	PgB02X_g159,PgR016_g135,PgR035X_g052,PgR128_g017
GO:CC	GO:1905369	FALSE	endopeptidase complex	29	11091	0.01144880378766936	9	PgB01_g162,PgB01_g238,PgB04_g051,PgR027_g120,PgR036_g010,PgR046_g040,PgR055_g040,PgR057_g007,PgR073_g013
GO:CC	GO:1905368	FALSE	peptidase complex	36	11091	0.013865807683704058	10	PgB01_g162,PgB01_g238,PgB04_g051,PgR019_g079,PgR027_g120,PgR036_g010,PgR046_g040,PgR055_g040,PgR057_g007,PgR073_g013
GO:CC	GO:0045263	FALSE	proton-transporting ATP synthase complex, coupling factor F(o)	6	11091	0.028708455797047103	4	PgB02X_g159,PgR016_g135,PgR035X_g052,PgR128_g017
GO:MF	GO:0003735	TRUE	structural constituent of ribosome	133	11091	5.327509272167476e-59	83	PgB01_g068,PgB01_g225,PgB02X_g104,PgB02X_g136,PgB03_g100,PgB04_g093,PgB08_g065,PgB11_g065,PgB13_g043,PgB18_g007,PgB20_g001,PgR003_g263,PgR004_g053,PgR004_g183,PgR004_g238,PgR005X_g078,PgR005X_g079,PgB01_g055,PgR005X_g147,PgR005X_g182,PgR009X_g003,PgR009X_g102,PgR010_g013,PgR010_g038,PgR010_g045,PgR010_g121,PgR010_g123,PgR011_g073,PgR015_g083,PgR017X_g064,PgR018_g076,PgR018_g118,PgR019_g005,PgR021…
GO:MF	GO:0005198	FALSE	structural molecule activity	255	11091	5.354271175521923e-38	91	PgB01_g068,PgB01_g225,PgB02X_g104,PgB02X_g136,PgB03_g100,PgB04_g093,PgB08_g065,PgB11_g065,PgB13_g043,PgB18_g007,PgB20_g001,PgB25_g005,PgR001X_g133,PgR003_g161,PgR003_g263,PgR004_g053,PgR004_g183,PgR004_g238,PgR005X_g078,PgR005X_g079,PgB01_g055,PgR005X_g147,PgR005X_g182,PgR007_g022,PgR009X_g003,PgR009X_g102,PgR010_g013,PgR010_g038,PgR010_g045,PgR010_g121,PgR010_g123,PgR011_g073,PgR012_g012,PgR012_…
GO:MF	GO:0008135	FALSE	translation factor activity, RNA binding	44	11091	6.893924414976566e-8	18	PgB05_g027,PgB05_g149,PgB09_g006,PgR004_g045,PgR004_g050,PgR004_g065,PgR005X_g027,PgR005X_g076,PgR009X_g243,PgR016_g088,PgR027_g090,PgR035X_g016,PgR035X_g047,PgR049_g017,PgR051X_g033,PgR089_g021,PgR137_g015,PgR187_g007
GO:MF	GO:0090079	TRUE	translation regulator activity, nucleic acid binding	44	11091	6.893924414976566e-8	18	PgB05_g027,PgB05_g149,PgB09_g006,PgR004_g045,PgR004_g050,PgR004_g065,PgR005X_g027,PgR005X_g076,PgR009X_g243,PgR016_g088,PgR027_g090,PgR035X_g016,PgR035X_g047,PgR049_g017,PgR051X_g033,PgR089_g021,PgR137_g015,PgR187_g007
GO:MF	GO:0003674	FALSE	molecular_function	5307	11091	7.546659453205385e-8	472	PgB01_g030,PgB01_g068,PgB01_g225,PgB02X_g030,PgB02X_g093,PgB02X_g104,PgB02X_g136,PgB02X_g147,PgB03_g100,PgB01_g064,PgB04_g051,PgB04_g093,PgB05_g027,PgB05_g084,PgB05_g137,PgB05_g149,PgB06_g066,PgB06_g076,PgB02X_g105,PgB07_g100,PgB08_g065,PgB09_g006,PgB09_g033,PgB10_g054,PgB11_g008,PgB11_g013,PgB11_g059,PgB04_g052,PgB11_g060,PgB11_g065,PgB11_g073,PgB12X_g024,PgB12X_g033,PgB13_g043,PgB14X_g011,PgB14…
GO:MF	GO:0045182	FALSE	translation regulator activity	56	11091	9.384449220601707e-7	19	PgB05_g027,PgB05_g149,PgB09_g006,PgB11_g059,PgR004_g045,PgR004_g050,PgR004_g065,PgR005X_g027,PgR005X_g076,PgR009X_g243,PgR016_g088,PgR027_g090,PgR035X_g016,PgR035X_g047,PgR049_g017,PgR051X_g033,PgR089_g021,PgR137_g015,PgR187_g007
GO:MF	GO:0003723	FALSE	RNA binding	328	11091	4.127015155919465e-6	53	PgB01_g068,PgB01_g225,PgB05_g149,PgB12X_g024,PgB20_g001,PgR002_g075,PgR002_g120,PgR004_g045,PgR005X_g076,PgB17_g059,PgB01_g055,PgR009X_g102,PgR009X_g243,PgR010_g038,PgR010_g209,PgR011_g014,PgR012_g035,PgR015_g005,PgR016_g088,PgR018_g143,PgR020_g065,PgR023_g027,PgR023_g029,PgR023_g077,PgR023_g090,PgR025_g030,PgR027_g081,PgR028_g093,PgR035X_g047,PgR036_g069,PgR038X_g041,PgR041_g001,PgR045_g010,PgR0…
GO:MF	GO:0016462	TRUE	pyrophosphatase activity	250	11091	5.0120707126874014e-6	44	PgB02X_g030,PgB02X_g147,PgB11_g073,PgB12X_g033,PgB27X_g001,PgB28_g002,PgB37_g003,PgR001X_g201,PgR002_g109,PgR003_g161,PgR004_g050,PgR004_g233,PgR005X_g001,PgR005X_g027,PgR005X_g095,PgR007_g022,PgR010_g074,PgR012_g041,PgR013_g135,PgR014X_g012,PgR016_g043,PgR022X_g005,PgR023_g026,PgR023_g077,PgR024_g022,PgR025_g022,PgR027_g044,PgR027_g136,PgR031_g067,PgR032X_g068,PgR037_g070,PgR037_g085,PgR038X_g04…
GO:MF	GO:0016818	FALSE	hydrolase activity, acting on acid anhydrides, in phosphorus-containing anhydrides	255	11091	9.143266534356044e-6	44	PgB02X_g030,PgB02X_g147,PgB11_g073,PgB12X_g033,PgB27X_g001,PgB28_g002,PgB37_g003,PgR001X_g201,PgR002_g109,PgR003_g161,PgR004_g050,PgR004_g233,PgR005X_g001,PgR005X_g027,PgR005X_g095,PgR007_g022,PgR010_g074,PgR012_g041,PgR013_g135,PgR014X_g012,PgR016_g043,PgR022X_g005,PgR023_g026,PgR023_g077,PgR024_g022,PgR025_g022,PgR027_g044,PgR027_g136,PgR031_g067,PgR032X_g068,PgR037_g070,PgR037_g085,PgR038X_g04…
GO:MF	GO:0016817	FALSE	hydrolase activity, acting on acid anhydrides	256	11091	1.028594419006922e-5	44	PgB02X_g030,PgB02X_g147,PgB11_g073,PgB12X_g033,PgB27X_g001,PgB28_g002,PgB37_g003,PgR001X_g201,PgR002_g109,PgR003_g161,PgR004_g050,PgR004_g233,PgR005X_g001,PgR005X_g027,PgR005X_g095,PgR007_g022,PgR010_g074,PgR012_g041,PgR013_g135,PgR014X_g012,PgR016_g043,PgR022X_g005,PgR023_g026,PgR023_g077,PgR024_g022,PgR025_g022,PgR027_g044,PgR027_g136,PgR031_g067,PgR032X_g068,PgR037_g070,PgR037_g085,PgR038X_g04…
GO:MF	GO:0017111	FALSE	ribonucleoside triphosphate phosphatase activity	239	11091	1.0743377333781385e-5	42	PgB02X_g030,PgB02X_g147,PgB11_g073,PgB12X_g033,PgB27X_g001,PgB28_g002,PgB37_g003,PgR001X_g201,PgR002_g109,PgR003_g161,PgR004_g050,PgR004_g233,PgR005X_g001,PgR005X_g027,PgR005X_g095,PgR007_g022,PgR010_g074,PgR012_g041,PgR013_g135,PgR014X_g012,PgR022X_g005,PgR023_g026,PgR023_g077,PgR024_g022,PgR025_g022,PgR027_g044,PgR027_g136,PgR031_g067,PgR032X_g068,PgR037_g070,PgR037_g085,PgR038X_g044,PgR041_g02…
GO:MF	GO:0003924	FALSE	GTPase activity	128	11091	1.6052866823958107e-5	28	PgB02X_g030,PgB02X_g147,PgB11_g073,PgB27X_g001,PgB28_g002,PgR001X_g201,PgR002_g109,PgR003_g161,PgR004_g050,PgR004_g233,PgR005X_g001,PgR005X_g027,PgR007_g022,PgR012_g041,PgR023_g026,PgR023_g077,PgR024_g022,PgR025_g022,PgR027_g044,PgR027_g136,PgR037_g070,PgR038X_g044,PgR041_g027,PgR048_g064,PgR056X_g020,PgR068_g055,PgR072X_g032,PgR089_g018
GO:MF	GO:0003743	FALSE	translation initiation factor activity	29	11091	4.843691721097536e-5	12	PgB05_g149,PgR004_g045,PgR004_g065,PgR005X_g076,PgR016_g088,PgR027_g090,PgR035X_g016,PgR035X_g047,PgR049_g017,PgR051X_g033,PgR089_g021,PgR187_g007
GO:MF	GO:0032561	FALSE	guanyl ribonucleotide binding	162	11091	8.207257215600348e-5	31	PgB02X_g030,PgB02X_g147,PgB11_g073,PgB12X_g033,PgB17_g054,PgB27X_g001,PgB28_g002,PgR001X_g201,PgR002_g109,PgR003_g161,PgR004_g050,PgR004_g233,PgR005X_g001,PgR005X_g027,PgR007_g022,PgR012_g041,PgR023_g026,PgR023_g077,PgR024_g022,PgR025_g022,PgR027_g044,PgR027_g136,PgR037_g070,PgR038X_g044,PgR041_g027,PgR048_g064,PgR056X_g020,PgR068_g055,PgR072X_g032,PgR089_g018,PgR115X_g002
GO:MF	GO:0005525	TRUE	GTP binding	162	11091	8.207257215600348e-5	31	PgB02X_g030,PgB02X_g147,PgB11_g073,PgB12X_g033,PgB17_g054,PgB27X_g001,PgB28_g002,PgR001X_g201,PgR002_g109,PgR003_g161,PgR004_g050,PgR004_g233,PgR005X_g001,PgR005X_g027,PgR007_g022,PgR012_g041,PgR023_g026,PgR023_g077,PgR024_g022,PgR025_g022,PgR027_g044,PgR027_g136,PgR037_g070,PgR038X_g044,PgR041_g027,PgR048_g064,PgR056X_g020,PgR068_g055,PgR072X_g032,PgR089_g018,PgR115X_g002
GO:MF	GO:0019001	FALSE	guanyl nucleotide binding	169	11091	2.1281543906860687e-4	31	PgB02X_g030,PgB02X_g147,PgB11_g073,PgB12X_g033,PgB17_g054,PgB27X_g001,PgB28_g002,PgR001X_g201,PgR002_g109,PgR003_g161,PgR004_g050,PgR004_g233,PgR005X_g001,PgR005X_g027,PgR007_g022,PgR012_g041,PgR023_g026,PgR023_g077,PgR024_g022,PgR025_g022,PgR027_g044,PgR027_g136,PgR037_g070,PgR038X_g044,PgR041_g027,PgR048_g064,PgR056X_g020,PgR068_g055,PgR072X_g032,PgR089_g018,PgR115X_g002
GO:MF	GO:0003676	FALSE	nucleic acid binding	842	11091	2.4725956531926075e-4	98	PgB01_g068,PgB01_g225,PgB05_g027,PgB05_g137,PgB05_g149,PgB09_g006,PgB04_g052,PgB12X_g024,PgB20_g001,PgR001X_g204,PgR002_g075,PgR002_g094,PgR002_g120,PgR002_g189,PgR003_g171,PgR004_g045,PgR004_g050,PgR004_g065,PgR005X_g027,PgR005X_g038,PgR005X_g076,PgB17_g059,PgB01_g055,PgR008_g005,PgR008_g198,PgR009X_g102,PgR009X_g243,PgR010_g038,PgR010_g209,PgR011_g014,PgR012_g035,PgR012_g085,PgR015_g005,PgR016_…
GO:MF	GO:1901363	FALSE	heterocyclic compound binding	1766	11091	8.985345631149087e-4	175	PgB01_g068,PgB01_g225,PgB02X_g030,PgB02X_g093,PgB02X_g147,PgB05_g027,PgB05_g084,PgB05_g137,PgB05_g149,PgB09_g006,PgB09_g033,PgB04_g052,PgB11_g073,PgB12X_g024,PgB12X_g033,PgB14X_g011,PgB17_g054,PgB19_g034,PgB20_g001,PgB20_g009,PgB21_g003,PgB24X_g009,PgB27X_g001,PgB28_g002,PgB37_g003,PgR001X_g201,PgR001X_g204,PgR002_g075,PgR002_g094,PgR002_g109,PgR002_g120,PgR002_g189,PgR003_g140,PgR003_g161,PgR003…
GO:MF	GO:0097159	FALSE	organic cyclic compound binding	1769	11091	9.97798537542296e-4	175	PgB01_g068,PgB01_g225,PgB02X_g030,PgB02X_g093,PgB02X_g147,PgB05_g027,PgB05_g084,PgB05_g137,PgB05_g149,PgB09_g006,PgB09_g033,PgB04_g052,PgB11_g073,PgB12X_g024,PgB12X_g033,PgB14X_g011,PgB17_g054,PgB19_g034,PgB20_g001,PgB20_g009,PgB21_g003,PgB24X_g009,PgB27X_g001,PgB28_g002,PgB37_g003,PgR001X_g201,PgR001X_g204,PgR002_g075,PgR002_g094,PgR002_g109,PgR002_g120,PgR002_g189,PgR003_g140,PgR003_g161,PgR003…
GO:MF	GO:0051082	TRUE	unfolded protein binding	26	11091	0.0010337069715724676	10	PgB37_g003,PgE095_g002,PgR002_g254,PgR004_g181,PgR010_g074,PgR010_g152,PgR035X_g098,PgR037_g085,PgR101_g012,PgR239_g002
GO:MF	GO:0019843	FALSE	rRNA binding	14	11091	0.0032823824613986367	7	PgB01_g068,PgR009X_g102,PgR018_g143,PgR025_g030,PgR047_g068,PgR054_g033,PgR085_g011
GO:MF	GO:0005488	FALSE	binding	3363	11091	0.01357871373945382	294	PgB01_g030,PgB01_g068,PgB01_g225,PgB02X_g030,PgB02X_g093,PgB02X_g147,PgB01_g064,PgB05_g027,PgB05_g084,PgB05_g137,PgB05_g149,PgB06_g066,PgB09_g006,PgB09_g033,PgB10_g054,PgB11_g013,PgB11_g059,PgB04_g052,PgB11_g060,PgB11_g073,PgB12X_g024,PgB12X_g033,PgB14X_g011,PgB14X_g044,PgB14X_g056,PgB15_g024,PgB16_g056,PgB17_g054,PgB19_g034,PgB20_g001,PgB20_g009,PgB21_g003,PgB24X_g009,PgB24X_g021,PgB25_g005,PgB2…
GO:MF	GO:0044183	TRUE	protein folding chaperone	22	11091	0.013874972404277621	8	PgB37_g003,PgR010_g074,PgR010_g075,PgR034_g026,PgR037_g085,PgR101_g012,PgR118_g017,PgR239_g002
