## Supplementary material for "Gene co-expression network analysis reveal core responsive genes in *Parascaris univalens* tissues following ivermectin exposure": S8 Table

source	term_id	driver_term	term_name	term_size	effective_domain_size	p_value	intersection_size	intersection
GO:BP	GO:0090304	TRUE	nucleic acid metabolic process	777	11091	1.2386001605367336e-9	426	PgB01_g109,PgB01_g161,PgB02X_g182,PgB03_g038,PgB02X_g208,PgB03_g081,PgB03_g085,PgB04_g007,PgB04_g028,PgB04_g043,PgB04_g158,PgB04_g181,PgB05_g062,PgB05_g110,PgB08_g002,PgB08_g003,PgB04_g094,PgB09_g003,PgB09_g048,PgB11_g001,PgB11_g006,PgB11_g025,PgB11_g072,PgB13_g017,PgB13_g037,PgB03_g160,PgB15_g040,PgB15_g041,PgB16_g028,PgB17_g008,PgB18_g034,PgB18_g048,PgB19_g025,PgB19_g037,PgB21_g022,PgB22_g029,P…
GO:BP	GO:0006725	FALSE	cellular aromatic compound metabolic process	933	11091	3.3675026356906355e-9	499	PgB01_g109,PgB01_g161,PgB02X_g182,PgB03_g038,PgB02X_g208,PgB03_g081,PgB03_g085,PgB04_g007,PgB04_g012,PgB04_g028,PgB04_g043,PgB04_g158,PgB04_g181,PgB05_g062,PgB05_g110,PgB07_g070,PgB08_g002,PgB08_g003,PgB04_g094,PgB09_g003,PgB09_g048,PgB11_g001,PgB11_g006,PgB11_g025,PgB11_g072,PgB13_g017,PgB13_g037,PgB03_g160,PgB15_g040,PgB15_g041,PgB16_g028,PgB17_g008,PgB18_g034,PgB18_g048,PgB19_g025,PgB19_g037,P…
GO:BP	GO:0046483	FALSE	heterocycle metabolic process	936	11091	1.0255788897041785e-8	498	PgB01_g109,PgB01_g161,PgB02X_g182,PgB03_g038,PgB02X_g208,PgB03_g081,PgB03_g085,PgB04_g007,PgB04_g012,PgB04_g028,PgB04_g043,PgB04_g158,PgB04_g181,PgB05_g062,PgB05_g110,PgB07_g070,PgB08_g002,PgB08_g003,PgB04_g094,PgB09_g003,PgB09_g048,PgB11_g001,PgB11_g006,PgB11_g025,PgB11_g072,PgB13_g017,PgB13_g037,PgB03_g160,PgB15_g040,PgB15_g041,PgB16_g028,PgB17_g008,PgB18_g034,PgB18_g048,PgB19_g025,PgB19_g037,P…
GO:BP	GO:1901360	FALSE	organic cyclic compound metabolic process	947	11091	1.141706400693563e-8	503	PgB01_g109,PgB01_g161,PgB02X_g182,PgB03_g038,PgB02X_g208,PgB03_g081,PgB03_g085,PgB04_g007,PgB04_g012,PgB04_g028,PgB04_g043,PgB04_g158,PgB04_g181,PgB05_g062,PgB05_g110,PgB07_g070,PgB08_g002,PgB08_g003,PgB04_g094,PgB09_g003,PgB09_g048,PgB11_g001,PgB11_g006,PgB11_g025,PgB11_g072,PgB13_g017,PgB13_g037,PgB03_g160,PgB15_g040,PgB15_g041,PgB16_g028,PgB17_g008,PgB18_g034,PgB18_g048,PgB19_g025,PgB19_g037,P…
GO:BP	GO:0006139	FALSE	nucleobase-containing compound metabolic process	910	11091	2.122930405418876e-8	484	PgB01_g109,PgB01_g161,PgB02X_g182,PgB03_g038,PgB02X_g208,PgB03_g081,PgB03_g085,PgB04_g007,PgB04_g012,PgB04_g028,PgB04_g043,PgB04_g158,PgB04_g181,PgB05_g062,PgB05_g110,PgB07_g070,PgB08_g002,PgB08_g003,PgB04_g094,PgB09_g003,PgB09_g048,PgB11_g001,PgB11_g006,PgB11_g025,PgB11_g072,PgB13_g017,PgB13_g037,PgB03_g160,PgB15_g040,PgB15_g041,PgB16_g028,PgB17_g008,PgB18_g034,PgB18_g048,PgB19_g025,PgB19_g037,P…
GO:BP	GO:0034660	FALSE	ncRNA metabolic process	138	11091	1.403440198504466e-7	95	PgB08_g002,PgB08_g003,PgB23_g016,PgB24X_g010,PgB29_g010,PgR001X_g264,PgR002_g056,PgR002_g150,PgR002_g227,PgR002_g282,PgR005X_g144,PgB02X_g038,PgR006_g019,PgR006_g047,PgR006_g048,PgR006_g198,PgR006_g213,PgR006_g221,PgR008_g113,PgR010_g024,PgR010_g055,PgR010_g104,PgR010_g158,PgR010_g175,PgR012_g026,PgR012_g036,PgR013_g037,PgR017X_g077,PgR018_g007,PgR018_g089,PgR019_g040,PgR019_g133,PgR019_g144,PgR0…
GO:BP	GO:0006396	FALSE	RNA processing	225	11091	1.6097662100763015e-7	142	PgB03_g038,PgB02X_g208,PgB08_g002,PgB08_g003,PgB04_g094,PgB09_g048,PgB11_g006,PgB23_g016,PgB24X_g010,PgB29_g010,PgB31_g006,PgB36X_g001,PgR001X_g264,PgR002_g056,PgR002_g227,PgB06_g115,PgR004_g109,PgR004_g240,PgB02X_g038,PgR006_g011,PgR006_g019,PgR006_g047,PgR006_g048,PgR006_g198,PgR006_g213,PgR007_g150,PgR007_g190,PgR008_g113,PgR009X_g036,PgR009X_g195,PgR009X_g246,PgR010_g024,PgR010_g037,PgR010_g0…
GO:BP	GO:0034470	FALSE	ncRNA processing	98	11091	1.7490381697941865e-7	72	PgB08_g002,PgB08_g003,PgB23_g016,PgB24X_g010,PgB29_g010,PgR001X_g264,PgR002_g056,PgR002_g227,PgB02X_g038,PgR006_g019,PgR006_g047,PgR006_g048,PgR006_g198,PgR006_g213,PgR008_g113,PgR010_g024,PgR010_g055,PgR010_g104,PgR010_g158,PgR012_g026,PgR012_g036,PgR013_g037,PgR018_g007,PgR018_g089,PgR019_g040,PgR019_g133,PgR020_g019,PgR020_g033,PgR020_g149,PgR022X_g091,PgR023_g118,PgR024_g111,PgR026_g033,PgR02…
GO:BP	GO:0016070	FALSE	RNA metabolic process	654	11091	1.6599755474562828e-6	352	PgB01_g109,PgB02X_g182,PgB03_g038,PgB02X_g208,PgB03_g085,PgB04_g007,PgB04_g158,PgB04_g181,PgB05_g110,PgB08_g002,PgB08_g003,PgB04_g094,PgB09_g003,PgB09_g048,PgB11_g001,PgB11_g006,PgB11_g025,PgB11_g072,PgB13_g017,PgB13_g037,PgB03_g160,PgB15_g040,PgB15_g041,PgB16_g028,PgB18_g034,PgB19_g025,PgB19_g037,PgB22_g029,PgB23_g009,PgB23_g016,PgB24X_g010,PgB29_g008,PgB29_g010,PgB31_g006,PgB36X_g001,PgE145_g00…
GO:BP	GO:0008033	FALSE	tRNA processing	44	11091	2.9286353146689013e-5	36	PgB29_g010,PgR001X_g264,PgR002_g227,PgB02X_g038,PgR006_g213,PgR010_g055,PgR010_g158,PgR012_g036,PgR018_g007,PgR018_g089,PgR019_g133,PgR020_g033,PgR023_g118,PgR024_g111,PgR026_g033,PgR027_g086,PgR028_g031,PgR030_g087,PgR031_g069,PgB01_g076,PgR034_g094,PgR035X_g033,PgR041_g026,PgR044_g074,PgR049_g029,PgR068_g044,PgR069_g026,PgR083X_g007,PgR091_g008,PgR102_g037,PgR113_g021,PgR113_g022,PgB04_g058,PgR…
GO:BP	GO:0006399	FALSE	tRNA metabolic process	84	11091	7.966765802418649e-5	59	PgB29_g010,PgR001X_g264,PgR002_g150,PgR002_g227,PgR002_g282,PgR005X_g144,PgB02X_g038,PgR006_g213,PgR006_g221,PgR010_g055,PgR010_g158,PgR010_g175,PgR012_g036,PgR017X_g077,PgR018_g007,PgR018_g089,PgR019_g133,PgR019_g144,PgR020_g033,PgB02X_g192,PgR023_g118,PgR024_g111,PgR026_g033,PgR026_g054,PgR027_g086,PgR028_g031,PgR030_g050,PgR030_g087,PgR031_g002,PgR031_g069,PgB01_g076,PgR034_g037,PgR034_g094,Pg…
GO:BP	GO:0034641	FALSE	cellular nitrogen compound metabolic process	1108	11091	0.0044008297404380505	542	PgB01_g109,PgB01_g161,PgB02X_g151,PgB02X_g182,PgB03_g038,PgB02X_g208,PgB03_g081,PgB03_g085,PgB04_g007,PgB04_g012,PgB04_g028,PgB04_g033,PgB04_g043,PgB04_g158,PgB04_g160,PgB04_g181,PgB05_g062,PgB04_g185,PgB05_g110,PgB07_g070,PgB08_g002,PgB08_g003,PgB08_g019,PgB04_g094,PgB09_g003,PgB09_g048,PgB10_g021,PgB10_g022,PgB11_g001,PgB11_g006,PgB11_g025,PgB11_g072,PgB12X_g061,PgB13_g017,PgB13_g037,PgB03_g160…
GO:BP	GO:0010629	TRUE	negative regulation of gene expression	35	11091	0.008267135949639542	27	PgB11_g025,PgB11_g072,PgB15_g041,PgB23_g009,PgE145_g001,PgR006_g198,PgR007_g150,PgR008_g053,PgR011_g041,PgR013_g107,PgR013_g108,PgR014X_g018,PgR026_g086,PgR030_g059,PgR030_g060,PgR034_g100,PgR041_g014,PgR042_g062,PgR048_g015,PgR048_g041,PgR059_g010,PgR062_g046,PgR069_g007,PgR073_g025,PgR094_g005,PgR094_g006,PgR002_g145
GO:BP	GO:0046907	TRUE	intracellular transport	165	11091	0.011819555724485311	96	PgB05_g057,PgB07_g095,PgB10_g102,PgB11_g016,PgB01_g066,PgB13_g048,PgB04_g015,PgB16_g016,PgB17_g024,PgB20_g013,PgB20_g054,PgB21_g026,PgR001X_g138,PgR001X_g186,PgR001X_g287,PgB07_g059,PgE322_g001,PgR002_g165,PgR004_g174,PgB02X_g209,PgR005X_g230,PgR006_g203,PgR007_g091,PgR008_g077,PgR008_g131,PgR008_g186,PgR009X_g137,PgR009X_g200,PgR010_g053,PgR010_g175,PgB16_g036,PgR013_g011,PgR013_g122,PgR014X_g01…
GO:BP	GO:0006400	FALSE	tRNA modification	24	11091	0.011951247921175641	20	PgB29_g010,PgR001X_g264,PgR006_g213,PgR010_g055,PgR010_g158,PgR019_g133,PgR020_g033,PgR023_g118,PgR026_g033,PgR030_g087,PgR031_g069,PgR034_g094,PgR041_g026,PgR068_g044,PgR083X_g007,PgR091_g008,PgR102_g037,PgB04_g058,PgR248_g006,PgR020_g112
GO:BP	GO:0009451	FALSE	RNA modification	52	11091	0.023540712162923586	36	PgB02X_g208,PgB15_g040,PgB29_g010,PgB05_g034,PgR001X_g264,PgR005X_g009,PgR006_g047,PgR006_g213,PgB05_g151,PgR010_g037,PgR010_g055,PgR010_g158,PgR011_g126,PgR016_g124,PgR019_g133,PgR020_g033,PgR022X_g091,PgR023_g118,PgR026_g033,PgR030_g087,PgR031_g069,PgR034_g094,PgR040_g066,PgR041_g026,PgR043_g013,PgR048_g071,PgR063X_g004,PgR068_g022,PgR068_g044,PgR083X_g007,PgR091_g008,PgR102_g037,PgB04_g058,PgR…
GO:BP	GO:0006259	FALSE	DNA metabolic process	134	11091	0.028262221623829242	79	PgB01_g161,PgB03_g081,PgB04_g028,PgB04_g043,PgB05_g062,PgB17_g008,PgB18_g048,PgB21_g022,PgB01_g082,PgR002_g255,PgR002_g270,PgR003_g121,PgR005X_g016,PgR006_g115,PgR006_g175,PgB01_g049,PgR008_g029,PgR008_g179,PgR010_g073,PgR010_g115,PgR010_g195,PgR011_g171,PgR012_g047,PgR012_g132,PgR014X_g120,PgR015_g122,PgR015_g151,PgR017X_g041,PgR018_g139,PgR019_g046,PgB10_g079,PgR022X_g011,PgR008_g201,PgR023_g04…
GO:BP	GO:0051649	FALSE	establishment of localization in cell	170	11091	0.030002399352905794	97	PgB05_g057,PgB07_g095,PgB10_g102,PgB11_g016,PgB01_g066,PgB13_g048,PgB04_g015,PgB16_g016,PgB17_g024,PgB20_g013,PgB20_g054,PgB21_g009,PgB21_g026,PgR001X_g138,PgR001X_g186,PgR001X_g287,PgB07_g059,PgE322_g001,PgR002_g165,PgR004_g174,PgB02X_g209,PgR005X_g230,PgR006_g203,PgR007_g091,PgR008_g077,PgR008_g131,PgR008_g186,PgR009X_g137,PgR009X_g200,PgR010_g053,PgR010_g175,PgB16_g036,PgR013_g011,PgR013_g122,…
GO:BP	GO:0006974	TRUE	DNA damage response	83	11091	0.04788073376189697	52	PgB03_g081,PgB04_g028,PgB17_g008,PgB21_g022,PgB01_g082,PgR002_g255,PgR003_g121,PgR005X_g016,PgR006_g115,PgR006_g175,PgR008_g124,PgR008_g179,PgR010_g073,PgR010_g195,PgR012_g132,PgR013_g138,PgR014X_g120,PgR015_g151,PgR016_g051,PgR018_g139,PgR019_g046,PgR022X_g011,PgR008_g201,PgR023_g049,PgR023_g050,PgR025_g004,PgR028_g056,PgR028_g113,PgR036_g029,PgR037_g025,PgR037_g072,PgR041_g073,PgR041_g074,PgR04…
GO:CC	GO:0043227	TRUE	membrane-bounded organelle	580	11091	5.9170879905373496e-6	311	PgB01_g109,PgB01_g207,PgB03_g024,PgB03_g038,PgB04_g011,PgB04_g028,PgB02X_g153,PgB04_g158,PgB05_g057,PgB03_g023,PgB06_g103,PgB06_g114,PgB07_g008,PgB07_g095,PgB03_g164,PgB08_g002,PgB08_g003,PgB04_g094,PgB08_g095,PgB04_g024,PgB10_g101,PgB10_g102,PgB11_g001,PgB11_g079,PgB12X_g032,PgB12X_g069,PgB13_g017,PgB13_g037,PgB01_g079,PgB04_g015,PgB03_g160,PgB16_g050,PgB17_g024,PgB17_g037,PgB20_g038,PgB22_g029,…
GO:CC	GO:0043231	FALSE	intracellular membrane-bounded organelle	575	11091	7.784882144703288e-6	308	PgB01_g109,PgB01_g207,PgB03_g024,PgB03_g038,PgB04_g011,PgB04_g028,PgB02X_g153,PgB04_g158,PgB05_g057,PgB03_g023,PgB06_g103,PgB06_g114,PgB07_g008,PgB07_g095,PgB03_g164,PgB08_g002,PgB08_g003,PgB04_g094,PgB08_g095,PgB04_g024,PgB10_g101,PgB10_g102,PgB11_g001,PgB11_g079,PgB12X_g032,PgB12X_g069,PgB13_g017,PgB13_g037,PgB01_g079,PgB04_g015,PgB03_g160,PgB16_g050,PgB17_g024,PgB17_g037,PgB20_g038,PgB22_g029,…
GO:CC	GO:0005634	FALSE	nucleus	331	11091	1.3911892955852687e-5	188	PgB01_g109,PgB01_g207,PgB03_g038,PgB04_g011,PgB04_g028,PgB04_g158,PgB03_g023,PgB06_g114,PgB03_g164,PgB08_g002,PgB08_g003,PgB04_g094,PgB04_g024,PgB10_g102,PgB11_g001,PgB11_g079,PgB13_g017,PgB13_g037,PgB03_g160,PgB22_g029,PgB24X_g016,PgB29_g008,PgB29_g010,PgR002_g029,PgR002_g044,PgR002_g056,PgR002_g166,PgR002_g230,PgB06_g115,PgR003_g181,PgR003_g191,PgR003_g221,PgR004_g109,PgR004_g221,PgR004_g240,Pg…
GO:CC	GO:0140513	FALSE	nuclear protein-containing complex	163	11091	0.0017363717165574106	96	PgB01_g109,PgB01_g207,PgB03_g038,PgB04_g011,PgB06_g114,PgB08_g002,PgB08_g003,PgB04_g094,PgB11_g001,PgB03_g160,PgB22_g029,PgR002_g029,PgR002_g056,PgR002_g166,PgR002_g230,PgR004_g221,PgR004_g240,PgR005X_g086,PgR006_g076,PgB03_g037,PgR008_g072,PgR008_g113,PgR009X_g211,PgR010_g043,PgR010_g073,PgR011_g178,PgR012_g022,PgR012_g026,PgR012_g182,PgR013_g142,PgR014X_g116,PgR016_g001,PgR016_g082,PgR016_g091,…
GO:MF	GO:0140640	TRUE	catalytic activity, acting on a nucleic acid	232	11091	2.0957510911183623e-6	142	PgB01_g161,PgB04_g033,PgB04_g048,PgB05_g110,PgB05_g136,PgB01_g028,PgB10_g060,PgB17_g008,PgB01_g082,PgE674_g001,PgR002_g150,PgR002_g227,PgR002_g282,PgR003_g121,PgR003_g191,PgR005X_g009,PgR005X_g144,PgR006_g011,PgR006_g047,PgR006_g175,PgR006_g198,PgR006_g221,PgB01_g049,PgR008_g023,PgR008_g029,PgR008_g032,PgR008_g165,PgR010_g175,PgR010_g195,PgR011_g076,PgR011_g171,PgR012_g036,PgR012_g047,PgR013_g054…
GO:MF	GO:0140098	FALSE	catalytic activity, acting on RNA	143	11091	3.6562185976720464e-4	89	PgB04_g033,PgB05_g110,PgB05_g136,PgB01_g028,PgB10_g060,PgR002_g150,PgR002_g227,PgR002_g282,PgR003_g191,PgR005X_g009,PgR005X_g144,PgR006_g011,PgR006_g047,PgR006_g198,PgR006_g221,PgR010_g175,PgR011_g076,PgR012_g036,PgR013_g054,PgR013_g059,PgR013_g106,PgB04_g031,PgR015_g049,PgR017X_g077,PgR018_g007,PgR018_g141,PgR019_g092,PgR019_g144,PgR020_g033,PgB01_g063,PgB02X_g192,PgR022X_g091,PgR022X_g116,PgR02…
GO:MF	GO:0004386	FALSE	helicase activity	59	11091	0.03934236940256703	39	PgB01_g161,PgB05_g136,PgB01_g028,PgB10_g060,PgE674_g001,PgR003_g191,PgR006_g011,PgR006_g175,PgR008_g029,PgR008_g032,PgR008_g165,PgR010_g195,PgR011_g076,PgR012_g047,PgB04_g031,PgR015_g122,PgR033_g044,PgR039_g031,PgR046_g047,PgR048_g026,PgR055_g037,PgR057_g067,PgR058_g035,PgR066_g014,PgR066_g051,PgR069_g008,PgR070_g026,PgR071_g003,PgR078_g004,PgR078_g023,PgR080_g016,PgR091_g016,PgR101_g025,PgR121_g…
