## Supplementary material for "Gene co-expression network analysis reveal core responsive genes in *Parascaris univalens* tissues following ivermectin exposure": S9 Table

source	term_id	driver_term	term_name	term_size	effective_domain_size	p_value	intersection_size	intersection
GO:BP	GO:0007165	TRUE	signal transduction	353	11091	5.556707793417169e-4	28	PgB07_g044,PgR001X_g006,PgR003_g151,PgR011_g070,PgR013_g104,PgR023_g052,PgB14X_g023,PgR017X_g095,PgR037_g089,PgR038X_g087,PgR041_g025,PgR042_g012,PgR047_g065,PgR053_g037,PgR057_g009,PgR064_g045,PgB21_g018,PgR088_g015,PgR089_g035,PgR090_g014,PgR105_g011,PgR125_g014,PgR197_g006,PgB06_g110,PgB03_g007,PgR006_g165,PgR026_g026,PgB09_g078
GO:BP	GO:0023052	FALSE	signaling	361	11091	8.580140073526903e-4	28	PgB07_g044,PgR001X_g006,PgR003_g151,PgR011_g070,PgR013_g104,PgR023_g052,PgB14X_g023,PgR017X_g095,PgR037_g089,PgR038X_g087,PgR041_g025,PgR042_g012,PgR047_g065,PgR053_g037,PgR057_g009,PgR064_g045,PgB21_g018,PgR088_g015,PgR089_g035,PgR090_g014,PgR105_g011,PgR125_g014,PgR197_g006,PgB06_g110,PgB03_g007,PgR006_g165,PgR026_g026,PgB09_g078
GO:BP	GO:0007154	FALSE	cell communication	364	11091	0.0010059203062508992	28	PgB07_g044,PgR001X_g006,PgR003_g151,PgR011_g070,PgR013_g104,PgR023_g052,PgB14X_g023,PgR017X_g095,PgR037_g089,PgR038X_g087,PgR041_g025,PgR042_g012,PgR047_g065,PgR053_g037,PgR057_g009,PgR064_g045,PgB21_g018,PgR088_g015,PgR089_g035,PgR090_g014,PgR105_g011,PgR125_g014,PgR197_g006,PgB06_g110,PgB03_g007,PgR006_g165,PgR026_g026,PgB09_g078
GO:BP	GO:0050794	FALSE	regulation of cellular process	721	11091	0.011631303065262173	41	PgB01_g051,PgB07_g044,PgR001X_g006,PgB14X_g034,PgR004_g074,PgR008_g111,PgR009X_g027,PgR003_g151,PgR011_g070,PgR013_g104,PgR014X_g123,PgR023_g052,PgB14X_g023,PgR017X_g095,PgR037_g089,PgR038X_g087,PgR041_g025,PgR042_g012,PgR047_g065,PgR051X_g056,PgR053_g037,PgR057_g009,PgR064_g045,PgB21_g018,PgR088_g015,PgR089_g035,PgR090_g014,PgR105_g006,PgR105_g011,PgR108X_g023,PgR008_g018,PgR125_g014,PgR197_g006…
GO:BP	GO:0050789	FALSE	regulation of biological process	742	11091	0.022044392688133307	41	PgB01_g051,PgB07_g044,PgR001X_g006,PgB14X_g034,PgR004_g074,PgR008_g111,PgR009X_g027,PgR003_g151,PgR011_g070,PgR013_g104,PgR014X_g123,PgR023_g052,PgB14X_g023,PgR017X_g095,PgR037_g089,PgR038X_g087,PgR041_g025,PgR042_g012,PgR047_g065,PgR051X_g056,PgR053_g037,PgR057_g009,PgR064_g045,PgB21_g018,PgR088_g015,PgR089_g035,PgR090_g014,PgR105_g006,PgR105_g011,PgR108X_g023,PgR008_g018,PgR125_g014,PgR197_g006…
GO:BP	GO:0050896	FALSE	response to stimulus	480	11091	0.024537729887165804	30	PgB07_g044,PgR001X_g006,PgR003_g151,PgR011_g070,PgR013_g104,PgR023_g052,PgB14X_g023,PgR017X_g095,PgR037_g089,PgR038X_g087,PgR041_g025,PgR042_g012,PgR047_g065,PgR048_g008,PgR053_g037,PgR057_g009,PgR064_g045,PgB21_g018,PgR088_g015,PgR089_g035,PgR090_g014,PgR105_g011,PgR125_g014,PgR187_g005,PgR197_g006,PgB06_g110,PgB03_g007,PgR006_g165,PgR026_g026,PgB09_g078
GO:BP	GO:0051716	FALSE	cellular response to stimulus	440	11091	0.030887579743545616	28	PgB07_g044,PgR001X_g006,PgR003_g151,PgR011_g070,PgR013_g104,PgR023_g052,PgB14X_g023,PgR017X_g095,PgR037_g089,PgR038X_g087,PgR041_g025,PgR042_g012,PgR047_g065,PgR053_g037,PgR057_g009,PgR064_g045,PgB21_g018,PgR088_g015,PgR089_g035,PgR090_g014,PgR105_g011,PgR125_g014,PgR197_g006,PgB06_g110,PgB03_g007,PgR006_g165,PgR026_g026,PgB09_g078
GO:BP	GO:0065007	FALSE	biological regulation	764	11091	0.041476884372506746	41	PgB01_g051,PgB07_g044,PgR001X_g006,PgB14X_g034,PgR004_g074,PgR008_g111,PgR009X_g027,PgR003_g151,PgR011_g070,PgR013_g104,PgR014X_g123,PgR023_g052,PgB14X_g023,PgR017X_g095,PgR037_g089,PgR038X_g087,PgR041_g025,PgR042_g012,PgR047_g065,PgR051X_g056,PgR053_g037,PgR057_g009,PgR064_g045,PgB21_g018,PgR088_g015,PgR089_g035,PgR090_g014,PgR105_g006,PgR105_g011,PgR108X_g023,PgR008_g018,PgR125_g014,PgR197_g006…
GO:CC	GO:0016020	TRUE	membrane	1045	11091	0.00531612532585876	53	PgR001X_g126,PgR005X_g019,PgR005X_g183,PgR009X_g161,PgR011_g060,PgR011_g070,PgR017X_g103,PgR019_g087,PgR021_g011,PgR021_g012,PgR023_g086,PgB09_g084,PgR024_g103,PgB08_g088,PgR038X_g087,PgR039_g027,PgR004_g024,PgR041_g093,PgR042_g012,PgR046_g013,PgR025_g013,PgR057_g009,PgR057_g012,PgR058_g010,PgR062_g021,PgR064_g045,PgR068_g039,PgB13_g015,PgR068_g050,PgR072X_g018,PgR086X_g009,PgR087_g015,PgR088_g01…
