## Supplementary material for "Gene co-expression network analysis reveal core responsive genes in *Parascaris univalens* tissues following ivermectin exposure": S10 Table

source	term_id	driver_term	term_name	term_size	effective_domain_size	p_value	intersection_size	intersection
GO:BP	GO:0006811	TRUE	monoatomic ion transport	258	11091	1.8992429380083599e-6	58	PgB05_g103,PgR001X_g250,PgR002_g089,PgB05_g069,PgR003_g249,PgR004_g148,PgR007_g005,PgR009X_g188,PgB02X_g009,PgR010_g141,PgR002_g157,PgR011_g157,PgR017X_g020,PgR017X_g086,PgR017X_g092,PgR009X_g190,PgR020_g057,PgR004_g100,PgB20_g018,PgR021_g060,PgR022X_g118,PgR023_g002,PgR024_g102,PgR026_g001,PgR026_g056,PgB15_g036,PgR028_g009,PgR028_g015,PgR037_g041,PgB13_g016,PgR003_g234,PgR001X_g115,PgR001X_g130…
GO:BP	GO:0034220	FALSE	monoatomic ion transmembrane transport	130	11091	5.885723553857512e-4	32	PgR001X_g250,PgB05_g069,PgR009X_g188,PgB02X_g009,PgR002_g157,PgR011_g157,PgR017X_g020,PgR017X_g092,PgR020_g057,PgB20_g018,PgR021_g060,PgR023_g002,PgR024_g102,PgR026_g001,PgR026_g056,PgB15_g036,PgR028_g009,PgR028_g015,PgR037_g041,PgB13_g016,PgR001X_g130,PgB23_g004,PgR074X_g024,PgR085_g055,PgR108X_g024,PgR125_g023,PgB04_g083,PgR198_g004,PgR004_g077,PgR035X_g077,PgR091_g018,PgR106_g006
GO:BP	GO:0055085	FALSE	transmembrane transport	397	11091	6.476940416822186e-4	71	PgB05_g103,PgR001X_g250,PgR002_g159,PgB05_g069,PgR003_g249,PgR003_g268,PgR007_g005,PgR009X_g188,PgB02X_g009,PgR010_g141,PgR002_g157,PgR006_g170,PgR011_g157,PgR017X_g020,PgR017X_g086,PgR017X_g092,PgR020_g057,PgR004_g100,PgB20_g018,PgR021_g060,PgR023_g002,PgR024_g102,PgR026_g001,PgR026_g056,PgB15_g036,PgR027_g021,PgR028_g009,PgR029_g080,PgR028_g015,PgR003_g127,PgR035X_g050,PgR037_g041,PgB13_g016,Pg…
GO:BP	GO:0098542	TRUE	defense response to other organism	18	11091	7.237303463166253e-4	10	PgR004_g225,PgE286_g001,PgR019_g012,PgR051X_g032,PgR054_g032,PgR106_g021,PgR141_g001,PgR141_g002,PgR162X_g001,PgR199X_g001
GO:BP	GO:0051707	FALSE	response to other organism	18	11091	7.237303463166253e-4	10	PgR004_g225,PgE286_g001,PgR019_g012,PgR051X_g032,PgR054_g032,PgR106_g021,PgR141_g001,PgR141_g002,PgR162X_g001,PgR199X_g001
GO:BP	GO:0044419	FALSE	biological process involved in interspecies interaction between organisms	18	11091	7.237303463166253e-4	10	PgR004_g225,PgE286_g001,PgR019_g012,PgR051X_g032,PgR054_g032,PgR106_g021,PgR141_g001,PgR141_g002,PgR162X_g001,PgR199X_g001
GO:BP	GO:0043207	FALSE	response to external biotic stimulus	18	11091	7.237303463166253e-4	10	PgR004_g225,PgE286_g001,PgR019_g012,PgR051X_g032,PgR054_g032,PgR106_g021,PgR141_g001,PgR141_g002,PgR162X_g001,PgR199X_g001
GO:BP	GO:0009607	FALSE	response to biotic stimulus	18	11091	7.237303463166253e-4	10	PgR004_g225,PgE286_g001,PgR019_g012,PgR051X_g032,PgR054_g032,PgR106_g021,PgR141_g001,PgR141_g002,PgR162X_g001,PgR199X_g001
GO:BP	GO:0009605	FALSE	response to external stimulus	18	11091	7.237303463166253e-4	10	PgR004_g225,PgE286_g001,PgR019_g012,PgR051X_g032,PgR054_g032,PgR106_g021,PgR141_g001,PgR141_g002,PgR162X_g001,PgR199X_g001
GO:BP	GO:0006952	FALSE	defense response	18	11091	7.237303463166253e-4	10	PgR004_g225,PgE286_g001,PgR019_g012,PgR051X_g032,PgR054_g032,PgR106_g021,PgR141_g001,PgR141_g002,PgR162X_g001,PgR199X_g001
GO:BP	GO:0006936	FALSE	muscle contraction	7	11091	0.002063327246194843	6	PgR010_g134,PgR010_g133,PgR064_g032,PgR080_g030,PgR080_g031,PgR064_g033
GO:BP	GO:0006937	FALSE	regulation of muscle contraction	7	11091	0.002063327246194843	6	PgR010_g134,PgR010_g133,PgR064_g032,PgR080_g030,PgR080_g031,PgR064_g033
GO:BP	GO:0003012	FALSE	muscle system process	7	11091	0.002063327246194843	6	PgR010_g134,PgR010_g133,PgR064_g032,PgR080_g030,PgR080_g031,PgR064_g033
GO:BP	GO:0090257	FALSE	regulation of muscle system process	7	11091	0.002063327246194843	6	PgR010_g134,PgR010_g133,PgR064_g032,PgR080_g030,PgR080_g031,PgR064_g033
GO:BP	GO:0044057	TRUE	regulation of system process	7	11091	0.002063327246194843	6	PgR010_g134,PgR010_g133,PgR064_g032,PgR080_g030,PgR080_g031,PgR064_g033
GO:BP	GO:0003008	FALSE	system process	11	11091	0.007537234018713664	7	PgR010_g134,PgR044_g034,PgR010_g133,PgR064_g032,PgR080_g030,PgR080_g031,PgR064_g033
GO:BP	GO:0051239	FALSE	regulation of multicellular organismal process	9	11091	0.020595310366134264	6	PgR010_g134,PgR010_g133,PgR064_g032,PgR080_g030,PgR080_g031,PgR064_g033
GO:BP	GO:0006813	TRUE	potassium ion transport	51	11091	0.035516560047749356	15	PgR002_g089,PgB02X_g009,PgR011_g157,PgR017X_g086,PgR020_g057,PgR026_g056,PgB15_g036,PgR028_g015,PgR001X_g130,PgR077_g028,PgR124_g008,PgB04_g083,PgR035X_g077,PgR091_g018,PgR106_g006
GO:BP	GO:0071805	FALSE	potassium ion transmembrane transport	31	11091	0.04420101278597487	11	PgB02X_g009,PgR011_g157,PgR020_g057,PgR026_g056,PgB15_g036,PgR028_g015,PgR001X_g130,PgB04_g083,PgR035X_g077,PgR091_g018,PgR106_g006
GO:CC	GO:0015629	TRUE	actin cytoskeleton	55	11091	2.620079741840422e-10	26	PgB13_g068,PgR003_g008,PgE661_g001,PgR003_g011,PgR005X_g201,PgR010_g134,PgR011_g182,PgR003_g009,PgR013_g088,PgB11_g014,PgR016_g048,PgR028_g073,PgR040_g051,PgR010_g133,PgR058_g007,PgR063X_g049,PgR064_g032,PgR080_g030,PgR080_g031,PgR103X_g011,PgR064_g033,PgR131_g003,PgR132X_g003,PgR221_g001,PgR221_g003,PgR371_g001
GO:CC	GO:0016459	FALSE	myosin complex	30	11091	4.2865759792344077e-7	16	PgR003_g008,PgE661_g001,PgR003_g011,PgR011_g182,PgR003_g009,PgR013_g088,PgR016_g048,PgR028_g073,PgR040_g051,PgR058_g007,PgR063X_g049,PgR131_g003,PgR132X_g003,PgR221_g001,PgR221_g003,PgR371_g001
GO:CC	GO:0036379	FALSE	myofilament	9	11091	8.127109870440657e-6	8	PgR005X_g201,PgR010_g134,PgR010_g133,PgR064_g032,PgR080_g030,PgR080_g031,PgR103X_g011,PgR064_g033
GO:CC	GO:0043292	FALSE	contractile fiber	9	11091	8.127109870440657e-6	8	PgR005X_g201,PgR010_g134,PgR010_g133,PgR064_g032,PgR080_g030,PgR080_g031,PgR103X_g011,PgR064_g033
GO:CC	GO:0030017	FALSE	sarcomere	9	11091	8.127109870440657e-6	8	PgR005X_g201,PgR010_g134,PgR010_g133,PgR064_g032,PgR080_g030,PgR080_g031,PgR103X_g011,PgR064_g033
GO:CC	GO:0030016	FALSE	myofibril	9	11091	8.127109870440657e-6	8	PgR005X_g201,PgR010_g134,PgR010_g133,PgR064_g032,PgR080_g030,PgR080_g031,PgR103X_g011,PgR064_g033
GO:CC	GO:0005865	FALSE	striated muscle thin filament	9	11091	8.127109870440657e-6	8	PgR005X_g201,PgR010_g134,PgR010_g133,PgR064_g032,PgR080_g030,PgR080_g031,PgR103X_g011,PgR064_g033
GO:CC	GO:0005861	FALSE	troponin complex	9	11091	8.127109870440657e-6	8	PgR005X_g201,PgR010_g134,PgR010_g133,PgR064_g032,PgR080_g030,PgR080_g031,PgR103X_g011,PgR064_g033
GO:CC	GO:0005856	FALSE	cytoskeleton	126	11091	8.184147884150789e-5	32	PgB13_g068,PgR003_g008,PgE661_g001,PgR003_g011,PgR005X_g201,PgR010_g134,PgR011_g182,PgR003_g009,PgR013_g088,PgB11_g014,PgR016_g048,PgR024_g070,PgR028_g073,PgR032X_g087,PgR040_g051,PgR010_g133,PgR058_g007,PgR063X_g049,PgR064_g032,PgR080_g030,PgR080_g031,PgR103X_g011,PgR064_g033,PgR131_g003,PgR132X_g003,PgR179_g002,PgR221_g001,PgR221_g003,PgR371_g001,PgB04_g135,PgR053_g042,PgR064_g024
GO:CC	GO:0016020	TRUE	membrane	1045	11091	0.0020386141237370083	148	PgB05_g100,PgB05_g103,PgB08_g020,PgB11_g020,PgB11_g045,PgB13_g062,PgB16_g059,PgR001X_g067,PgR001X_g146,PgR001X_g250,PgR002_g089,PgR002_g159,PgR002_g195,PgB05_g069,PgR003_g249,PgR003_g268,PgR004_g049,PgR004_g061,PgR004_g148,PgR005X_g097,PgR005X_g226,PgR006_g097,PgR007_g005,PgR008_g100,PgR008_g134,PgR008_g159,PgB02X_g009,PgR010_g141,PgR002_g157,PgR006_g170,PgR011_g157,PgR013_g007,PgB21_g017,PgR014X…
GO:CC	GO:0009986	TRUE	cell surface	31	11091	0.012834766135057919	11	PgB14X_g014,PgR001X_g212,PgR015_g048,PgR016_g113,PgR020_g131,PgR029_g007,PgR066_g008,PgR085_g033,PgR146_g005,PgR223_g001,PgR069_g041
GO:MF	GO:0022803	FALSE	passive transmembrane transporter activity	183	11091	1.095983162270663e-6	46	PgR001X_g250,PgR002_g089,PgB05_g069,PgR003_g249,PgR004_g148,PgB02X_g009,PgR002_g157,PgR011_g157,PgR017X_g020,PgR017X_g086,PgR017X_g092,PgR009X_g190,PgB20_g018,PgR021_g060,PgR022X_g118,PgR023_g002,PgR024_g102,PgR026_g001,PgR026_g056,PgB15_g036,PgR028_g009,PgR028_g015,PgR035X_g050,PgR037_g041,PgB13_g016,PgR003_g234,PgR001X_g115,PgR001X_g130,PgB23_g004,PgR074X_g024,PgR075_g042,PgR077_g028,PgR085_g05…
GO:MF	GO:0015267	TRUE	channel activity	183	11091	1.095983162270663e-6	46	PgR001X_g250,PgR002_g089,PgB05_g069,PgR003_g249,PgR004_g148,PgB02X_g009,PgR002_g157,PgR011_g157,PgR017X_g020,PgR017X_g086,PgR017X_g092,PgR009X_g190,PgB20_g018,PgR021_g060,PgR022X_g118,PgR023_g002,PgR024_g102,PgR026_g001,PgR026_g056,PgB15_g036,PgR028_g009,PgR028_g015,PgR035X_g050,PgR037_g041,PgB13_g016,PgR003_g234,PgR001X_g115,PgR001X_g130,PgB23_g004,PgR074X_g024,PgR075_g042,PgR077_g028,PgR085_g05…
GO:MF	GO:0005216	FALSE	monoatomic ion channel activity	179	11091	1.5919993434719378e-6	45	PgR001X_g250,PgR002_g089,PgB05_g069,PgR003_g249,PgR004_g148,PgB02X_g009,PgR002_g157,PgR011_g157,PgR017X_g020,PgR017X_g086,PgR017X_g092,PgR009X_g190,PgB20_g018,PgR021_g060,PgR022X_g118,PgR023_g002,PgR024_g102,PgR026_g001,PgR026_g056,PgB15_g036,PgR028_g009,PgR028_g015,PgR037_g041,PgB13_g016,PgR003_g234,PgR001X_g115,PgR001X_g130,PgB23_g004,PgR074X_g024,PgR075_g042,PgR077_g028,PgR085_g055,PgR108X_g02…
GO:MF	GO:0022839	FALSE	monoatomic ion gated channel activity	89	11091	6.1972438070775034e-6	28	PgR001X_g250,PgR002_g089,PgB05_g069,PgR004_g148,PgR002_g157,PgR017X_g020,PgR017X_g086,PgR017X_g092,PgB20_g018,PgR021_g060,PgR023_g002,PgR024_g102,PgR026_g001,PgR028_g009,PgR037_g041,PgR001X_g115,PgB23_g004,PgR074X_g024,PgR075_g042,PgR077_g028,PgR085_g055,PgR108X_g024,PgR125_g023,PgR198_g004,PgR004_g077,PgR335_g001,PgB14X_g001,PgB15_g054
GO:MF	GO:0022836	FALSE	gated channel activity	89	11091	6.1972438070775034e-6	28	PgR001X_g250,PgR002_g089,PgB05_g069,PgR004_g148,PgR002_g157,PgR017X_g020,PgR017X_g086,PgR017X_g092,PgB20_g018,PgR021_g060,PgR023_g002,PgR024_g102,PgR026_g001,PgR028_g009,PgR037_g041,PgR001X_g115,PgB23_g004,PgR074X_g024,PgR075_g042,PgR077_g028,PgR085_g055,PgR108X_g024,PgR125_g023,PgR198_g004,PgR004_g077,PgR335_g001,PgB14X_g001,PgB15_g054
GO:MF	GO:0060089	FALSE	molecular transducer activity	187	11091	6.6393827778266195e-6	45	PgB08_g020,PgB11_g045,PgR001X_g067,PgR001X_g250,PgR002_g195,PgB05_g069,PgR004_g061,PgR005X_g097,PgR005X_g226,PgR006_g097,PgR008_g159,PgR002_g157,PgR013_g007,PgR015_g069,PgR017X_g020,PgR017X_g088,PgR017X_g092,PgB20_g018,PgR021_g060,PgR023_g002,PgR024_g102,PgR026_g060,PgR026_g062,PgR028_g027,PgR031_g107,PgR005X_g107,PgR036_g082,PgR037_g041,PgB13_g016,PgR046_g079,PgR051X_g032,PgR006_g098,PgB23_g004,…
GO:MF	GO:0038023	TRUE	signaling receptor activity	187	11091	6.6393827778266195e-6	45	PgB08_g020,PgB11_g045,PgR001X_g067,PgR001X_g250,PgR002_g195,PgB05_g069,PgR004_g061,PgR005X_g097,PgR005X_g226,PgR006_g097,PgR008_g159,PgR002_g157,PgR013_g007,PgR015_g069,PgR017X_g020,PgR017X_g088,PgR017X_g092,PgB20_g018,PgR021_g060,PgR023_g002,PgR024_g102,PgR026_g060,PgR026_g062,PgR028_g027,PgR031_g107,PgR005X_g107,PgR036_g082,PgR037_g041,PgB13_g016,PgR046_g079,PgR051X_g032,PgR006_g098,PgB23_g004,…
GO:MF	GO:0004888	FALSE	transmembrane signaling receptor activity	181	11091	6.815843591529379e-6	44	PgB08_g020,PgB11_g045,PgR001X_g067,PgR001X_g250,PgR002_g195,PgB05_g069,PgR004_g061,PgR005X_g097,PgR005X_g226,PgR006_g097,PgR008_g159,PgR002_g157,PgR013_g007,PgR015_g069,PgR017X_g020,PgR017X_g088,PgR017X_g092,PgB20_g018,PgR021_g060,PgR023_g002,PgR024_g102,PgR026_g060,PgR026_g062,PgR031_g107,PgR005X_g107,PgR036_g082,PgR037_g041,PgB13_g016,PgR046_g079,PgR051X_g032,PgR006_g098,PgB23_g004,PgR074X_g024…
GO:MF	GO:0042302	TRUE	structural constituent of cuticle	53	11091	1.8972244385603982e-05	20	PgR003_g086,PgR007_g186,PgR011_g147,PgR019_g135,PgR023_g072,PgR031_g047,PgR015_g017,PgR011_g151,PgR045_g016,PgR046_g017,PgR046_g036,PgR059_g044,PgR092_g005,PgR098_g006,PgR098_g010,PgR105_g020,PgR006_g179,PgB18_g004,PgR002_g184,PgR059_g048
GO:MF	GO:0015075	FALSE	monoatomic ion transmembrane transporter activity	274	11091	2.6814959606504956e-5	57	PgB05_g103,PgR001X_g250,PgR002_g089,PgB05_g069,PgR003_g249,PgR004_g148,PgR007_g005,PgB02X_g009,PgR010_g141,PgR002_g157,PgR011_g157,PgR017X_g020,PgR017X_g086,PgR017X_g092,PgR009X_g190,PgR004_g100,PgB20_g018,PgR021_g060,PgR022X_g118,PgR023_g002,PgR024_g102,PgR026_g001,PgR026_g056,PgB15_g036,PgR028_g009,PgR028_g015,PgR037_g041,PgB13_g016,PgR003_g234,PgR001X_g115,PgR001X_g130,PgR032X_g025,PgB23_g004,…
GO:MF	GO:0015276	FALSE	ligand-gated monoatomic ion channel activity	66	11091	5.71152507415522e-5	22	PgR001X_g250,PgR002_g089,PgB05_g069,PgR004_g148,PgR002_g157,PgR017X_g020,PgR017X_g092,PgB20_g018,PgR021_g060,PgR023_g002,PgR024_g102,PgR026_g001,PgR037_g041,PgB23_g004,PgR074X_g024,PgR075_g042,PgR085_g055,PgR108X_g024,PgR125_g023,PgR198_g004,PgR004_g077,PgR335_g001
GO:MF	GO:0022834	FALSE	ligand-gated channel activity	66	11091	5.71152507415522e-5	22	PgR001X_g250,PgR002_g089,PgB05_g069,PgR004_g148,PgR002_g157,PgR017X_g020,PgR017X_g092,PgB20_g018,PgR021_g060,PgR023_g002,PgR024_g102,PgR026_g001,PgR037_g041,PgB23_g004,PgR074X_g024,PgR075_g042,PgR085_g055,PgR108X_g024,PgR125_g023,PgR198_g004,PgR004_g077,PgR335_g001
GO:MF	GO:0005509	TRUE	calcium ion binding	152	11091	6.181584684079941e-4	35	PgB12X_g027,PgR001X_g017,PgB04_g001,PgR001X_g024,PgR004_g108,PgR001X_g152,PgR009X_g010,PgR009X_g188,PgB02X_g046,PgR010_g179,PgR011_g098,PgR018_g064,PgR020_g083,PgR004_g019,PgR024_g074,PgR026_g001,PgR026_g025,PgR027_g020,PgR028_g054,PgR032X_g104,PgR033_g011,PgR033_g053,PgR044_g034,PgR044_g038,PgR045_g046,PgR063X_g022,PgR063X_g023,PgR080_g018,PgR103X_g025,PgR106_g007,PgR133_g006,PgB07_g046,PgR019_g…
GO:MF	GO:0005230	FALSE	extracellular ligand-gated monoatomic ion channel activity	59	11091	6.394792230430279e-4	19	PgR001X_g250,PgB05_g069,PgR004_g148,PgR002_g157,PgR017X_g020,PgR017X_g092,PgB20_g018,PgR021_g060,PgR023_g002,PgR024_g102,PgR037_g041,PgB23_g004,PgR074X_g024,PgR075_g042,PgR085_g055,PgR108X_g024,PgR125_g023,PgR198_g004,PgR004_g077
GO:MF	GO:0022857	FALSE	transmembrane transporter activity	461	11091	0.0010847386310510448	78	PgB05_g103,PgR001X_g250,PgR002_g089,PgB05_g069,PgR003_g249,PgR003_g268,PgR004_g148,PgR007_g005,PgB02X_g009,PgR010_g141,PgR002_g157,PgR006_g170,PgR011_g157,PgR017X_g020,PgR017X_g086,PgR017X_g092,PgR009X_g190,PgR004_g100,PgB20_g018,PgR021_g060,PgR022X_g118,PgR023_g002,PgR024_g102,PgR026_g001,PgR026_g056,PgB15_g036,PgR027_g021,PgR028_g009,PgR028_g015,PgR003_g127,PgR035X_g050,PgR036_g072,PgR037_g041,…
GO:MF	GO:0005261	FALSE	monoatomic cation channel activity	91	11091	0.0018393247947759517	24	PgR002_g089,PgR003_g249,PgB02X_g009,PgR011_g157,PgR017X_g086,PgR009X_g190,PgB20_g018,PgR022X_g118,PgR023_g002,PgR024_g102,PgR026_g001,PgR026_g056,PgB15_g036,PgR028_g009,PgR028_g015,PgR001X_g130,PgR077_g028,PgR085_g055,PgB04_g083,PgR004_g077,PgR335_g001,PgR035X_g077,PgR091_g018,PgR106_g006
GO:MF	GO:0005215	FALSE	transporter activity	476	11091	0.0019617240914482207	79	PgB05_g103,PgR001X_g250,PgR002_g089,PgB05_g069,PgR003_g249,PgR003_g268,PgR004_g148,PgR007_g005,PgB02X_g009,PgR010_g141,PgR002_g157,PgR006_g170,PgR011_g157,PgR017X_g020,PgR017X_g086,PgR017X_g092,PgR009X_g190,PgR004_g100,PgB20_g018,PgR021_g060,PgR022X_g118,PgR023_g002,PgR024_g102,PgR026_g001,PgR026_g056,PgB15_g036,PgR027_g021,PgR028_g009,PgR028_g015,PgR003_g127,PgR035X_g050,PgR036_g072,PgR037_g041,…
GO:MF	GO:1901702	FALSE	salt transmembrane transporter activity	127	11091	0.004828167975392729	29	PgR002_g089,PgR007_g005,PgB02X_g009,PgR011_g157,PgR017X_g086,PgR009X_g190,PgR004_g100,PgR022X_g118,PgR026_g001,PgR026_g056,PgB15_g036,PgR028_g009,PgR028_g015,PgR001X_g115,PgR001X_g130,PgR077_g028,PgR013_g083,PgR151_g002,PgB04_g083,PgR335_g001,PgB14X_g001,PgB15_g054,PgR017X_g096,PgR035X_g077,PgR004_g106,PgR047_g009,PgB25_g002,PgR091_g018,PgR106_g006
GO:MF	GO:0099094	FALSE	ligand-gated monoatomic cation channel activity	17	11091	0.021014970649442914	8	PgR002_g089,PgB20_g018,PgR023_g002,PgR024_g102,PgR026_g001,PgR085_g055,PgR004_g077,PgR335_g001
GO:MF	GO:0005267	FALSE	potassium channel activity	41	11091	0.025442764739196017	13	PgR002_g089,PgB02X_g009,PgR011_g157,PgR017X_g086,PgR026_g056,PgB15_g036,PgR028_g015,PgR001X_g130,PgR077_g028,PgB04_g083,PgR035X_g077,PgR091_g018,PgR106_g006
GO:MF	GO:0008324	FALSE	monoatomic cation transmembrane transporter activity	182	11091	0.033364624426347196	35	PgB05_g103,PgR002_g089,PgR003_g249,PgR007_g005,PgB02X_g009,PgR010_g141,PgR011_g157,PgR017X_g086,PgR009X_g190,PgR004_g100,PgB20_g018,PgR022X_g118,PgR023_g002,PgR024_g102,PgR026_g001,PgR026_g056,PgB15_g036,PgR028_g009,PgR028_g015,PgR001X_g130,PgR032X_g025,PgR071_g028,PgR077_g028,PgR085_g055,PgR151_g002,PgB04_g083,PgR004_g077,PgR335_g001,PgR004_g167,PgR017X_g096,PgR035X_g077,PgR004_g106,PgR047_g009,…
