## Supplementary material for "Gene co-expression network analysis reveal core responsive genes in *Parascaris univalens* tissues following ivermectin exposure": S11 Table

source	term_id	driver_term	term_name	term_size	effective_domain_size	p_value	intersection_size	intersection
GO:BP	GO:0055085	TRUE	transmembrane transport	397	11091	9.823670304135839e-5	40	PgB05_g067,PgB06_g050,PgB20_g046,PgR002_g065,PgR002_g210,PgR003_g012,PgR003_g097,PgB11_g076,PgR007_g001,PgR011_gPgp-2,PgR015_g082,PgR016_g056,PgR016_g103,PgR017X_g101,PgR018_g083,PgR024_g083,PgR025_gPgp-9,PgR027_g091,PgR032X_g026,PgR035X_g046,PgR041_g081,PgR043_g026,PgR047_g022,PgB22_g030,PgB18_g012,PgR057_g035,PgR058_g033,PgR068_g026,PgR074X_g012,PgR080_g021,PgR113_g031,PgR113_g033,PgR121_g017,P…
GO:BP	GO:1902600	TRUE	proton transmembrane transport	20	11091	2.1648744290500818e-4	8	PgB06_g050,PgB20_g046,PgR007_g001,PgR015_g082,PgR041_g081,PgR074X_g012,PgR113_g031,PgR113_g033
GO:CC	GO:0033176	TRUE	proton-transporting V-type ATPase complex	14	11091	9.144494344465352e-4	6	PgB06_g050,PgB20_g046,PgR015_g082,PgR074X_g012,PgR113_g031,PgR113_g033
GO:CC	GO:0009986	TRUE	cell surface	31	11091	0.002405076643247217	8	PgB17_g002,PgB14X_g019,PgR024_g047,PgR024_g050,PgR050X_g049,PgR050X_g050,PgR064_g020,PgR024_g048
GO:CC	GO:0033179	FALSE	proton-transporting V-type ATPase, V0 domain	7	11091	0.007164217394573853	4	PgB06_g050,PgB20_g046,PgR113_g031,PgR113_g033
GO:CC	GO:0016469	FALSE	proton-transporting two-sector ATPase complex	27	11091	0.007265391228840032	7	PgB06_g050,PgB20_g046,PgR015_g082,PgR041_g081,PgR074X_g012,PgR113_g031,PgR113_g033
GO:CC	GO:1904949	FALSE	ATPase complex	36	11091	0.048904322829043056	7	PgB06_g050,PgB20_g046,PgR015_g082,PgR041_g081,PgR074X_g012,PgR113_g031,PgR113_g033
GO:MF	GO:0042626	TRUE	ATPase-coupled transmembrane transporter activity	58	11091	2.156352084840884e-6	15	PgB06_g050,PgB20_g046,PgR007_g001,PgB02X_g180,PgR011_gPgp-2,PgR015_g082,PgR016_g056,PgR018_g083,PgR025_gPgp-9,PgR041_g081,PgR058_g044,PgR074X_g012,PgR113_g031,PgR113_g033,PgR121_g017
GO:MF	GO:0046961	FALSE	proton-transporting ATPase activity, rotational mechanism	18	11091	2.5559235776186375e-6	9	PgB06_g050,PgB20_g046,PgR007_g001,PgB02X_g180,PgR015_g082,PgR041_g081,PgR074X_g012,PgR113_g031,PgR113_g033
GO:MF	GO:0044769	FALSE	ATPase activity, coupled to transmembrane movement of ions, rotational mechanism	18	11091	2.5559235776186375e-6	9	PgB06_g050,PgB20_g046,PgR007_g001,PgB02X_g180,PgR015_g082,PgR041_g081,PgR074X_g012,PgR113_g031,PgR113_g033
GO:MF	GO:0042625	FALSE	ATPase-coupled ion transmembrane transporter activity	18	11091	2.5559235776186375e-6	9	PgB06_g050,PgB20_g046,PgR007_g001,PgB02X_g180,PgR015_g082,PgR041_g081,PgR074X_g012,PgR113_g031,PgR113_g033
GO:MF	GO:0005215	FALSE	transporter activity	476	11091	1.0731516257984504e-5	47	PgB06_g050,PgB10_g039,PgB16_g005,PgB20_g046,PgR001X_g094,PgR002_g065,PgR002_g210,PgR003_g012,PgR003_g097,PgB11_g076,PgR006_g061,PgR007_g001,PgB02X_g180,PgR011_gPgp-2,PgR015_g082,PgR016_g056,PgR016_g103,PgR017X_g101,PgR018_g083,PgR024_g083,PgR025_gPgp-9,PgR027_g091,PgR032X_g026,PgR035X_g046,PgR041_g081,PgR043_g026,PgR045_g049,PgR047_g022,PgB22_g030,PgB18_g012,PgR057_g035,PgR058_g033,PgR058_g044,Pg…
GO:MF	GO:0015399	FALSE	primary active transmembrane transporter activity	67	11091	1.755726319442028e-5	15	PgB06_g050,PgB20_g046,PgR007_g001,PgB02X_g180,PgR011_gPgp-2,PgR015_g082,PgR016_g056,PgR018_g083,PgR025_gPgp-9,PgR041_g081,PgR058_g044,PgR074X_g012,PgR113_g031,PgR113_g033,PgR121_g017
GO:MF	GO:0022857	FALSE	transmembrane transporter activity	461	11091	2.9067607448871878e-5	45	PgB06_g050,PgB10_g039,PgB20_g046,PgR002_g065,PgR002_g210,PgR003_g012,PgR003_g097,PgB11_g076,PgR006_g061,PgR007_g001,PgB02X_g180,PgR011_gPgp-2,PgR015_g082,PgR016_g056,PgR016_g103,PgR017X_g101,PgR018_g083,PgR024_g083,PgR025_gPgp-9,PgR027_g091,PgR032X_g026,PgR035X_g046,PgR041_g081,PgR043_g026,PgR045_g049,PgR047_g022,PgB22_g030,PgB18_g012,PgR057_g035,PgR058_g033,PgR058_g044,PgR074X_g012,PgR078_g026,P…
GO:MF	GO:0019829	FALSE	ATPase-coupled monoatomic cation transmembrane transporter activity	29	11091	2.996354647445362e-5	10	PgB06_g050,PgB20_g046,PgR007_g001,PgB02X_g180,PgR015_g082,PgR016_g056,PgR041_g081,PgR074X_g012,PgR113_g031,PgR113_g033
GO:MF	GO:0015078	FALSE	proton transmembrane transporter activity	42	11091	0.0013322576570804164	10	PgB06_g050,PgB20_g046,PgR007_g001,PgB02X_g180,PgR015_g082,PgR041_g081,PgR074X_g012,PgR113_g031,PgR113_g033,PgR093_g024
GO:MF	GO:0022804	FALSE	active transmembrane transporter activity	104	11091	0.0013404609951351164	16	PgB06_g050,PgB20_g046,PgR007_g001,PgB02X_g180,PgR011_gPgp-2,PgR015_g082,PgR016_g056,PgR018_g083,PgR025_gPgp-9,PgR041_g081,PgR058_g044,PgR074X_g012,PgR113_g031,PgR113_g033,PgR121_g017,PgR093_g024
GO:MF	GO:0022853	FALSE	active monoatomic ion transmembrane transporter activity	53	11091	0.0019468226015939344	11	PgB06_g050,PgB20_g046,PgR007_g001,PgB02X_g180,PgR015_g082,PgR016_g056,PgR041_g081,PgR074X_g012,PgR113_g031,PgR113_g033,PgR093_g024
