## Supplementary material for "Gene co-expression network analysis reveal core responsive genes in *Parascaris univalens* tissues following ivermectin exposure": S13 Table

### Sheet: Sheet1
Gene	log2FoldChange	C. elegans orthologue	GO term	Module	Decisive_metric	Custom Broader Category	Contrast	Core gene	ORA enriched terms	Number of immediate neigbours
PgR049_g001	-6.7932			8	Betweenness	Unknown	Core.intestine.IVM11	PgR049_g001	processes that occur on the cell surface	51
PgR024_g021	-4.6			8	Betweenness	Unknown	Core.intestine.IVM9	PgR024_g021	defense response to other organisms	42
PgR022X_g052	-4.44			4	Betweenness	Unknown	Core.intestine.IVM11	PgR013_g010	No significant terms	12
PgR013_g010	-4.33782	F23B12.4		8	Betweenness	Unknown	Core.intestine.IVM11	PgR022X_g052	No significant terms	32
PgR024_g012	-2.02			4	Betweenness	Unknown	Core.intestine.IVM11	PgR024_g012	No significant terms	29
PgR028_g008	-1.57			4	Betweenness	Unknown	Core.anterior.IVM9	not done	not done	not done
PgR013_g118	-1.53			4	Eigen	Unknown	Core.intestine.IVM11	not done	not done	not done
PgR056X_g002	-1.5			4	Eigen	Unknown	Core.intestine.IVM11	not done	not done	not done
PgR162X_g007	-1.5			4	Betweenness	Unknown	Core.intestine.IVM11	not done	not done	not done
PgR075_g031	-1.37			4	Eigen	Unknown	Core.intestine.IVM11	not done	not done	not done
PgR018_g005	-1.32			4	Betweenness	Unknown	Core.intestine.IVM11	not done	not done	not done
PgR162X_g007	-1.24			4	Eigen, Betweenness	Unknown	Core.anterior.IVM9	not done	not done	not done
PgR012_g093	-0.98			4	Eigen	Unknown	Core.intestine.IVM11	not done	not done	not done
PgR003_g084	-0.86			4	Eigen	Unknown	Core.intestine.IVM11	not done	not done	not done
PgR004_g223	-0.78		protein binding	4	Eigen	Unknown	Core.intestine.IVM11	not done	not done	not done
PgB07_g037	-0.75	T05A12.3		4	Eigen	Unknown	Core.intestine.IVM11	not done	not done	not done
PgR032X_g041	-0.69			4	Eigen, Betweenness	Unknown	Core.anterior.IVM9	not done	not done	not done
PgR018_g014	-0.66	ZK643.5		4	Eigen	Unknown	Core.intestine.IVM11	not done	not done	not done
PgR010_g057	-0.65			4	Eigen, Betweenness	Unknown	Core.anterior.IVM9	not done	not done	not done
PgR223_g002	-0.63			4	Betweenness	Unknown	Core.intestine.IVM11	not done	not done	not done
PgR014X_g104	-0.62			4	Eigen	Unknown	Core.intestine.IVM11	not done	not done	not done
PgR011_g044	-0.61			4	Eigen	Unknown	Core.intestine.IVM11	not done	not done	not done
PgR223_g002	-0.53			4	Betweenness	Unknown	Core.anterior.IVM9	not done	not done	not done
PgB10_g089	-0.52			4	Eigen	Unknown	Core.anterior.IVM9	not done	not done	not done
PgR015_g093	0.52	K12H4.5		4	Eigen, Betweenness	Unknown	Core.intestine.IVM11	not done	not done	not done
PgR011_g042	0.59	F44E5.1		4	Eigen	Unknown	Core.intestine.IVM11	not done	not done	not done
PgR019_g090	0.597679	ZK829.1		2	Betweenness	Unknown	Core.intestine.IVM11	not done	not done	not done
PgR253_g004	0.63			4	Eigen	Unknown	Core.intestine.IVM11	not done	not done	not done
PgR004_g177	0.670784			2	Eigen	Unknown	Core.intestine.IVM11	not done	not done	not done
PgR009X_g054	0.684067			2	Betweenness	Unknown	Core.intestine.IVM11	not done	not done	not done
PgB13_g011	0.76			4	Eigen	Unknown	Core.intestine.IVM11	not done	not done	not done
PgR277_g002	0.79	C42C1.12		4	Eigen	Unknown	Core.intestine.IVM11	not done	not done	not done
PgR029_g017	0.835994		DNA binding	2	Eigen, Betweenness	Unknown	Core.intestine.IVM11	not done	not done	not done
PgB02X_g028	0.92			4	Eigen	Unknown	Core.intestine.IVM11	not done	not done	not done
PgR012_g063	1			10	Betweenness	Unknown	Core.anterior.IVM9	not done	not done	not done
PgB10_g092	1.41	ZK370.6		8	Eigen	Unknown	Core.intestine.IVM9	not done	not done	not done
PgR174_g008	1.51	ZK1058.9		8	Eigen	Unknown	Core.intestine.IVM9	not done	not done	not done
PgR146_g005	1.96		cell surface	8	Eigen	Unknown	Core.intestine.IVM9	not done	not done	not done
PgR031_g033	1.96138			8	Eigen, Betweenness	Unknown	Core.intestine.IVM11	not done	not done	not done
PgB11_g003	2.04527	Y69E1A.5		8	Eigen	Unknown	Core.intestine.IVM11	not done	not done	not done
PgR089_g011	2.07			8	Eigen	Unknown	Core.intestine.IVM9	not done	not done	not done
PgR165_g001	2.08	ZK856.7		8	Eigen	Unknown	Core.intestine.IVM9	not done	not done	not done
PgR007_g020	3.03			8	Betweenness	Unknown	Core.intestine.IVM9	not done	not done	not done
PgB03_g048	3.29134			7	Betweenness	Unknown	Core.anterior.IVM11	not done	not done	not done
PgR021_g035	3.45			8	Betweenness	Unknown	Core.intestine.IVM9	not done	not done	not done
PgR033_g011	3.59	test-1	calcium ion binding	8	Eigen	Unknown	Core.intestine.IVM9	not done	not done	not done
PgR003_g174	3.61			8	Betweenness	Unknown	Core.intestine.IVM9	not done	not done	not done
PgR003_g203	3.82			8	Betweenness	Unknown	Core.intestine.IVM9	not done	not done	not done
PgR233X_g002	4.42			1	Betweenness	Unknown	Core.intestine.IVM9	not done	not done	not done
PgR020_g131	4.49		cell surface	8	Betweenness	Unknown	Core.intestine.IVM9	not done	not done	not done
PgR190X_g003	4.86004			7	Betweenness	Unknown	Core.anterior.IVM11	not done	not done	not done
PgR006_g112	5.62		protein binding	1	Betweenness	Unknown	Core.intestine.IVM9	not done	not done	not done
PgR020_g130	5.95		lipid binding	1	Betweenness	Unknown	Core.intestine.IVM9	not done	not done	not done
PgR089_g007	6.24			1	Betweenness	Unknown	Core.intestine.IVM9	PgR089_g007	protein tyrosine phosphatase activity	288
PgR054_g036	6.91			8	Betweenness	Unknown	Core.intestine.IVM9	PgR054_g036	No significant terms	16
PgR099_g027	7.7			1	Eigen	Unknown	Core.intestine.IVM9	PgR099_g027	protein tyrosine phosphatase activity	346
PgR169_g001	7.85			1	Betweenness	Unknown	Core.intestine.IVM9	PgR169_g001	protein tyrosine phosphatase activity	385
PgR031_g093	7.95			1	Betweenness	Unknown	Core.intestine.IVM9	PgR031_g093	protein tyrosine phosphatase activity	334
