## Supplementary material for "Gene co-expression network analysis reveal core responsive genes in *Parascaris univalens* tissues following ivermectin exposure": S14 Table

source	term_id	driver_term	term_name	term_size	effective_domain_size	p_value	intersection_size	intersection
GO:MF	GO:0038023	TRUE	signaling receptor activity	187	11091	4.184318428629562e-4	9	PgR005X_g207,PgR026_g081,PgR021_g024,PgR075_g041,PgR006_g054,PgR007_g073,PgR007_g074,PgR133_g001,PgR037_g043
GO:MF	GO:0060089	FALSE	molecular transducer activity	187	11091	4.184318428629562e-4	9	PgR005X_g207,PgR026_g081,PgR021_g024,PgR075_g041,PgR006_g054,PgR007_g073,PgR007_g074,PgR133_g001,PgR037_g043
GO:MF	GO:0004888	FALSE	transmembrane signaling receptor activity	181	11091	0.002860145223683062	8	PgR005X_g207,PgR026_g081,PgR075_g041,PgR006_g054,PgR007_g073,PgR007_g074,PgR133_g001,PgR037_g043
