## Supplementary material for "Gene co-expression network analysis reveal core responsive genes in *Parascaris univalens* tissues following ivermectin exposure": S15 Table

### Sheet: Sheet1
Gene stable ID	C.elegans Orthologue	Parascaris univalens (PRJNA386823) gene stable ID	% identity	Parascaris univalens (PRJNA386823) % identity	Reference
WBGene00000232	avr-14	PgR004_g062	25.5814	65.8683	Njue AI, Hayashi J, Kinne L, Feng XP, Prichard RK. Mutations in the extracellular domains of glutamate-gated chloride channel alpha3 and beta subunits from ivermectin-resistant Cooperia oncophora affect agonist sensitivity. J Neurochem. 2004 Jun;89(5):1137-47. doi: 10.1111/j.1471-4159.2004.02379.x. PMID: 15147506.
WBGene00000241	bbs-1	PgR034_g042	19.6181	37.7926	Page AP. The sensory amphidial structures of Caenorhabditis elegans are involved in macrocyclic lactone uptake and anthelmintic resistance. Int J Parasitol. 2018 Nov;48(13):1035-1042. doi: 10.1016/j.ijpara.2018.06.003. Epub 2018 Sep 22. PMID: 30253131; PMCID: PMC6237615.
WBGene00000244	bbs-8	PgR057_g047	28.6561	51.6014	Page AP. The sensory amphidial structures of Caenorhabditis elegans are involved in macrocyclic lactone uptake and anthelmintic resistance. Int J Parasitol. 2018 Nov;48(13):1035-1042. doi: 10.1016/j.ijpara.2018.06.003. Epub 2018 Sep 22. PMID: 30253131; PMCID: PMC6237615.
WBGene00044621	bus-5	PgR031_g017	64.9123	64.9123	Page AP. The sensory amphidial structures of Caenorhabditis elegans are involved in macrocyclic lactone uptake and anthelmintic resistance. Int J Parasitol. 2018 Nov;48(13):1035-1042. doi: 10.1016/j.ijpara.2018.06.003. Epub 2018 Sep 22. PMID: 30253131; PMCID: PMC6237615.
WBGene00000490	che-11	PgR059_g014	17.9541	51.8072	Page AP. The sensory amphidial structures of Caenorhabditis elegans are involved in macrocyclic lactone uptake and anthelmintic resistance. Int J Parasitol. 2018 Nov;48(13):1035-1042. doi: 10.1016/j.ijpara.2018.06.003. Epub 2018 Sep 22. PMID: 30253131; PMCID: PMC6237615.
WBGene00000491	che-12	PgR085_g001	31.7473	32.508	Page AP. The sensory amphidial structures of Caenorhabditis elegans are involved in macrocyclic lactone uptake and anthelmintic resistance. Int J Parasitol. 2018 Nov;48(13):1035-1042. doi: 10.1016/j.ijpara.2018.06.003. Epub 2018 Sep 22. PMID: 30253131; PMCID: PMC6237615.
WBGene00000492	che-13	PgR126X_g010	45.1456	45.5882	Page AP. The sensory amphidial structures of Caenorhabditis elegans are involved in macrocyclic lactone uptake and anthelmintic resistance. Int J Parasitol. 2018 Nov;48(13):1035-1042. doi: 10.1016/j.ijpara.2018.06.003. Epub 2018 Sep 22. PMID: 30253131; PMCID: PMC6237615.
WBGene00000493	che-14	PgR004_g069	46.892	47.2527	Page AP. The sensory amphidial structures of Caenorhabditis elegans are involved in macrocyclic lactone uptake and anthelmintic resistance. Int J Parasitol. 2018 Nov;48(13):1035-1042. doi: 10.1016/j.ijpara.2018.06.003. Epub 2018 Sep 22. PMID: 30253131; PMCID: PMC6237615.
WBGene00000484	che-2	PgB09_g016	43.9474	41.9598	Page AP. The sensory amphidial structures of Caenorhabditis elegans are involved in macrocyclic lactone uptake and anthelmintic resistance. Int J Parasitol. 2018 Nov;48(13):1035-1042. doi: 10.1016/j.ijpara.2018.06.003. Epub 2018 Sep 22. PMID: 30253131; PMCID: PMC6237615.
WBGene00000485	che-3	PgB04_g042	52.3855	51.8756	Page AP. The sensory amphidial structures of Caenorhabditis elegans are involved in macrocyclic lactone uptake and anthelmintic resistance. Int J Parasitol. 2018 Nov;48(13):1035-1042. doi: 10.1016/j.ijpara.2018.06.003. Epub 2018 Sep 22. PMID: 30253131; PMCID: PMC6237615.
WBGene00000521	cky-1	PgR003_g046	30.3254	61.5616	Laing R, Doyle SR, McIntyre J, Maitland K, Morrison A, Bartley DJ, Kaplan R, Chaudhry U, Sargison N, Tait A, Cotton JA, Britton C, Devaney E. Transcriptomic analyses implicate neuronal plasticity and chloride homeostasis in ivermectin resistance and response to treatment in a parasitic nematode. PLoS Pathog. 2022 Jun 13;18(6):e1010545. doi: 10.1371/journal.ppat.1010545. PMID: 35696434; PMCID: PMC…
WBGene00000906	daf-10	PgR028_g029	47.1477	47.708	Guerrero GA, Derisbourg MJ, Mayr FA, Wester LE, Giorda M, Dinort JE, Hartman MD, Schilling K, Alonso-De Gennaro MJ, Lu RJ, Benayoun BA, Denzel MS. NHR-8 and P-glycoproteins uncouple xenobiotic resistance from longevity in chemosensory C. elegans mutants. Elife. 2021 Aug 27;10:e53174. doi: 10.7554/eLife.53174. PMID: 34448454; PMCID: PMC8460253.
WBGene00000914	daf-19	PgR025_g110	32.9193	32.5553	https://www.biorxiv.org/content/10.1101/2021.10.22.465401v1.full
WBGene00000902	daf-6	PgB02X_g195	20.4819	60.5178	https://www.biorxiv.org/content/10.1101/2021.10.22.465401v1.full
WBGene00000902	daf-6	PgB02X_g196	20.0438	48.6702	https://www.biorxiv.org/content/10.1101/2021.10.22.465401v1.full
WBGene00000902	daf-6	PgB02X_g197	10.9529	71.9424	https://www.biorxiv.org/content/10.1101/2021.10.22.465401v1.full
WBGene00001117	dyf-1	PgR062_g055	39.1768	52.3422	Page AP. The sensory amphidial structures of Caenorhabditis elegans are involved in macrocyclic lactone uptake and anthelmintic resistance. Int J Parasitol. 2018 Nov;48(13):1035-1042. doi: 10.1016/j.ijpara.2018.06.003. Epub 2018 Sep 22. PMID: 30253131; PMCID: PMC6237615.
WBGene00001129	dyf-13	PgB08_g054	11.1498	33.6842	Page AP. The sensory amphidial structures of Caenorhabditis elegans are involved in macrocyclic lactone uptake and anthelmintic resistance. Int J Parasitol. 2018 Nov;48(13):1035-1042. doi: 10.1016/j.ijpara.2018.06.003. Epub 2018 Sep 22. PMID: 30253131; PMCID: PMC6237615.
WBGene00001118	dyf-2	PgR044_g044	9.61678	37.7841	Page AP. The sensory amphidial structures of Caenorhabditis elegans are involved in macrocyclic lactone uptake and anthelmintic resistance. Int J Parasitol. 2018 Nov;48(13):1035-1042. doi: 10.1016/j.ijpara.2018.06.003. Epub 2018 Sep 22. PMID: 30253131; PMCID: PMC6237615.
WBGene00001118	dyf-2	PgR044_g045	23.2104	51.1147	Page AP. The sensory amphidial structures of Caenorhabditis elegans are involved in macrocyclic lactone uptake and anthelmintic resistance. Int J Parasitol. 2018 Nov;48(13):1035-1042. doi: 10.1016/j.ijpara.2018.06.003. Epub 2018 Sep 22. PMID: 30253131; PMCID: PMC6237615.
WBGene00001119	dyf-3	PgR012_g153	21.5347	45.5497	Page AP. The sensory amphidial structures of Caenorhabditis elegans are involved in macrocyclic lactone uptake and anthelmintic resistance. Int J Parasitol. 2018 Nov;48(13):1035-1042. doi: 10.1016/j.ijpara.2018.06.003. Epub 2018 Sep 22. PMID: 30253131; PMCID: PMC6237615.
WBGene00007552	dyf-4	PgR006_g081	51.6971	58.9286	Page AP. The sensory amphidial structures of Caenorhabditis elegans are involved in macrocyclic lactone uptake and anthelmintic resistance. Int J Parasitol. 2018 Nov;48(13):1035-1042. doi: 10.1016/j.ijpara.2018.06.003. Epub 2018 Sep 22. PMID: 30253131; PMCID: PMC6237615.
WBGene00001121	dyf-5	PgR005X_g069	28.6299	50.3597	Page AP. The sensory amphidial structures of Caenorhabditis elegans are involved in macrocyclic lactone uptake and anthelmintic resistance. Int J Parasitol. 2018 Nov;48(13):1035-1042. doi: 10.1016/j.ijpara.2018.06.003. Epub 2018 Sep 22. PMID: 30253131; PMCID: PMC6237615.
WBGene00001122	dyf-6	PgB01_g016	34.3949	32.5956	Page AP. The sensory amphidial structures of Caenorhabditis elegans are involved in macrocyclic lactone uptake and anthelmintic resistance. Int J Parasitol. 2018 Nov;48(13):1035-1042. doi: 10.1016/j.ijpara.2018.06.003. Epub 2018 Sep 22. PMID: 30253131; PMCID: PMC6237615.
WBGene00001123	dyf-7	PgR066_g018	26.4574	58.7065	Page AP. The sensory amphidial structures of Caenorhabditis elegans are involved in macrocyclic lactone uptake and anthelmintic resistance. Int J Parasitol. 2018 Nov;48(13):1035-1042. doi: 10.1016/j.ijpara.2018.06.003. Epub 2018 Sep 22. PMID: 30253131; PMCID: PMC6237615.
WBGene00001133	eat-2	PgB20_g018	26.1603	59.6154	Keane J, Avery L. Mechanosensory inputs influence Caenorhabditis elegans pharyngeal activity via ivermectin sensitivity genes. Genetics. 2003 May;164(1):153-62. doi: 10.1093/genetics/164.1.153. PMID: 12750328; PMCID: PMC1462566.
WBGene00001527	gcs-1	PgB03_g026	71.2538	71.145	James CE, Davey MW. Increased expression of ABC transport proteins is associated with ivermectin resistance in the model nematode Caenorhabditis elegans. Int J Parasitol. 2009 Jan;39(2):213-20. doi: 10.1016/j.ijpara.2008.06.009. Epub 2008 Jul 26. PMID: 18708066.
WBGene00001593	glc-3	PgB05_g069	65.7025	68.8312	Williamson SM, Storey B, Howell S, Harper KM, Kaplan RM, Wolstenholme AJ. Candidate anthelmintic resistance-associated gene expression and sequence polymorphisms in a triple-resistant field isolate of Haemonchus contortus. Mol Biochem Parasitol. 2011 Dec;180(2):99-105. doi: 10.1016/j.molbiopara.2011.09.003. Epub 2011 Sep 16. PMID: 21945142.
WBGene00001594	glc-4	PgB06_g029	68.2	66.6016	Ardelli BF, Stitt LE, Tompkins JB, Prichard RK. A comparison of the effects of ivermectin and moxidectin on the nematode Caenorhabditis elegans. Vet Parasitol. 2009 Oct 28;165(1-2):96-108. doi: 10.1016/j.vetpar.2009.06.043. Epub 2009 Jul 8. PMID: 19631471.
WBGene00001814	haf-4	PgR009X_g222	10.6734	56.3758	Yan R, Urdaneta-Marquez L, Keller K, James CE, Davey MW, Prichard RK. The role of several ABC transporter genes in ivermectin resistance in Caenorhabditis elegans. Vet Parasitol. 2012 Dec 21;190(3-4):519-29. doi: 10.1016/j.vetpar.2012.06.038. Epub 2012 Jul 4. PMID: 22840641.
WBGene00001819	haf-9	PgR009X_g042	7.73006	70	Yan R, Urdaneta-Marquez L, Keller K, James CE, Davey MW, Prichard RK. The role of several ABC transporter genes in ivermectin resistance in Caenorhabditis elegans. Vet Parasitol. 2012 Dec 21;190(3-4):519-29. doi: 10.1016/j.vetpar.2012.06.038. Epub 2012 Jul 4. PMID: 22840641.
WBGene00013914	lgc-37	PgR047_g061	64.3892	62.2	Feng XP, Hayashi J, Beech RN, Prichard RK. Study of the nematode putative GABA type-A receptor subunits: evidence for modulation by ivermectin. J Neurochem. 2002 Nov;83(4):870-8. doi: 10.1046/j.1471-4159.2002.01199.x. PMID: 12421359.
WBGene00003165	mec-1	PgR033_g053	25.3612	38.6484	Page AP. The sensory amphidial structures of Caenorhabditis elegans are involved in macrocyclic lactone uptake and anthelmintic resistance. Int J Parasitol. 2018 Nov;48(13):1035-1042. doi: 10.1016/j.ijpara.2018.06.003. Epub 2018 Sep 22. PMID: 30253131; PMCID: PMC6237615.
WBGene00003172	mec-8	PgR027_g079	57.3718	52.6471	Page AP. The sensory amphidial structures of Caenorhabditis elegans are involved in macrocyclic lactone uptake and anthelmintic resistance. Int J Parasitol. 2018 Nov;48(13):1035-1042. doi: 10.1016/j.ijpara.2018.06.003. Epub 2018 Sep 22. PMID: 30253131; PMCID: PMC6237615.
WBGene00003407	mrp-1	PgR035X_g080	51.4342	50.4476	Tydén E, Skarin M, Höglund J. Gene expression of ABC transporters in Cooperia oncophora after field and laboratory selection with macrocyclic lactones. Mol Biochem Parasitol. 2014 Dec;198(2):66-70. doi: 10.1016/j.molbiopara.2015.01.002. Epub 2015 Jan 22. PMID: 25619799.
WBGene00003412	mrp-6	PgB05_g039	22.1201	21.512	James CE, Davey MW. Increased expression of ABC transport proteins is associated with ivermectin resistance in the model nematode Caenorhabditis elegans. Int J Parasitol. 2009 Jan;39(2):213-20. doi: 10.1016/j.ijpara.2008.06.009. Epub 2008 Jul 26. PMID: 18708066.
WBGene00003412	mrp-6	PgB10_g033	18.0919	37.3178	James CE, Davey MW. Increased expression of ABC transport proteins is associated with ivermectin resistance in the model nematode Caenorhabditis elegans. Int J Parasitol. 2009 Jan;39(2):213-20. doi: 10.1016/j.ijpara.2008.06.009. Epub 2008 Jul 26. PMID: 18708066.
WBGene00003412	mrp-6	PgB10_g034	16.0424	30.9686	James CE, Davey MW. Increased expression of ABC transport proteins is associated with ivermectin resistance in the model nematode Caenorhabditis elegans. Int J Parasitol. 2009 Jan;39(2):213-20. doi: 10.1016/j.ijpara.2008.06.009. Epub 2008 Jul 26. PMID: 18708066.
WBGene00003883	osm-1	PgR071_g013	48.0138	51.3231	Dent JA, Smith MM, Vassilatis DK, Avery L. The genetics of ivermectin resistance in Caenorhabditis elegans. Proc Natl Acad Sci U S A. 2000 Mar 14;97(6):2674-9. doi: 10.1073/pnas.97.6.2674. PMID: 10716995; PMCID: PMC15988.
WBGene00003892	osm-12	PgR012_g081	31.6227	40.7871	Page AP. The sensory amphidial structures of Caenorhabditis elegans are involved in macrocyclic lactone uptake and anthelmintic resistance. Int J Parasitol. 2018 Nov;48(13):1035-1042. doi: 10.1016/j.ijpara.2018.06.003. Epub 2018 Sep 22. PMID: 30253131; PMCID: PMC6237615.
WBGene00003884	osm-3	PgB23_g023	65.2361	64.6809	Page AP. The sensory amphidial structures of Caenorhabditis elegans are involved in macrocyclic lactone uptake and anthelmintic resistance. Int J Parasitol. 2018 Nov;48(13):1035-1042. doi: 10.1016/j.ijpara.2018.06.003. Epub 2018 Sep 22. PMID: 30253131; PMCID: PMC6237615.
WBGene00003885	osm-5	PgR054_g039	54.878	56.25	Page AP. The sensory amphidial structures of Caenorhabditis elegans are involved in macrocyclic lactone uptake and anthelmintic resistance. Int J Parasitol. 2018 Nov;48(13):1035-1042. doi: 10.1016/j.ijpara.2018.06.003. Epub 2018 Sep 22. PMID: 30253131; PMCID: PMC6237615.
WBGene00003886	osm-6	PgR003_g050	26.0593	49.7976	Page AP. The sensory amphidial structures of Caenorhabditis elegans are involved in macrocyclic lactone uptake and anthelmintic resistance. Int J Parasitol. 2018 Nov;48(13):1035-1042. doi: 10.1016/j.ijpara.2018.06.003. Epub 2018 Sep 22. PMID: 30253131; PMCID: PMC6237615.
WBGene00004004	pgp-10	PgR090_gPgp-10	60.5644	64.0398	Janssen IJ, Krücken J, Demeler J, von Samson-Himmelstjerna G. Caenorhabditis elegans: modest increase of susceptibility to ivermectin in individual P-glycoprotein loss-of-function strains. Exp Parasitol. 2013 Jun;134(2):171-7. doi: 10.1016/j.exppara.2013.03.005. Epub 2013 Mar 19. PMID: 23518455.
WBGene00004005	pgp-11	PgB04_gPgp-11.1	36.1805	34.9416	Janssen IJ, Krücken J, Demeler J, von Samson-Himmelstjerna G. Transgenically expressed Parascaris P-glycoprotein-11 can modulate ivermectin susceptibility in Caenorhabditis elegans. Int J Parasitol Drugs Drug Resist. 2015 Apr 8;5(2):44-7. doi: 10.1016/j.ijpddr.2015.03.003. PMID: 25905032; PMCID: PMC4401813.; De Graef J, Demeler J, Skuce P, Mitreva M, Von Samson-Himmelstjerna G, Vercruysse J, Clae…
WBGene00004006	pgp-12	PgR063X_gPgp-12	55.5387	54.1821	Figueiredo LA, Rebouças TF, Ferreira SR, Rodrigues-Luiz GF, Miranda RC, Araujo RN, Fujiwara RT. Dominance of P-glycoprotein 12 in phenotypic resistance conversion against ivermectin in Caenorhabditis elegans. PLoS One. 2018 Feb 23;13(2):e0192995. doi: 10.1371/journal.pone.0192995. PMID: 29474375; PMCID: PMC5825046.
WBGene00004008	pgp-14	PgR063X_gPgp-12	60.7385	59.6595	Figueiredo LA, Rebouças TF, Ferreira SR, Rodrigues-Luiz GF, Miranda RC, Araujo RN, Fujiwara RT. Dominance of P-glycoprotein 12 in phenotypic resistance conversion against ivermectin in Caenorhabditis elegans. PLoS One. 2018 Feb 23;13(2):e0192995. doi: 10.1371/journal.pone.0192995. PMID: 29474375; PMCID: PMC5825046.
WBGene00003996	pgp-2	PgR011_gPgp-2	60.3395	60.7615	Williamson SM, Storey B, Howell S, Harper KM, Kaplan RM, Wolstenholme AJ. Candidate anthelmintic resistance-associated gene expression and sequence polymorphisms in a triple-resistant field isolate of Haemonchus contortus. Mol Biochem Parasitol. 2011 Dec;180(2):99-105. doi: 10.1016/j.molbiopara.2011.09.003. Epub 2011 Sep 16. PMID: 21945142; James CE, Davey MW. Increased expression of ABC transpor…
WBGene00003997	pgp-3	PgR059_gPgp-3	54.4164	55.6452	Ménez C, Alberich M, Courtot E, Guegnard F, Blanchard A, Aguilaniu H, Lespine A. The transcription factor NHR-8: A new target to increase ivermectin efficacy in nematodes. PLoS Pathog. 2019 Feb 13;15(2):e1007598. doi: 10.1371/journal.ppat.1007598. PMID: 30759156; PMCID: PMC6391013.
WBGene00004000	pgp-6	PgR025_gPgp-9	41.3302	39.6958	Williamson SM, Storey B, Howell S, Harper KM, Kaplan RM, Wolstenholme AJ. Candidate anthelmintic resistance-associated gene expression and sequence polymorphisms in a triple-resistant field isolate of Haemonchus contortus. Mol Biochem Parasitol. 2011 Dec;180(2):99-105. doi: 10.1016/j.molbiopara.2011.09.003. Epub 2011 Sep 16. PMID: 21945142.
WBGene00004003	pgp-9	PgR025_gPgp-9	59.2736	58.327	Williamson SM, Storey B, Howell S, Harper KM, Kaplan RM, Wolstenholme AJ. Candidate anthelmintic resistance-associated gene expression and sequence polymorphisms in a triple-resistant field isolate of Haemonchus contortus. Mol Biochem Parasitol. 2011 Dec;180(2):99-105. doi: 10.1016/j.molbiopara.2011.09.003. Epub 2011 Sep 16. PMID: 21945142.
WBGene00004062	pmp-5	PgB06_g062	39.2977	37.6603	Mate L, Ballent M, Cantón C, Lanusse C, Ceballos L, Alvarez L LI, Liron JP. ABC-transporter gene expression in ivermectin-susceptible and resistant Haemonchus contortus isolates. Vet Parasitol. 2022 Feb;302:109647. doi: 10.1016/j.vetpar.2022.109647. Epub 2022 Jan 7. PMID: 35065372.
WBGene00004062	pmp-5	PgR010_g031	42.6421	39.5963	Mate L, Ballent M, Cantón C, Lanusse C, Ceballos L, Alvarez L LI, Liron JP. ABC-transporter gene expression in ivermectin-susceptible and resistant Haemonchus contortus isolates. Vet Parasitol. 2022 Feb;302:109647. doi: 10.1016/j.vetpar.2022.109647. Epub 2022 Jan 7. PMID: 35065372.
WBGene00006752	unc-13	PgR053_g053	56.3341	66.8502	Kazanietz MG, Lewin NE, Bruns JD, Blumberg PM. Characterization of the cysteine-rich region of the Caenorhabditis elegans protein Unc-13 as a high affinity phorbol ester receptor. Analysis of ligand-binding interactions, lipid cofactor requirements, and inhibitor sensitivity. J Biol Chem. 1995 May 5;270(18):10777-83. doi: 10.1074/jbc.270.18.10777. PMID: 7537738.
WBGene00006769	unc-33	PgB07_g053	31.6159	35.9043	https://www.biorxiv.org/content/10.1101/2021.10.22.465401v1.full
WBGene00006780	unc-44	PgR003_g151	18.9162	67.8462	https://www.biorxiv.org/content/10.1101/2021.10.22.465401v1.full
WBGene00006747	unc-7	PgR103X_g008	78.5714	73.5849	Dent JA, Smith MM, Vassilatis DK, Avery L. The genetics of ivermectin resistance in Caenorhabditis elegans. Proc Natl Acad Sci U S A. 2000 Mar 14;97(6):2674-9. doi: 10.1073/pnas.97.6.2674. PMID: 10716995; PMCID: PMC15988.
WBGene00006749	unc-9	PgR111X_g018	98.1865	98.6979	Dent JA, Smith MM, Vassilatis DK, Avery L. The genetics of ivermectin resistance in Caenorhabditis elegans. Proc Natl Acad Sci U S A. 2000 Mar 14;97(6):2674-9. doi: 10.1073/pnas.97.6.2674. PMID: 10716995; PMCID: PMC15988.
