## Supplementary material for "Gene co-expression network analysis reveal core responsive genes in *Parascaris univalens* tissues following ivermectin exposure": S16 Table

### Sheet: Sheet1
Candidate	C. elegans Orthologue	Gene Ontology Association	Concise Description	Automated Description	interacting core gene	Log2Foldchange	C. elegans Orthologue	GO term name	Module	Decisive_metric	Custom_category		RNAi Phenotype	Gene Ontology Association	Concise Description	Automated Description
PgR090_gPgp-10	pgp-10	ABC-type transporter activity, "ATP binding", "ATPase-coupled transmembrane transporter activity", "membrane", "nucleotide binding", "transmembrane transport"	pgp-10 encodes an ATP-binding protein that is a member of the P-glycoprotein subclass of the ATP-binding cassette (ABC) transporter superfamily\; PGP-10 is predicted to function as a transmembrane protein that couples energy to transport of various molecules across membranes, but as loss of pgp-10 activity via RNAi results in no obvious defects, the exact role of pgp-10 in C. elegans development …	Predicted to enable ATPase-coupled transmembrane transporter activity. Predicted to be involved in transmembrane transport. Predicted to be located in membrane.	PgR093_g025	-0.78	rrf-1	RNA-directed 5'-3' RNA polymerase activity	4	Eigen, Betweenness	Gene Expression and Regulation	protein subcellular localization variant	RNAi response variant, somatic transgene silencing variant	cytoplasm, "DEAD/H-box RNA helicase binding", "mutator focus", "nuclear RNA-directed RNA polymerase complex", "nucleotidyltransferase activity", "nucleus", "polysome", "protein binding", "RNA binding", "RNA-dependent RNA polymerase activity", "RNA-mediated gene silencing", "RNA-templated transcription", "siRNA processing", "transferase activity"	rrf-1 encodes an RNA-directed RNA polymerase (RdRP) homolog required for somatic (but not germline) RNAi\; RRF-1 is also required for 'transitive interference'.
						-0.78	rrf-2	RNA-directed 5'-3' RNA polymerase activity	4	Eigen, Betweenness	Gene Expression and Regulation	N.A.	N.A.	IRE1-mediated unfolded protein response, "nuclear RNA-directed RNA polymerase complex", "RNA binding", "RNA-dependent RNA polymerase activity", "RNA-mediated gene silencing", "RNA-templated transcription", "siRNA processing", "transferase activity"	rrf-2 encodes an RNA-directed RNA polymerase (RdRP) homolog of unknown function\; RRF-2 is not obviously required for either somatic or germline RNAi, or for transitive RNAi.
						-0.78	ego-1	RNA-directed 5'-3' RNA polymerase activity	4	Eigen, Betweenness	Gene Expression and Regulation	anaphase bridging, antibody staining reduced, chromosome alignment variant, chromosome morphology variant, cleavage furrow defective early emb, cytokinesis variant emb, embryonic arrest, embryonic lethal, fewer germ cells, histone methylation variant, kinetochore organization variant, larval lethal, meiotic chromosome segregation variant, mitotic chromosome segregation variant, nuclear appearance…	fewer germ cells, germ cell development variant, germ cell differentiation variant, lethal, male sperm fertilization defect, meiosis variant, nuclei enlarged, oocyte morphology variant, oocytes small, ovulation variant, RNAi resistant, spermatogenesis delayed, spermatogenesis to oogenesis switch defective, sterile, transgene subcellular localization variant	condensed nuclear chromosome, "cytoplasm", "germ cell development", "metaphase plate", "ncRNA-mediated post-transcriptional gene silencing", "nuclear pore localization", "nuclear RNA-directed RNA polymerase complex", "nucleus", "oogenesis", "P granule assembly", "P granule", "RNA binding", "RNA-dependent RNA polymerase activity", "RNA-mediated gene silencing", "RNA-templated transcription", "siRN…	ego-1 encodes a homolog of RNA-directed RNA polymerase\; ego-1 is essential for several aspects of germline development such as proliferation, heterochromatin assembly on unpaired DNA during meiosis, and gametogenesis\; ego-1 is also required for RNAi in the germ line\; EGO-1 is detected in nuclear extracts.
PgR090_gPgp-10	pgp-10	ABC-type transporter activity, "ATP binding", "ATPase-coupled transmembrane transporter activity", "membrane", "nucleotide binding", "transmembrane transport"	pgp-10 encodes an ATP-binding protein that is a member of the P-glycoprotein subclass of the ATP-binding cassette (ABC) transporter superfamily\; PGP-10 is predicted to function as a transmembrane protein that couples energy to transport of various molecules across membranes, but as loss of pgp-10 activity via RNAi results in no obvious defects, the exact role of pgp-10 in C. elegans development …	Predicted to enable ATPase-coupled transmembrane transporter activity. Predicted to be involved in transmembrane transport. Predicted to be located in membrane.	PgB16_g025	-0.62	C05C8.5	exonuclease activity, nucleic acid binding, nucleus	4	Betweenness	Cell Cycle and DNA Processes	N.A.	N.A.	exonuclease activity, "nucleic acid binding", "nucleus"	N.A.	Predicted to enable exonuclease activity. Predicted to be involved in nucleic acid phosphodiester bond hydrolysis. Predicted to be located in nucleus. Is an ortholog of human REXO5 (RNA exonuclease 5).
PgR025_g110	daf-19	defense response to Gram-negative bacterium, "DNA binding", "DNA-binding transcription factor activity", "DNA-binding transcription factor activity, RNA polymerase II-specific", "male mating behavior", "neuron differentiation", "nucleus", "positive regulation of transcription by RNA polymerase II", "regulation of DNA-templated transcription", "regulation of gene expression", "regulation of transc…	daf-19 is the sole C. elegans member of the RFX family of transcriptionfactors, and is required for sensory neuron cilium formation\; DAF-19 isexpressed in ciliated sensory neurons during the period that their ciliaare generated, and probably functions as an common transcriptionalactivator of many genes that specifically encode cilial structures insensory neurons\; daf-19 mutants lack sensory cil…	Predicted to enable DNA-binding transcription factor activity, RNA polymerase II-specific and RNA polymerase II cis-regulatory region sequence-specific DNA binding activity. Involved in several processes, including defense response to Gram-negative bacterium\; male mating behavior\; and positive regulation of transcription by RNA polymerase II. Acts upstream of or within serotonin biosynthetic pr…	PgR093_g025	-0.78	rrf-1	RNA-directed 5'-3' RNA polymerase activity	4	Eigen, Betweenness	Gene Expression and Regulation	protein subcellular localization variant	RNAi response variant, somatic transgene silencing variant	cytoplasm, "DEAD/H-box RNA helicase binding", "mutator focus", "nuclear RNA-directed RNA polymerase complex", "nucleotidyltransferase activity", "nucleus", "polysome", "protein binding", "RNA binding", "RNA-dependent RNA polymerase activity", "RNA-mediated gene silencing", "RNA-templated transcription", "siRNA processing", "transferase activity"	rrf-1 encodes an RNA-directed RNA polymerase (RdRP) homolog required for somatic (but not germline) RNAi\; RRF-1 is also required for 'transitive interference'.
						-0.78	rrf-2	RNA-directed 5'-3' RNA polymerase activity	4	Eigen, Betweenness	Gene Expression and Regulation	N.A.	N.A.	IRE1-mediated unfolded protein response, "nuclear RNA-directed RNA polymerase complex", "RNA binding", "RNA-dependent RNA polymerase activity", "RNA-mediated gene silencing", "RNA-templated transcription", "siRNA processing", "transferase activity"	rrf-2 encodes an RNA-directed RNA polymerase (RdRP) homolog of unknown function\; RRF-2 is not obviously required for either somatic or germline RNAi, or for transitive RNAi.
						-0.78	ego-1	RNA-directed 5'-3' RNA polymerase activity	4	Eigen, Betweenness	Gene Expression and Regulation	anaphase bridging, antibody staining reduced, chromosome alignment variant, chromosome morphology variant, cleavage furrow defective early emb, cytokinesis variant emb, embryonic arrest, embryonic lethal, fewer germ cells, histone methylation variant, kinetochore organization variant, larval lethal, meiotic chromosome segregation variant, mitotic chromosome segregation variant, nuclear appearance…	fewer germ cells, germ cell development variant, germ cell differentiation variant, lethal, male sperm fertilization defect, meiosis variant, nuclei enlarged, oocyte morphology variant, oocytes small, ovulation variant, RNAi resistant, spermatogenesis delayed, spermatogenesis to oogenesis switch defective, sterile, transgene subcellular localization variant	condensed nuclear chromosome, "cytoplasm", "germ cell development", "metaphase plate", "ncRNA-mediated post-transcriptional gene silencing", "nuclear pore localization", "nuclear RNA-directed RNA polymerase complex", "nucleus", "oogenesis", "P granule assembly", "P granule", "RNA binding", "RNA-dependent RNA polymerase activity", "RNA-mediated gene silencing", "RNA-templated transcription", "siRN…	ego-1 encodes a homolog of RNA-directed RNA polymerase\; ego-1 is essential for several aspects of germline development such as proliferation, heterochromatin assembly on unpaired DNA during meiosis, and gametogenesis\; ego-1 is also required for RNAi in the germ line\; EGO-1 is detected in nuclear extracts.
PgR025_g110	daf-19	defense response to Gram-negative bacterium, "DNA binding", "DNA-binding transcription factor activity", "DNA-binding transcription factor activity, RNA polymerase II-specific", "male mating behavior", "neuron differentiation", "nucleus", "positive regulation of transcription by RNA polymerase II", "regulation of DNA-templated transcription", "regulation of gene expression", "regulation of transc…	daf-19 is the sole C. elegans member of the RFX family of transcriptionfactors, and is required for sensory neuron cilium formation\; DAF-19 isexpressed in ciliated sensory neurons during the period that their ciliaare generated, and probably functions as an common transcriptionalactivator of many genes that specifically encode cilial structures insensory neurons\; daf-19 mutants lack sensory cil…	Predicted to enable DNA-binding transcription factor activity, RNA polymerase II-specific and RNA polymerase II cis-regulatory region sequence-specific DNA binding activity. Involved in several processes, including defense response to Gram-negative bacterium\; male mating behavior\; and positive regulation of transcription by RNA polymerase II. Acts upstream of or within serotonin biosynthetic pr…	PgR021_g095	-0.57		cysteine-type peptidase activity, proteolysis	4	Betweenness	Protein Synthesis and Turnover
PgB10_g033	mrp-6	ABC-type transporter activity, "ATP binding", "ATPase-coupled transmembrane transporter activity", "membrane", "nucleotide binding", "transmembrane transport"	N.A.	Predicted to enable ATPase-coupled transmembrane transporter activity. Predicted to be involved in transmembrane transport. Predicted to be located in membrane. Is an ortholog of human ABCC4 (ATP binding cassette subfamily C member 4).	PgR008_g166	0.7	mev-1	defense response to Gram-negative bacterium, determination of adult lifespan, electron transfer activity, electron transport chain, heme binding, innate immune response, membrane, metal ion binding, mitochondrial electron transport, succinate to ubiquinone, mitochondrial inner membrane, mitochondrial respiratory chain complex II, succinate dehydrogenase complex (ubiquinone), mitochondrion, negati…	4	Eigen, Betweenness	Mitochondrial Functions and Immune Response	Signal Transduction and Metabolism	ATP levels reduced, dauer lifespan shortened, drug hypersensitive, embryonic lethal, fewer eggs laid, general pace of development defective early emb, increased levels of reactive oxygen species, life span phenotype, mitochondrial membrane potential reduced, neuron degeneration enhanced, oxygen consumption decreased, pattern of transgene expression variant, receptor mediated endocytosis defective…	age associated fluorescence increased, aging variant, apoptosis increased, arsenite hypersensitive, cadmium hypersensitive, chemical response variant, drug induced life span variant, drug resistant, extra cell division postembryonic, general pace of development variant, growth inhibition response to chemical, hermaphrodite fertility variant, high oxygen hypersensitive, increased levels of reactiv…	mev-1 encodes the C. elegans ortholog of the succinate dehydrogenase cytochrome b560 subunit, an integral membrane protein that is a subunit of mitochondrial respiratory chain complex II (succinate-CoQ oxidoreductase)\; MEV-1 is required for oxidative phosphorylation, and mev-1 mutations result abnormal energy metabolism and increased sensitivity to oxidative stress and pathogen infection\; a mev…	Predicted to enable heme binding activity. Involved in several processes, including defense response to other organism\; determination of adult lifespan\; and regulation of response to oxidative stress. Located in mitochondrion. Human ortholog(s) of this gene implicated in several diseases, including Carney-Stratakis syndrome\; gastrointestinal stromal tumor\; and paraganglioma. Is an ortholog of…
PgB10_g034	mrp-6	ABC-type transporter activity, "ATP binding", "ATPase-coupled transmembrane transporter activity", "membrane", "nucleotide binding", "transmembrane transport"	N.A.	Predicted to enable ATPase-coupled transmembrane transporter activity. Predicted to be involved in transmembrane transport. Predicted to be located in membrane. Is an ortholog of human ABCC4 (ATP binding cassette subfamily C member 4).	PgB17_g010	-0.9	F55F10.1	ATP binding, ATP hydrolysis activity, nucleolus, nucleoplasm, nucleus, preribosome, large subunit precursor, ribosomal large subunit assembly, ribosomal large subunit export from nucleus	4	Eigen	Ribosome Biogenesis and Assembly	Protein Synthesis and Turnover	clear, dauer lifespan extended, dead eggs laid, distal tip cell migration variant, foraging behavior variant, gonad development variant, larval arrest, late larval arrest, organism hypersensitive ionizing radiation, patchy coloration, pattern of transgene expression variant, receptor mediated endocytosis defective, slow growth, sterile progeny	larval arrest, lethal, sterile	N.A.	Predicted to enable ATP binding activity and ATP hydrolysis activity. Predicted to be involved in ribosomal large subunit assembly and ribosomal large subunit export from nucleus. Predicted to be located in nucleus. Predicted to be part of preribosome, large subunit precursor. Is an ortholog of human MDN1 (midasin AAA ATPase 1).
PgR044_g045	dyf-2	cell projection organization, "cell projection", "chemosensory behavior", "chemotaxis", "cilium assembly", "cilium", "intraciliary retrograde transport", "intraciliary transport particle A", "intraciliary transport particle B", "intraciliary transport", "non-motile cilium assembly", "non-motile cilium", "olfactory behavior", "protein localization", "protein transport"	dyf-2 encodes an ortholog of human WDR19\; DYF-2 associates withintraflagellar transport (IFT) particle complex B in sensory cilia, andis required for normal assembly and motion of IFT structures, includingcomplex A particles\; consequently, DYF-2 is also required for normalcilial structure and chemosensation\; dyf-2 expression is regulated byDAF-19\; dyf-2 mutants are longer-lived than normal\; …	Involved in several processes, including chemotaxis\; cilium organization\; and olfactory behavior. Acts upstream of or within cilium assembly and intraciliary retrograde transport. Located in non-motile cilium. Part of intraciliary transport particle B. Expressed in neurons and oxygen sensory neurons. Human ortholog(s) of this gene implicated in several diseases, including Caroli disease\; Senio…	PgR022X_g052	-4.44	NA	N.A.	4	Betweenness	unknown	Unknown	N.A.	N.A.	N.A.	N.A.	N.A.
PgR053_g053	unc-13	calmodulin binding, "cell-cell signaling", "chemical synaptic transmission", "dense core granule priming", "diacylglycerol binding", "IRE1-mediated unfolded protein response", "metal ion binding", "neuromuscular junction development", "neuromuscular junction", "plasma membrane", "positive regulation of oocyte development", "presynapse", "presynaptic active zone cytoplasmic component", "presynapti…	unc-13 encodes at least five protein isoforms that regulate neurotransmitter release by altering the conformation of syntaxin\; UNC-13 proteins are required for normal pharyngeal pumping and thrashing in liquid, normally short lifespan, normally large brood sizes, and full adult body sizes\; UNC-13 proteins have orthologs in vertebrates and Drosophila\; UNC-13 proteins are complex, with multiple …	Predicted to enable calmodulin binding activity and syntaxin-1 binding activity. Involved in regulation of multicellular organismal process\; spermatogenesis\; and synaptic vesicle exocytosis. Located in presynaptic active zone. Expressed in head neurons\; neurons\; tail neurons\; and ventral nerve cord. Human ortholog(s) of this gene implicated in amyotrophic lateral sclerosis. Is an ortholog of…	PgR028_g087	-2.53	NA	nucleic acid binding	4	Eigen	Nucleic Acid Metabolism	Signal Transduction and Metabolism	N.A.	N.A.	N.A.	N.A.
PgB04_g042	che-3	ATP binding, "axoneme", "cell projection organization", "cell projection", "chemosensory behavior", "ciliary membrane", "cilium assembly", "cilium", "cytoplasm", "cytoplasmic dynein complex", "cytoskeleton", "dauer entry", "dynein complex", "dynein intermediate chain binding", "dynein light intermediate chain binding", "intraciliary retrograde transport", "membrane", "microtubule motor activity",…	che-3 encodes a dynein heavy chain (DHC) 1b isoform that affects the establishment and maintainance of the structural integrity of sensory cilia, and that also has a role in intraflagellar transport\; CHE-3 is expressed in ciliated sensory neurons.	Predicted to enable dynein intermediate chain binding activity\; dynein light intermediate chain binding activity\; and minus-end-directed microtubule motor activity. Involved in several processes, including dauer entry\; non-motile cilium assembly\; and positive regulation of dauer larval development. Located in non-motile cilium. Expressed in I4 neuron\; PDEL\; PDER\; and nerve ring. Human orth…	PgR024_g010	-0.7	capg-2	condensin complex, mitotic sister chromatid segregation, nucleus, protein binding	4	Eigen	Chromosome Organization and Mitosis	Cell Cycle and DNA Processes	anaphase bridging, blistered, chromosome condensation failure, embryonic lethal, large cytoplasmic granules early emb, locomotion variant, meiotic chromosome segregation variant, mitotic chromosome segregation variant, nucleus reforms cell division remnant early emb, pattern of transgene expression variant, protruding vulva, receptor mediated endocytosis defective, reduced brood size, sister chro…	germ cell morphology variant, germline proliferation variant, lethal, locomotion variant, mitotic chromosome segregation variant, protruding vulva, sick, sterile, tail withered	N.A.	Involved in mitotic sister chromatid segregation. Predicted to be located in nucleus. Predicted to be part of condensin complex. Is an ortholog of human NCAPG2 (non-SMC condensin II complex subunit G2).
PgB20_g018	eat-2	acetylcholine-gated channel complex, "acetylcholine-gated monoatomic cation-selective channel activity", "action potential", "chemical synaptic transmission", "determination of adult lifespan", "excitatory postsynaptic potential", "extracellular ligand-gated monoatomic ion channel activity", "larval feeding behavior", "membrane", "monoatomic ion channel activity", "monoatomic ion transmembrane tr…	eat-2 encodes a ligand-gated ion channel subunit most closely related to the non-alpha-subunits of nicotinic acetylcholine receptors (nAChR)\; EAT-2 functions postsynaptically in pharyngeal muscle to regulate the rate of pharyngeal pumping\; eat-2 is also required for normal life span and defecation\; a functional EAT-2::GFP fusion protein localizes to two small dots near the junction of pharynge…	Enables acetylcholine-gated monoatomic cation-selective channel activity. Involved in several processes, including feeding behavior\; positive regulation of multicellular organismal process\; and regulation of eating behavior. Located in neuromuscular junction and plasma membrane. Part of acetylcholine-gated channel complex. Expressed in pm4 and pm5. Human ortholog(s) of this gene implicated in s…	PgR021_g035	3.45	NA		8	Betweenness	Unknown
